# Linking interpersonal differences in gut microbiota composition and drug biotransformation activity

**DOI:** 10.64898/2026.01.21.700809

**Authors:** Eleonora Mastrorilli, Pamela Herd, Federico E. Rey, Andrew L. Goodman, Michael Zimmermann

## Abstract

Individuals vary widely in their responses to drugs, and growing evidence implicates the gut microbiome as a contributor to this variability. While prior studies show that gut bacteria can metabolize drugs, how differences in microbial community composition influence drug metabolism remains poorly understood. Here, we characterize the biotransformation of 271 drugs by 89 gut microbial communities derived from human donors and preclinical animal models. Over 90% of tested drugs were metabolized by at least one microbiome. We identified 66 drugs exhibiting highly variable metabolism across human-derived microbiomes and several drugs whose biotransformation differed markedly between human and animal microbiomes. To enable prediction of microbiota-mediated drug metabolism, we developed and compared multiple modeling approaches based on metagenomic data. These results, together with the provided data and analytical resources contribute to a better understanding of microbiome-drug interactions and support their future integration into drug discovery, personalized prescription, and therapeutic drug monitoring.
