## Supplementary material for "Linking interpersonal differences in gut microbiota composition and drug biotransformation activity": Supl. Tables: Table_1.csv

Drug	Model_method	avg_PCC
LEVONORGESTREL	singlespecies_lm	0.585199
NORETHINDRONE_ACETATE	singlespecies_lm	0.557855
BETAMETHASONE_ACETATE	glm	0.574317
LEVONORGESTREL	glm	0.505554
PREDNISONE	glm	0.52119
ROXATIDINE_ACETATE_HYDROCHLORIDE	glm	0.69891
BETAMETHASONE_ACETATE	rf	0.572617
LEVAMISOLE_HYDROCHLORIDE	rf	0.607663
LEVONORGESTREL	rf	0.517029
PIDOTIMOD	rf	0.568715
ROXATIDINE_ACETATE_HYDROCHLORIDE	rf	0.726357
