## Supplementary material for "Linking interpersonal differences in gut microbiota composition and drug biotransformation activity": Supl. Tables: Table_2.csv

Top_modelled_drugs	Corresponding_PCC	Model
LEVONORGESTREL	0.585199262	singlespecies_lm
NORETHINDRONE_ACETATE	0.55785526	singlespecies_lm
ROXATIDINE_ACETATE_HYDROCHLORIDE	0.469891802	singlespecies_lm
TELMISARTAN	0.468657604	singlespecies_lm
VILAZODONE_HYDROCHLORIDE	0.467658302	singlespecies_lm
DROSPIRENONE	0.452682505	singlespecies_lm
TENATOPRAZOLE	0.440071338	singlespecies_lm
MYCOPHENOLATE_MOFETIL	0.438491728	singlespecies_lm
OMEPRAZOLE	0.428800091	singlespecies_lm
LEVAMISOLE_HYDROCHLORIDE	0.428475239	singlespecies_lm
NORETHINDRONE_ACETATE	0.490885535	stepwise_lm
VILAZODONE_HYDROCHLORIDE	0.49007139	stepwise_lm
DROSPIRENONE	0.414975907	stepwise_lm
DIACETAMATE	0.409216888	stepwise_lm
NITRENDIPINE	0.388138937	stepwise_lm
RISPERIDONE	0.368104655	stepwise_lm
CARVEDILOL	0.332149783	stepwise_lm
TELMISARTAN	0.326533654	stepwise_lm
BUDESONIDE	0.312744608	stepwise_lm
LEVONORGESTREL	0.3046225	stepwise_lm
ROXATIDINE_ACETATE_HYDROCHLORIDE	0.698910329	glm
BETAMETHASONE_ACETATE	0.574317217	glm
PREDNISONE	0.521190339	glm
LEVONORGESTREL	0.505554024	glm
BENZBROMARONE	0.489227899	glm
PROCARBAZINE_HYDROCHLORIDE	0.48775199	glm
NORGESTIMATE	0.486191261	glm
SULFINPYRAZONE	0.462399902	glm
BUDESONIDE	0.430990962	glm
OXETHAZAINE	0.414453972	glm
ROXATIDINE_ACETATE_HYDROCHLORIDE	0.726356766	RF
LEVAMISOLE_HYDROCHLORIDE	0.607662986	RF
BETAMETHASONE_ACETATE	0.572616785	RF
PIDOTIMOD	0.568715208	RF
LEVONORGESTREL	0.517028521	RF
PREDNISONE	0.492056413	RF
PALIPERIDONE	0.48923253	RF
BENZBROMARONE	0.475185394	RF
DEFLAZACORT	0.455929922	RF
BUDESONIDE	0.438061087	RF
