## Supplementary material for "Linking interpersonal differences in gut microbiota composition and drug biotransformation activity": Supl. Tables: Table_S4_Number of drugs_metab_per_sample_per_threshold.csv

Sample	FC_thresh_0.9	FC_thresh_0.75	cumsum_0.75	FC_thresh_0.5	cumsum_0.5	FC_thresh_0.25	cumsum_0.25	FC_thresh_0.1	cumsum_0.1
WLS-6	9	62	71	48	119	37	156	9	165
WLS-7	11	39	50	51	101	21	122	11	133
WLS-10	13	46	59	49	108	26	134	13	147
WLS-27	14	56	70	41	111	31	142	14	156
WLS-38	12	44	56	28	84	26	110	12	122
WLS-39	14	46	60	38	98	32	130	14	144
WLS-52	13	35	48	38	86	34	120	13	133
WLS-69	15	69	84	49	133	23	156	15	171
WLS-73	13	47	60	20	80	19	99	13	112
WLS-77	20	58	78	17	95	13	108	20	128
WLS-82	6	52	58	33	91	36	127	6	133
WLS-86	4	74	78	72	150	48	198	4	202
WLS-90	7	80	87	66	153	39	192	7	199
WLS-98	5	76	81	69	150	28	178	5	183
WLS-102	10	63	73	59	132	29	161	10	171
WLS-105	2	64	66	61	127	51	178	2	180
WLS-109	9	81	90	45	135	30	165	9	174
WLS-118	2	71	73	76	149	44	193	3	196
WLS-129	30	35	65	6	71	4	75	20	95
WLS-153	8	11	19	7	26	9	35	8	43
WLS-165	3	85	88	72	160	31	191	3	194
WLS-170	2	84	86	66	152	36	188	2	190
WLS-185	9	68	77	27	104	29	133	9	142
WLS-190	22	54	76	14	90	4	94	13	107
WLS-195	19	77	96	23	119	13	132	19	151
WLS-215	23	69	92	13	105	6	111	13	124
WLS-218	15	63	78	22	100	12	112	15	127
WLS-219	13	81	94	52	146	21	167	13	180
WLS-220	9	65	74	46	120	36	156	9	165
WLS-225	18	81	99	34	133	5	138	18	156
WLS-236	4	72	76	70	146	35	181	4	185
WLS-237	4	81	85	89	174	32	206	4	210
WLS-250	4	87	91	60	151	30	181	4	185
WLS-252	10	70	80	34	114	22	136	11	147
WLS-256	14	53	67	17	84	15	99	15	114
WLS-264	7	90	97	66	163	22	185	7	192
WLS-268	8	48	56	11	67	18	85	8	93
WLS-269	11	67	78	52	130	24	154	11	165
WLS-278	6	44	50	22	72	30	102	6	108
WLS-283	8	62	70	49	119	27	146	8	154
WLS-290	16	54	70	19	89	16	105	16	121
WLS-291	5	50	55	64	119	35	154	6	160
WLS-304	11	53	64	17	81	11	92	11	103
WLS-306	4	62	66	67	133	43	176	4	180
WLS-310	8	56	64	78	142	37	179	8	187
WLS-323	2	35	37	48	85	34	119	2	121
WLS-324	11	73	84	59	143	27	170	11	181
WLS-332	12	71	83	55	138	27	165	12	177
WLS-350	5	41	46	49	95	19	114	5	119
WLS-351	6	52	58	58	116	18	134	6	140
WLS-352	0	17	17	41	58	24	82	0	82
WLS-362	2	39	41	60	101	23	124	2	126
WLS-370	11	44	55	57	112	23	135	11	146
WLS-382	10	45	55	56	111	23	134	10	144
WLS-385	14	46	60	44	104	19	123	14	137
WLS-396	8	43	51	47	98	22	120	8	128
WLS-398	8	43	51	24	75	16	91	8	99
WLS-418	16	42	58	22	80	9	89	16	105
WLS-421	20	38	58	34	92	5	97	20	117
WLS-427	19	55	74	44	118	12	130	19	149
						AVG_yes	136.8
						MIN_yes	35
						MAX_yes	206
