## Supplementary material for "Linking interpersonal differences in gut microbiota composition and drug biotransformation activity": Supl. Tables: Table_S5_number_of_metabolizing_sample_per_Drug_0.75.csv

	Drug	non_metabolizing_samples	metabolizing_samples	quickly_metabolizing_samples	normal_metabolizing_samples	only_metabolized_by_communities
1	BISACODYL	0	60	59	1	no
2	CETIRIZINE_HYDROCHLORIDE	0	60	0	60	no
3	PRANOPROFEN	0	60	0	60	no
4	DIACETAMATE	0	59	57	2	no
5	OMEPRAZOLE	0	59	0	59	no
6	SULFASALAZINE	1	59	50	9	no
7	TINIDAZOLE	1	59	53	6	no
8	PHENAZOPYRIDINE_HYDROCHLORIDE	1	59	42	17	no
9	SULFINPYRAZONE	1	59	0	59	no
10	DEFLAZACORT	1	59	0	59	no
11	DIFLORASONE_DIACETATE	1	59	0	59	no
12	VORICONAZOLE	1	59	0	59	no
13	FAMPROFAZONE	1	59	0	59	no
14	MEGESTROL_ACETATE	1	59	0	59	no
15	NATEGLINIDE	2	58	0	58	no
16	LOPERAMIDE_HYDROCHLORIDE	2	58	0	58	no
17	FAMCICLOVIR	2	58	0	58	no
18	KETOROLAC_TROMETHAMINE	2	58	0	58	no
19	MYCOPHENOLATE_MOFETIL	2	58	0	58	no
20	PANTOPRAZOLE	2	58	0	58	no
21	NITRENDIPINE	2	57	45	12	no
22	CLOPIDOGREL_SULFATE	3	57	0	57	no
23	TELMISARTAN	3	57	0	57	no
24	CAPECITABINE	3	57	0	57	no
25	PENBUTOLOL_SULFATE	3	57	0	57	no
26	IRBESARTAN	3	57	0	57	no
27	OXAPROZIN	3	57	0	57	no
28	ENTACAPONE	3	56	56	0	no
29	FINASTERIDE	4	56	0	56	no
30	ETHOPROPAZINE_HYDROCHLORIDE	4	56	0	56	no
31	CYPROTERONE_ACETATE	4	56	0	56	no
32	BENAZEPRIL_HYDROCHLORIDE	4	56	0	56	no
33	RAMIPRIL	4	56	0	56	no
34	GLICLAZIDE	5	55	0	55	no
35	FEBUXOSTAT	5	55	0	55	no
36	WARFARIN	5	55	0	55	no
37	OXYBUTYNIN_CHLORIDE	5	55	0	55	no
38	BUDESONIDE	5	55	0	55	no
39	REPAGLINIDE	5	55	0	55	no
40	ETHYNODIOL_DIACETATE	2	55	0	55	yes
41	PALIPERIDONE	4	55	0	55	no
42	OXETHAZAINE	6	54	0	54	yes
43	VALSARTAN	6	54	0	54	no
44	BETAMETHASONE_ACETATE	6	54	0	54	no
45	ZALEPLON	6	54	0	54	no
46	MEBENDAZOLE	6	54	0	54	no
47	THIOTHIXENE	7	53	0	53	no
48	INDOMETHACIN	7	53	0	53	no
49	SULINDAC	3	53	0	53	yes
50	BEZAFIBRATE	7	53	0	53	no
51	RAMELTEON	8	52	0	52	no
52	ROXATIDINE_ACETATE_HYDROCHLORIDE	2	52	0	52	no
53	TACROLIMUS	9	51	0	51	no
54	PREDNISONE	5	51	19	32	yes
55	GLIPIZIDE	9	51	0	51	no
56	RISPERIDONE	4	51	2	49	no
57	NAFRONYL_OXALATE	9	51	0	51	no
58	ARTEMISININ	3	50	46	4	no
59	METAXALONE	10	50	0	50	no
60	CARISOPRODOL	10	50	0	50	no
61	VILAZODONE_HYDROCHLORIDE	2	50	0	50	no
62	TOLAZAMIDE	10	50	0	50	no
63	QUINAPRIL_HYDROCHLORIDE	10	50	0	50	no
64	FLUPHENAZINE_HYDROCHLORIDE	9	49	0	49	no
65	CARBETAPENTANE_CITRATE	11	49	0	49	no
66	PERINDOPRIL_ERBUMINE	11	49	0	49	yes
67	LOSARTAN	11	49	0	49	no
68	GRISEOFULVIN	11	49	0	49	no
69	LEVONORGESTREL	6	48	8	40	no
70	CYCLOBENZAPRINE_HYDROCHLORIDE	12	48	0	48	no
71	TADALAFIL	12	48	0	48	no
72	ETODOLAC	12	48	0	48	no
73	METHOXSALEN	2	48	0	48	no
74	CAMYLOFINE_DIHYDROCHLORIDE	13	47	0	47	no
75	LEVAMISOLE_HYDROCHLORIDE	4	47	0	47	no
76	RILUZOLE	13	47	0	47	no
77	ISRADIPINE	13	46	4	42	yes
78	PIMOZIDE	14	46	0	46	no
79	ITRACONAZOLE	5	46	2	44	no
80	NORGESTIMATE	14	46	0	46	no
81	TRANDOLAPRIL	14	46	0	46	no
82	RITONAVIR	14	46	0	46	no
83	PAPAVERINE_HYDROCHLORIDE	10	45	0	45	no
84	ERGOTAMINE_TARTRATE	9	45	2	43	no
85	OLMESARTAN_MEDOXOMIL	14	45	0	45	no
86	DROSPIRENONE	15	45	0	45	no
87	DILTIAZEM_HYDROCHLORIDE	16	44	0	44	no
88	MEFLOQUINE	16	44	0	44	no
89	ATORVASTATIN_CALCIUM	15	44	0	44	yes
90	ERGONOVINE_MALEATE	17	43	0	43	no
91	CARVEDILOL	17	43	0	43	no
92	NAPROXEN	17	43	0	43	no
93	CLEMIZOLE_HYDROCHLORIDE	17	43	0	43	no
94	ALFUZOSIN_HYDROCHLORIDE	17	43	0	43	no
95	BENZBROMARONE	15	43	0	43	no
96	VERAPAMIL_HYDROCHLORIDE	18	42	0	42	no
97	DIPYRIDAMOLE	18	42	0	42	no
98	DASATINIB	18	42	0	42	no
99	VINPOCETINE	18	42	0	42	no
100	BROMOCRIPTINE_MESYLATE	11	42	13	29	no
101	ROSUVASTATIN_CALCIUM	18	42	0	42	yes
102	PITAVASTATIN_CALCIUM	18	42	0	42	yes
103	ABACAVIR_SULFATE	19	41	0	41	yes
104	DOXAZOSIN_MESYLATE	17	41	0	41	no
105	NEFAZODONE_HYDROCHLORIDE	19	41	0	41	yes
106	TRIHEXYPHENIDYL_HYDROCHLORIDE	20	40	0	40	no
107	PHENYTOIN_SODIUM	20	40	0	40	no
108	PAROXETINE_HYDROCHLORIDE	21	39	0	39	no
109	MEVASTATIN	21	39	0	39	no
110	BETAMETHASONE_VALERATE	21	39	0	39	no
111	CARBINOXAMINE_MALEATE	9	38	38	0	yes
112	ACEBUTOLOL_HYDROCHLORIDE	22	38	0	38	yes
113	TRIMIPRAMINE_MALEATE	22	38	0	38	yes
114	TENATOPRAZOLE	19	38	0	38	no
115	ZIPRASIDONE_MESYLATE	23	37	0	37	no
116	DARIFENACIN_HYDROBROMIDE	23	37	0	37	yes
117	COLCHICINE	23	37	0	37	no
118	MELPHALAN	15	36	22	14	no
119	NORETHINDRONE_ACETATE	6	36	13	23	no
120	SOLIFENACIN_SUCCINATE	24	36	0	36	yes
121	CELECOXIB	24	36	0	36	no
122	CIMETIDINE	25	35	0	35	no
123	DEXTROMETHORPHAN_HYDROBROMIDE	26	34	0	34	yes
124	TRAZODONE_HYDROCHLORIDE	26	34	0	34	yes
125	DICYCLOMINE_HYDROCHLORIDE	26	34	0	34	no
126	SERTRALINE_HYDROCHLORIDE	24	34	2	32	yes
127	FENOFIBRATE	26	33	0	33	no
128	FLUCONAZOLE	27	33	0	33	no
129	IDEBENONE	6	33	2	31	no
130	CLEMASTINE_FUMARATE	27	32	0	32	no
131	CITALOPRAM_HYDROBROMIDE	28	32	0	32	yes
132	BUSPIRONE_HYDROCHLORIDE	29	31	0	31	yes
133	CLOZAPINE	29	31	0	31	yes
134	PROMETHAZINE_HYDROCHLORIDE	29	31	0	31	yes
135	ROSIGLITAZONE_MALEATE	29	31	0	31	yes
136	ANAGRELIDE_HYDROCHLORIDE	29	31	0	31	no
137	MIFEPRISTONE	29	31	0	31	no
138	DIPERODON_HYDROCHLORIDE	30	30	0	30	yes
139	DANAZOL	2	30	25	5	no
140	DOXEPIN_HYDROCHLORIDE	30	30	0	30	yes
141	BAMBUTEROL_HYDROCHLORIDE	30	30	0	30	yes
142	KETOTIFEN_FUMARATE	30	30	0	30	yes
143	NEFOPAM	30	30	0	30	yes
144	PERICIAZINE	31	29	0	29	no
145	NIZATIDINE	31	29	0	29	no
146	RESERPINE	22	29	0	29	yes
147	NOSCAPINE_HYDROCHLORIDE	31	29	0	29	no
148	CYCLOPHOSPHAMIDE	32	28	0	28	no
149	PRAZOSIN_HYDROCHLORIDE	30	28	0	28	yes
150	NEVIRAPINE	32	28	0	28	no
151	QUETIAPINE	32	28	0	28	no
152	CLONIDINE_HYDROCHLORIDE	32	28	0	28	no
153	ELETRIPTAN_HYDROBROMIDE	33	27	0	27	yes
154	SULPIRIDE	33	27	0	27	no
155	DIPHENYLPYRALINE_HYDROCHLORIDE	34	26	0	26	no
156	TRIMEBUTINE_MALEATE	35	25	0	25	no
157	ZOLPIDEM	35	25	0	25	yes
158	PRIDINOL_METHANESULFONATE	35	25	0	25	yes
159	TERAZOSIN_HYDROCHLORIDE	34	25	0	25	yes
160	BISOPROLOL_FUMARATE	35	25	0	25	no
161	DABIGATRAN_ETEXILATE_MESYLATE	15	24	24	0	yes
162	CLIDINIUM_BROMIDE	36	24	0	24	yes
163	TACRINE_HYDROCHLORIDE	36	24	0	24	no
164	QUININE_SULFATE	36	24	0	24	yes
165	EZETIMIBE	36	24	0	24	no
166	METOLAZONE	37	23	0	23	yes
167	MIANSERIN_HYDROCHLORIDE	37	23	0	23	yes
168	GALANTAMINE	37	23	0	23	no
169	ANASTROZOLE	37	23	0	23	no
170	METOPROLOL_TARTRATE	37	23	0	23	no
171	RANITIDINE_HYDROCHLORIDE	37	23	0	23	no
172	NADOLOL	38	22	0	22	yes
173	LOFEXIDINE__HYDROCHLORIDE	38	22	0	22	no
174	ALPRENOLOL	38	22	0	22	no
175	HALOPERIDOL	38	22	0	22	yes
176	ANTAZOLINE_PHOSPHATE	38	22	0	22	yes
177	PROCARBAZINE_HYDROCHLORIDE	28	22	0	22	no
178	SPIPERONE	40	20	0	20	yes
179	BIPERIDEN	40	20	0	20	no
180	SUMATRIPTAN_SUCCINATE	41	19	0	19	no
181	TIAPRIDE_HYDROCHLORIDE	42	18	0	18	yes
182	MEBHYDROLIN_NAPHTHALENESULFONATE	42	18	0	18	yes
183	PACLITAXEL	39	18	16	2	no
184	BETAXALOL_HYDROCHLORIDE	43	17	0	17	no
185	TRANILAST	39	17	11	6	no
186	ATENOLOL	43	17	0	17	yes
187	AMISULPRIDE	43	17	0	17	yes
188	FLUVOXAMINE_MALEATE	43	17	0	17	no
189	SILDENAFIL_CITRATE	43	17	0	17	no
190	PRIMAQUINE_PHOSPHATE	39	17	0	17	no
191	ORPHENADRINE_CITRATE	43	17	0	17	no
192	ACECAINIDE_HYDROCHLORIDE	44	16	0	16	no
193	NICERGOLINE	43	16	0	16	no
194	ROPINIROLE_HYDROCHLORIDE	45	15	0	15	yes
195	METHYLPHENIDATE_HYDROCHLORIDE	45	15	0	15	no
196	ALMOTRIPTAN	45	15	0	15	yes
197	HYOSCYAMINE	45	15	0	15	yes
198	DULOXETINE_HYDROCHLORIDE	45	15	0	15	no
199	PYRIMETHAMINE	46	14	0	14	yes
200	PENTOXIFYLLINE	47	13	0	13	no
201	LAMOTRIGINE	47	13	0	13	yes
202	DISOPYRAMIDE_PHOSPHATE	47	13	0	13	yes
203	REBAMIPIDE	48	12	0	12	no
204	OLANZAPINE	39	12	0	12	no
205	TEGASEROD_MALEATE	41	12	9	3	yes
206	TAMSULOSIN_HYDRCHLORIDE	48	12	0	12	yes
207	RIVASTIGMINE_TARTRATE	49	11	0	11	yes
208	METHSUXIMIDE	49	11	0	11	no
209	METHYSERGIDE_MALEATE	50	10	0	10	no
210	METITEPINE_MALEATE	40	10	0	10	no
211	THIABENDAZOLE	50	10	0	10	yes
212	CHLORMEZANONE	50	10	0	10	no
213	FLUOXETINE	51	9	0	9	no
214	TERBINAFINE_HYDROCHLORIDE	39	9	0	9	yes
215	LABETALOL_HYDROCHLORIDE	52	8	0	8	yes
216	OXCARBAZEPINE	49	8	0	8	no
217	VENLAFAXINE_HYDROCHLORIDE	53	7	0	7	yes
218	ETHOXZOLAMIDE	53	7	0	7	no
219	TRIPROLIDINE_HYDROCHLORIDE	53	7	0	7	yes
220	IRSOGLADINE_MALEATE	54	6	0	6	no
221	LOVASTATIN	53	6	5	1	no
222	BUPROPION	53	6	0	6	no
223	ZIDOVUDINE_[AZT]	52	6	0	6	no
224	MEMANTINE_HYDROCHLORIDE	56	4	0	4	no
225	FENSPIRIDE_HYDROCHLORIDE	56	4	0	4	no
226	PIDOTIMOD	40	4	2	2	no
227	AZATADINE_MALEATE	57	3	0	3	yes
228	METOCLOPRAMIDE_HYDROCHLORIDE	57	3	0	3	yes
229	TENOXICAM	57	3	0	3	yes
230	TROPISETRON_HYDROCHLORIDE	57	3	0	3	yes
231	DEXAMETHASONE	52	3	0	3	no
232	LINAGLIPTIN	50	3	3	0	no
233	NALOXONE_HYDROCHLORIDE	54	3	0	3	no
234	SOTALOL_HYDROCHLORIDE	58	2	0	2	no
235	PERGOLIDE_MESYLATE	58	2	0	2	no
236	AMANTADINE_HYDROCHLORIDE	59	1	0	1	no
237	DOMPERIDONE	45	1	0	1	no
238	RIMANTADINE_HYDROCHLORIDE	59	1	0	1	no
239	LETROZOLE	59	1	0	1	no
240	MILNACIPRAN_HYDROCHLORIDE	59	1	0	1	no
241	BENZTHIAZIDE	59	1	0	1	no
242	RANOLAZINE	59	1	0	1	no
243	AMINOGLUTETHIMIDE	60	0	0	0	no
244	METHOCARBAMOL	60	0	0	0	no
245	LOXAPINE_SUCCINATE	60	0	0	0	no
246	DOXYLAMINE_SUCCINATE	60	0	0	0	no
247	TOPOTECAN_HYDROCHLORIDE	60	0	0	0	no
248	NAFTOPIDIL	60	0	0	0	no
249	FEXOFENADINE_HYDROCHLORIDE	60	0	0	0	no
250	NEOSTIGMINE_BROMIDE	60	0	0	0	no
251	BICALUTAMIDE	58	0	0	0	no
252	CLENBUTEROL_HYDROCHLORIDE	60	0	0	0	no
253	TIMOLOL_MALEATE	60	0	0	0	no
254	ENALAPRIL_MALEATE	60	0	0	0	no
255	METICRANE	60	0	0	0	no
256	TRIMETHOBENZAMIDE_HYDROCHLORIDE	58	0	0	0	no
257	BURAMATE	60	0	0	0	no
258	PHENACETIN	60	0	0	0	no
259	INDAPAMIDE	60	0	0	0	no
260	ESZOPICLONE	60	0	0	0	no
261	RIZATRIPTAN_BENZOATE	54	0	0	0	no
262	APOMORPHINE_HYDROCHLORIDE	55	0	0	0	no
263	DESVENLAFAXINE_SUCCINATE	60	0	0	0	no
264	GUANFACINE_HYDROCHLORIDE	60	0	0	0	no
265	TRIMETAZIDINE_DIHYDROCHLORIDE	60	0	0	0	no
