## Supplementary material for "Linking interpersonal differences in gut microbiota composition and drug biotransformation activity": Supl. Tables: Table_S7_Sorted_drugs_entropy.csv

	Shannon_Entropy
NORETHINDRONE_ACETATE	2.063786479
SULFASALAZINE	1.904035142
NITRENDIPINE	1.890575042
DANAZOL	1.864391529
PREDNISONE	1.83895594
MELPHALAN	1.760267346
LEVONORGESTREL	1.647488071
LEVAMISOLE_HYDROCHLORIDE	1.645582621
ARTEMISININ	1.576174031
BROMOCRIPTINE_MESYLATE	1.569424757
SULFINPYRAZONE	1.530058077
TINIDAZOLE	1.44770081
ITRACONAZOLE	1.412714237
IDEBENONE	1.383803132
ETHYNODIOL_DIACETATE	1.356426518
BISACODYL	1.342594586
SULINDAC	1.339107117
BETAMETHASONE_ACETATE	1.336796444
ZIDOVUDINE_[AZT]	1.326527559
PACLITAXEL	1.314136437
DIACETAMATE	1.286292782
ERGOTAMINE_TARTRATE	1.267339761
PHENAZOPYRIDINE_HYDROCHLORIDE	1.262412621
PALIPERIDONE	1.251974242
OLMESARTAN_MEDOXOMIL	1.225723391
FLUPHENAZINE_HYDROCHLORIDE	1.22402685
PIDOTIMOD	1.210710191
TENATOPRAZOLE	1.200005967
NORGESTIMATE	1.175549307
RISPERIDONE	1.155109057
ENTACAPONE	1.153741943
PIMOZIDE	1.152307294
FAMCICLOVIR	1.137889388
SERTRALINE_HYDROCHLORIDE	1.116731447
ROXATIDINE_ACETATE_HYDROCHLORIDE	1.114287728
FENOFIBRATE	1.107911659
VILAZODONE_HYDROCHLORIDE	1.107067081
TEGASEROD_MALEATE	1.106760476
TACROLIMUS	1.106220491
LOVASTATIN	1.092962365
METITEPINE_MALEATE	1.086289937
BENZBROMARONE	1.082898394
CARVEDILOL	1.060117469
THIOTHIXENE	1.057783411
LOPERAMIDE_HYDROCHLORIDE	1.056177139
MYCOPHENOLATE_MOFETIL	1.048246474
PITAVASTATIN_CALCIUM	1.038221606
RITONAVIR	1.029653014
TRANILAST	1.02068523
NEFAZODONE_HYDROCHLORIDE	1.013392179
CLOPIDOGREL_SULFATE	1.012630475
CELECOXIB	1.003947981
PANTOPRAZOLE	0.997045318
DOXAZOSIN_MESYLATE	0.995968964
DEFLAZACORT	0.995821321
MEGESTROL_ACETATE	0.99276084
MEFLOQUINE	0.990835386
DROSPIRENONE	0.987619923
OXETHAZAINE	0.984491975
PROCARBAZINE_HYDROCHLORIDE	0.982986558
OMEPRAZOLE	0.971569621
TELMISARTAN	0.964783571
BUDESONIDE	0.951288932
CYPROTERONE_ACETATE	0.948915436
DIFLORASONE_DIACETATE	0.939002444
GRISEOFULVIN	0.926506603
FAMPROFAZONE	0.913340427
RILUZOLE	0.909892805
FEBUXOSTAT	0.909892805
METHOXSALEN	0.878424521
MEBENDAZOLE	0.877707696
LINAGLIPTIN	0.863125468
PRANOPROFEN	0.856858859
NICERGOLINE	0.853447006
ATORVASTATIN_CALCIUM	0.853447006
TRANDOLAPRIL	0.853345392
CLEMASTINE_FUMARATE	0.848788294
MIFEPRISTONE	0.845113257
OXYBUTYNIN_CHLORIDE	0.839203534
CAPECITABINE	0.824852066
DICYCLOMINE_HYDROCHLORIDE	0.823719732
TERBINAFINE_HYDROCHLORIDE	0.815029285
CETIRIZINE_HYDROCHLORIDE	0.81410381
NATEGLINIDE	0.81410381
IRBESARTAN	0.81410381
REPAGLINIDE	0.811005342
KETOROLAC_TROMETHAMINE	0.811005342
ISRADIPINE	0.809986576
FINASTERIDE	0.806962237
INDOMETHACIN	0.806962237
QUINAPRIL_HYDROCHLORIDE	0.803203703
BETAMETHASONE_VALERATE	0.80174716
RAMIPRIL	0.795347171
DASATINIB	0.78774606
OXAPROZIN	0.762825491
MEVASTATIN	0.762449376
NAFRONYL_OXALATE	0.749169994
VORICONAZOLE	0.749169994
BEZAFIBRATE	0.744875159
VINPOCETINE	0.744875159
REBAMIPIDE	0.724957141
GLICLAZIDE	0.702685916
TRIMEBUTINE_MALEATE	0.680387214
CAMYLOFINE_DIHYDROCHLORIDE	0.680387214
TOLAZAMIDE	0.675232049
CARISOPRODOL	0.673011667
BENAZEPRIL_HYDROCHLORIDE	0.6656724
CARBETAPENTANE_CITRATE	0.660503761
ZIPRASIDONE_MESYLATE	0.65946082
METAXALONE	0.657157761
VALSARTAN	0.657157761
PENBUTOLOL_SULFATE	0.657157761
ETODOLAC	0.651041762
ETHOPROPAZINE_HYDROCHLORIDE	0.642259614
CLEMIZOLE_HYDROCHLORIDE	0.642259614
EZETIMIBE	0.642259614
PAROXETINE_HYDROCHLORIDE	0.638966589
COLCHICINE	0.624331307
DARIFENACIN_HYDROBROMIDE	0.623567651
WARFARIN	0.596074032
TRIMIPRAMINE_MALEATE	0.581414278
ZALEPLON	0.579915171
BUPROPION	0.569419409
BIPERIDEN	0.563336059
RAMELTEON	0.562335145
PRIMAQUINE_PHOSPHATE	0.558577924
LOSARTAN	0.55776962
DOMPERIDONE	0.527562155
PAPAVERINE_HYDROCHLORIDE	0.524597098
PERINDOPRIL_ERBUMINE	0.52265658
GLIPIZIDE	0.52265658
DILTIAZEM_HYDROCHLORIDE	0.504741704
VERAPAMIL_HYDROCHLORIDE	0.500402424
CYCLOBENZAPRINE_HYDROCHLORIDE	0.500402424
DIPYRIDAMOLE	0.500402424
FLUOXETINE	0.500402424
SOLIFENACIN_SUCCINATE	0.476410519
TRIHEXYPHENIDYL_HYDROCHLORIDE	0.475033902
PHENYTOIN_SODIUM	0.450561209
RIVASTIGMINE_TARTRATE	0.450561209
FLUCONAZOLE	0.450561209
DOXEPIN_HYDROCHLORIDE	0.450561209
HALOPERIDOL	0.442910489
LOXAPINE_SUCCINATE	0.422709088
METOLAZONE	0.422709088
ALFUZOSIN_HYDROCHLORIDE	0.422709088
PROMETHAZINE_HYDROCHLORIDE	0.422709088
CLOZAPINE	0.422709088
ROSIGLITAZONE_MALEATE	0.422709088
NIZATIDINE	0.408077425
DEXTROMETHORPHAN_HYDROBROMIDE	0.408077425
BUSPIRONE_HYDROCHLORIDE	0.392674467
ABACAVIR_SULFATE	0.392674467
DIPERODON_HYDROCHLORIDE	0.392674467
QUETIAPINE	0.392674467
PERICIAZINE	0.392674467
ATENOLOL	0.392674467
DIPHENYLPYRALINE_HYDROCHLORIDE	0.392674467
BICALUTAMIDE	0.379203995
OLANZAPINE	0.362210557
CIMETIDINE	0.360230521
SPIPERONE	0.360230521
MIANSERIN_HYDROCHLORIDE	0.360230521
CLONIDINE_HYDROCHLORIDE	0.360230521
CITALOPRAM_HYDROBROMIDE	0.360230521
NEVIRAPINE	0.360230521
ROSUVASTATIN_CALCIUM	0.360230521
RANITIDINE_HYDROCHLORIDE	0.342920289
OXCARBAZEPINE	0.336495758
METHYSERGIDE_MALEATE	0.325082973
BETAXALOL_HYDROCHLORIDE	0.325082973
CYCLOPHOSPHAMIDE	0.325082973
TADALAFIL	0.325082973
QUININE_SULFATE	0.325082973
TRAZODONE_HYDROCHLORIDE	0.325082973
NALOXONE_HYDROCHLORIDE	0.297229111
PRAZOSIN_HYDROCHLORIDE	0.293672994
TRIPROLIDINE_HYDROCHLORIDE	0.286835983
IRSOGLADINE_MALEATE	0.286835983
APOMORPHINE_HYDROCHLORIDE	0.246406499
ERGONOVINE_MALEATE	0.244930027
AMANTADINE_HYDROCHLORIDE	0.244930027
ANAGRELIDE_HYDROCHLORIDE	0.244930027
ELETRIPTAN_HYDROBROMIDE	0.244930027
DULOXETINE_HYDROCHLORIDE	0.244930027
ZOLPIDEM	0.244930027
PENTOXIFYLLINE	0.244930027
PRIDINOL_METHANESULFONATE	0.244930027
METHSUXIMIDE	0.244930027
TENOXICAM	0.244930027
ACEBUTOLOL_HYDROCHLORIDE	0.244930027
TERAZOSIN_HYDROCHLORIDE	0.233368138
MEBHYDROLIN_NAPHTHALENESULFONATE	0.230340952
RESERPINE	0.223718076
DEXAMETHASONE	0.211687545
ORPHENADRINE_CITRATE	0.198515243
GALANTAMINE	0.198515243
FEXOFENADINE_HYDROCHLORIDE	0.198515243
SUMATRIPTAN_SUCCINATE	0.198515243
METOPROLOL_TARTRATE	0.198515243
TACRINE_HYDROCHLORIDE	0.198515243
ANTAZOLINE_PHOSPHATE	0.198515243
SULPIRIDE	0.198515243
PERGOLIDE_MESYLATE	0.198515243
ETHOXZOLAMIDE	0.198515243
BAMBUTEROL_HYDROCHLORIDE	0.198515243
FLUVOXAMINE_MALEATE	0.198515243
FENSPIRIDE_HYDROCHLORIDE	0.198515243
ALPRENOLOL	0.198515243
KETOTIFEN_FUMARATE	0.198515243
NAPROXEN	0.198515243
SILDENAFIL_CITRATE	0.198515243
ROPINIROLE_HYDROCHLORIDE	0.146144746
METHOCARBAMOL	0.146144746
CHLORMEZANONE	0.146144746
ANASTROZOLE	0.146144746
NEOSTIGMINE_BROMIDE	0.146144746
NADOLOL	0.146144746
RIMANTADINE_HYDROCHLORIDE	0.146144746
METOCLOPRAMIDE_HYDROCHLORIDE	0.146144746
LOFEXIDINE__HYDROCHLORIDE	0.146144746
NEFOPAM	0.146144746
METICRANE	0.146144746
NOSCAPINE_HYDROCHLORIDE	0.146144746
PHENACETIN	0.146144746
BISOPROLOL_FUMARATE	0.146144746
TRIMETHOBENZAMIDE_HYDROCHLORIDE	0.087099523
DISOPYRAMIDE_PHOSPHATE	0.084766076
DOXYLAMINE_SUCCINATE	0.084766076
METHYLPHENIDATE_HYDROCHLORIDE	0.084766076
TOPOTECAN_HYDROCHLORIDE	0.084766076
ALMOTRIPTAN	0.084766076
CLIDINIUM_BROMIDE	0.084766076
TIAPRIDE_HYDROCHLORIDE	0.084766076
HYOSCYAMINE	0.084766076
AZATADINE_MALEATE	0.084766076
LABETALOL_HYDROCHLORIDE	0.084766076
LETROZOLE	0.084766076
CLENBUTEROL_HYDROCHLORIDE	0.084766076
ENALAPRIL_MALEATE	0.084766076
THIABENDAZOLE	0.084766076
LAMOTRIGINE	0.084766076
ESZOPICLONE	0.084766076
AMISULPRIDE	0.084766076
TRIMETAZIDINE_DIHYDROCHLORIDE	0.084766076
AMINOGLUTETHIMIDE	0
CARBINOXAMINE_MALEATE	0
DABIGATRAN_ETEXILATE_MESYLATE	0
TAMSULOSIN_HYDRCHLORIDE	0
VENLAFAXINE_HYDROCHLORIDE	0
NAFTOPIDIL	0
SOTALOL_HYDROCHLORIDE	0
MEMANTINE_HYDROCHLORIDE	0
ACECAINIDE_HYDROCHLORIDE	0
TIMOLOL_MALEATE	0
MILNACIPRAN_HYDROCHLORIDE	0
BURAMATE	0
INDAPAMIDE	0
BENZTHIAZIDE	0
RIZATRIPTAN_BENZOATE	0
DESVENLAFAXINE_SUCCINATE	0
RANOLAZINE	0
TROPISETRON_HYDROCHLORIDE	0
GUANFACINE_HYDROCHLORIDE	0
PYRIMETHAMINE	0
