## Supplementary material for "Linking interpersonal differences in gut microbiota composition and drug biotransformation activity": Supl. Tables: Table_S9_Entropy_ORA_overview_collapsed.csv

Tested_feature	One_tail_test	best_pval	best_Entropy	A	B	C	D
Number_of_aliphatic_carboxylic_acids	greater	0.001111987	0.651041762	19	5	94	147
Number_of_aliphatic_hydroxyl_groups	greater	0.089947532	1.22402685	12	62	14	177
Number_of_aliphatic_hydroxyl_groups_excluding_tert_OH	greater	0.226281794	0.939002444	17	37	48	163
Number_of_N_functional_groups_attached_to_aromatics	greater	0.70274313	1.137889388	0	0	0	0
Number_of_Aromatic_carboxylic_acide	greater	0.017940808	0.811005342	5	0	82	178
Number_of_aromatic_nitrogens	greater	0.124769106	0.853447006	35	66	40	124
Number_of_aromatic_amines	greater	0.15490627	0.971569621	10	18	51	186
Number_of_aromatic_hydroxyl_groups	greater	0.149845626	1.904035142	1	8	1	255
Number_of_carboxylic_acids	greater	6.72E-05	0.651041762	24	5	89	147
Number_of_carbonyl_O	greater	8.10E-05	0.651041762	84	72	29	80
Number_of_carbonyl_O__excluding_COOH	greater	8.10E-05	0.651041762	84	72	29	80
Number_of_Imines	greater	0.279152171	1.645582621	1	5	7	252
Number_of_Tertiary_amines	greater	0.004783809	0.286835983	119	39	60	47
Number_of_Secondary_amines	greater	0.626161514	0.325082973	0	0	0	0
Number_of_Primary_amines	greater	0.91352273	0.990835386	0	0	0	0
Number_of_XCCNR_groups	greater	0.91352273	1.569424757	0	0	0	0
Number_of_tert_alicyclic_amines	greater	0.124769106	0.198515243	32	3	180	50
Number_of_H_pyrrole_nitrogens	greater	0.15490627	0.971569621	10	18	51	186
Number_of_alkyl_carbamates__subject_to_hydrolysis_	greater	0.443262327	0.657157761	0	0	0	0
Number_of_alkyl_halides	greater	0.04473657	0.909892805	8	6	61	190
Number_of_allylic_oxidation_sites_excluding_steroid_dienone	greater	3.40E-07	0.762449376	25	4	71	165
Number_of_amides	greater	0.596827105	0.233368138	0	0	0	0
Number_of_amidine_groups	greater	0.375180013	1.645582621	0	0	0	0
Number_of_anilines	greater	0.531747334	1.904035142	0	0	0	0
Number_of_aryl_methyl_sites_for_hydroxylation	greater	0.106830176	0.52265658	32	20	99	114
Number_of_benzene_rings	greater	0.91352273	0.084766076	0	0	0	0
Bicyclic	greater	0.002402892	0.211687545	117	25	78	45
Number_of_esters	greater	1.44E-06	0.660503761	37	12	71	145
Number_of_ether_oxygens__including_phenoxy_	greater	0.066516755	0.651041762	68	71	45	81
Number_of_furan_rings	greater	0.218322774	0.878424521	3	2	67	193
Number_of_guanidine_groups	greater	0.61911889	1.106760476	0	0	0	0
Number_of_halogens	greater	0.03419306	0.286835983	55	14	124	72
Number_of_imidazole_rings	greater	0.045805856	0.863125468	10	9	62	184
Number_of_imide_groups	greater	0.626804809	0.244930027	0	0	0	0
Number_of_ketones	greater	0.000555223	0.80174716	21	10	71	163
Number_of_ketones_excluding_diaryl	greater	0.027299641	0.198515243	22	0	190	53
Number_of_cyclic_esters__lactones_	greater	0.198949296	1.048246474	3	4	43	215
Number_of_methoxy_groups__OCH3	greater	0.307972656	0.853447006	0	0	0	0
Number_of_nitriles	greater	0.269537288	0.360230521	9	2	158	96
Number_of_nitro_groups	greater	0.045805856	1.153741943	3	2	28	232
Number_of_para_hydroxylation_sites	greater	0.114463146	0.336495758	39	13	130	83
Number_of_phenols	greater	0.149845626	1.904035142	1	8	1	255
Number_of_phenolic_OH_excluding_ortho	greater	0.443262327	1.048246474	0	0	0	0
Number_of_piperdine_rings	greater	0.422687549	0.198515243	0	0	0	0
Number_of_piperzine_rings	greater	0.151240409	0.995968964	9	18	45	193
Number_of_primary_amides	greater	0.617287263	0.084766076	0	0	0	0
Number_of_pyridine_rings	greater	0.305684034	1.904035142	0	0	0	0
Number_of_quarternary_nitrogens	greater	0.956849338	0.084766076	0	0	0	0
Number_of_thioether	greater	0.302467111	1.086289937	3	7	38	217
Number_of_sulfonamides	greater	0.242388508	1.904035142	1	18	1	245
Number_of_sulfone_groups	greater	0.382145024	1.44770081	0	0	0	0
Number_of_terminal_acetylenes	greater	0.000105712	1.175549307	5	0	24	236
Number_of_thiazole_rings	greater	0.305684034	0.78774606	0	0	0	0
Number_of_thiophene_rings	greater	0.422687549	0.198515243	0	0	0	0
Number_of_unbranched_alkanes_of_at_least_4_members	greater	0.305684034	1.060117469	0	0	0	0
Number_of_urea_groups	greater	0.149845626	0.336495758	6	0	163	96
Number_of_aliphatic_carboxylic_acids	less	0.296764	0.863125468	4	20	68	173
Number_of_aliphatic_hydroxyl_groups	less	0.348303993	0.408077425	0	0	0	0
Number_of_aliphatic_hydroxyl_groups_excluding_tert_OH	less	0.252191561	0.408077425	26	28	125	86
Number_of_N_functional_groups_attached_to_aromatics	less	0.053980142	0.297229111	6	11	170	78
Number_of_Aromatic_carboxylic_acide	less	0.852578592	1.029653014	0	0	0	0
Number_of_aromatic_nitrogens	less	0.370711696	1.576174031	0	0	0	0
Number_of_aromatic_amines	less	0.284967778	0.246406499	16	12	164	73
Number_of_aromatic_hydroxyl_groups	less	0.276961732	0.087099523	6	3	221	35
Number_of_carboxylic_acids	less	0.530773081	1.048246474	0	0	0	0
Number_of_carbonyl_O	less	0.853476145	1.057783411	0	0	0	0
Number_of_carbonyl_O__excluding_COOH	less	0.853476145	1.057783411	0	0	0	0
Number_of_Imines	less	0.296764	0.379203995	2	4	157	102
Number_of_Tertiary_amines	less	0.296764	1.286292782	10	148	11	96
Number_of_Secondary_amines	less	0.013067356	0.853447006	30	117	45	73
Number_of_Primary_amines	less	0.000261242	0.342920289	20	34	148	63
Number_of_XCCNR_groups	less	0.012719227	0.442910489	18	35	125	87
Number_of_tert_alicyclic_amines	less	0.096989276	0.651041762	9	26	104	126
Number_of_H_pyrrole_nitrogens	less	0.284967778	0.246406499	16	12	164	73
Number_of_alkyl_carbamates__subject_to_hydrolysis_	less	0.445177515	0.084766076	0	0	0	0
Number_of_alkyl_halides	less	0.814559336	1.012630475	0	0	0	0
Number_of_allylic_oxidation_sites_excluding_steroid_dienone	less	0.999148889	1.904035142	0	0	0	0
Number_of_amides	less	0.065336004	0.839203534	18	71	61	115
Number_of_amidine_groups	less	0.102955058	0.442910489	2	8	141	114
Number_of_anilines	less	0.040753688	0.673011667	17	49	89	110
Number_of_aryl_methyl_sites_for_hydroxylation	less	0.240408082	1.530058077	0	52	11	202
Number_of_benzene_rings	less	0.00146126	0.939002444	43	177	22	23
Bicyclic	less	0.555165197	1.890575042	0	0	0	0
Number_of_esters	less	0.692098095	0.087099523	0	0	0	0
Number_of_ether_oxygens__including_phenoxy_	less	0.270487051	1.645582621	2	137	6	120
Number_of_furan_rings	less	0.583136185	1.107911659	0	0	0	0
Number_of_guanidine_groups	less	0.240408082	0.362210557	1	4	159	101
Number_of_halogens	less	0.33969498	1.83895594	0	0	0	0
Number_of_imidazole_rings	less	0.552278408	1.530058077	0	0	0	0
Number_of_imide_groups	less	0.096989276	0.475033902	0	5	138	122
Number_of_ketones	less	0.941411929	1.114287728	0	0	0	0
Number_of_ketones_excluding_diaryl	less	0.814559336	1.864391529	0	0	0	0
Number_of_cyclic_esters__lactones_	less	0.445177515	1.106760476	0	0	0	0
Number_of_methoxy_groups__OCH3	less	0.102955058	0.244930027	28	19	163	55
Number_of_nitriles	less	0.296764	0.581414278	3	8	118	136
Number_of_nitro_groups	less	0.814559336	0.422709088	0	0	0	0
Number_of_para_hydroxylation_sites	less	0.096989276	1.086289937	3	49	38	175
Number_of_phenols	less	0.276961732	0.087099523	6	3	221	35
Number_of_phenolic_OH_excluding_ortho	less	0.296764	0.325082973	3	4	172	86
Number_of_piperdine_rings	less	0.096989276	1.262412621	0	38	23	204
Number_of_piperzine_rings	less	0.318989027	0.442910489	12	15	131	107
Number_of_primary_amides	less	0.270487051	0.675232049	1	7	104	153
Number_of_pyridine_rings	less	0.240408082	0.087099523	21	7	206	31
Number_of_quarternary_nitrogens	less	3.00E-06	0.6656724	26	91	81	67
Number_of_thioether	less	0.296764	0.52265658	3	7	128	127
Number_of_sulfonamides	less	0.065336004	0.211687545	9	10	186	60
Number_of_sulfone_groups	less	0.096989276	0.392674467	1	6	157	101
Number_of_terminal_acetylenes	less	0.999148889	1.890575042	0	0	0	0
Number_of_thiazole_rings	less	0.369250972	1.038221606	0	0	0	0
Number_of_thiophene_rings	less	0.240408082	0.379203995	1	4	158	102
Number_of_unbranched_alkanes_of_at_least_4_members	less	0.284967778	0.442910489	8	12	135	110
Number_of_urea_groups	less	0.370711696	0.724957141	0	0	0	0
