## Supplementary material for "Linking interpersonal differences in gut microbiota composition and drug biotransformation activity": Supl. Tables: Table_S10_High_entropy_drugs_corr_significance_2_long_format.csv

Origin_node	Destination_node	Corr_pearson
NEFAZODONE_HYDROCHLORIDE	CARVEDILOL	0.70104
PIMOZIDE	FLUPHENAZINE_HYDROCHLORIDE	0.71861
OXETHAZAINE	CARVEDILOL	0.7552
OXETHAZAINE	NEFAZODONE_HYDROCHLORIDE	0.70854
OXETHAZAINE	PIMOZIDE	0.70756
OXETHAZAINE	LOPERAMIDE_HYDROCHLORIDE	0.72604
NORGESTIMATE	FLUPHENAZINE_HYDROCHLORIDE	0.71149
NORGESTIMATE	OXETHAZAINE	0.71891
TEGASEROD_MALEATE	SERTRALINE_HYDROCHLORIDE	0.745
SULINDAC	SULFINPYRAZONE	0.78628
MEFLOQUINE	CARVEDILOL	0.74553
MEFLOQUINE	OXETHAZAINE	0.78618
FAMCICLOVIR	DEFLAZACORT	0.7078
DOXAZOSIN_MESYLATE	OXETHAZAINE	0.77201
METITEPINE_MALEATE	PIMOZIDE	0.78968
METITEPINE_MALEATE	NORGESTIMATE	0.70433
THIOTHIXENE	CARVEDILOL	0.70168
THIOTHIXENE	MEFLOQUINE	0.73727
ROXATIDINE_ACETATE_HYDROCHLORIDE	DEFLAZACORT	0.72814
ROXATIDINE_ACETATE_HYDROCHLORIDE	FAMCICLOVIR	0.85462
TRANILAST	PACLITAXEL	0.86749
CYPROTERONE_ACETATE	GRISEOFULVIN	0.78327
CYPROTERONE_ACETATE	MEGESTROL_ACETATE	0.73329
CYPROTERONE_ACETATE	DIFLORASONE_DIACETATE	0.75757
DROSPIRENONE	DIFLORASONE_DIACETATE	0.70281
DROSPIRENONE	BUDESONIDE	0.81768
RISPERIDONE	PALIPERIDONE	0.76813
TACROLIMUS	RITONAVIR	0.705
