## Supplementary material for "Linking interpersonal differences in gut microbiota composition and drug biotransformation activity": Supl. Tables: Table_S11_Reference_Protein_Sequences.csv

RefSeq Locus Tag	Product	Protein ID	Header	Sequence
BT_0152	acetyl esterase (acetylxylosidase)	NP_809065.1	NP_809065.1 acetyl esterase [Bacteroides thetaiotaomicron VPI-5482]	MKKKKLLLIALLLVGAASSFAAKVDTLLVKSPSMNKDIKVVVVTPDAALGKKATACPTVYLLHGFGGHAKTWIEIKPNLPQIADEKGIIFVCPDGSTSWYWDSPKDPSFRYETFVSSELVKYIDGHYKTITDRKGRAITGLSMGGHGGLWTAIRHKDTFGACGSTSGGVDIRPFPKNWDMAKRLGDYESNKEIWDTHTVINQIDKIQNGDLAIIFDCGEADFFIQVNKDLHNRLLEKKIDHDFITRPGGHTGEYWNNAIDYQILFFDKFFKK
BT_0217	NADH oxidase	NP_809130.1	NP_809130.1 hypothetical protein BT_0217 [Bacteroides thetaiotaomicron VPI-5482]	MLSAAAFAADKVVKLPKPNLNRTGTVMKALSERQSTREYASKALTLADLSDLLWAANGINRSDAGKRTAPSAMNKQDVDVYVILSEGSYLYDAKNHQLNLIAEGDYRGAVAGGQAFVKTAPVSLVLISDVSRFGDAQKIQNQLMGAMDAGIVSQNISIFCSAAKLATVPRASMDAAQLKKVLKLKDSQIPMMNHPVGYFK
BT_0445	endoglucanase E precursor (EGE)	NP_809358.1	NP_809358.1 endoglucanase E [Bacteroides thetaiotaomicron VPI-5482]	MWKNVLVLVSLCLLFEDVNAQTTKNRYYKANDENVSYVGRTEIQSDGSVSFDWTGTYLRTRLSGGELSMKISDTGINYYNVFVDSLLHKTVKVSGKDTLINFISGMDKGIHHVLIQKRTEGEWGKTTIHQFVLHNEGELMKETECPSRHIEFIGNSLTCGYGVEGKDRSEPYKAETENCNLSYATIIARYFNADYTLIAHSGRGVVRNYGDSVRISAVTMKDRMLNTFDMNLDKKWDFKTYKPDLVVVNLGTNDFSTNIYPLEDEFIHAYKLLISRLRTNYGDVPILCISPAIAQRQIVQYMERMRKDLNDKKVYIAVLPEGLCDSTTDLGAVWHPNYKGQMKMAMSLIPYMSTITGWPLKKESFY
BT_0569	Lysophospholipase L1 and related esterases	NP_809482.1	NP_809482.1 hypothetical protein BT_0569 [Bacteroides thetaiotaomicron VPI-5482]	MYMKKKRLGQWMLLAIVCLSFSVGETYAQKHEFANYKRYATENAALAQPVKKEKRVVFMGNSITEGWVRTHPDFFKTNGYIGRGISGQTSYQFLLRFREDVINLSPALVVINAGTNDVAENTGAYNEDYTFGNIASMAELAKANKIKVILTSVLPAAEFPWRREIKDAPQKIQSLNARIEAYAKANKIPFVNYYQPMVVGENKALNPQYTKDGVHPTGEGYDIMEALIKQAIEKAL
BT_1006	Putative nitroreductase	NP_809919.1	NP_809919.1 nitroreductase [Bacteroides thetaiotaomicron VPI-5482]	MNLDEVLNYRRSVRVYDKEKEIDIEKVKHCLELATLAPNSSDMQLWEFYHITQPELMAKVSRACLDQKATSTASQIVVFVTRRDLYRKRAKFVLDFETGNIRRNSPIDRQEKRIKDRKLYYGILMPFVYARFCGILGLFRVLLANVISIFRPMMLEVSEGDVRVVVHKSCALAAQTFMIAMANEGYDTCPLEGLDSRRLKRLLKLPHGAEINMVVSCGIRNGNKGIWGERCRVPFEEVYRKI
BT_1148	Nitroreductase	NP_810061.1	NP_810061.1 NADH dehydrogenase/NAD(P)H nitroreductase [Bacteroides thetaiotaomicron VPI-5482]	MKTNEVLENIKARRSVRAYTDRQVSEEDLQAILEAATFAPSGMHLETWHFTAIQNADKLAELNERIKGAFAKSDEPKLQERGHSKAYCCYYHAPTLVIVSNEPTQWWAGMDCACAIENMFLAAHSLGIGSCWINQLGTTCDDPEVREFISSLGVPENHKVYGCVALGYADPKISLREKMVKAGTVTVVR
BT_1192	putative xylanase	NP_810105.1	NP_810105.1 xylanase [Bacteroides thetaiotaomicron VPI-5482]	MKQKFSSLFVLLVLLLTGLQVSAQSTPKPFDIEQPSLRVFLPAPELATGRAVVACPGGGYSGLAVNHEGYDWAPYFNKQGIALIVLKYRMPKGDRTLPISDAEAAMKMVRDSADVWNLNPNDIGIMGSSAGGHLASTIATHAPEALRPNFQILFYPVITMDKSFTHMGSHDNLLGKDASADLEKEFSNEKQVTKETPRAFIVYSDDDKVVPPANGVNYYLALNKKGVPSVLHIYPTGGHGWGIREDFLYKSEMQNELTSWLRSFKAPRKDAVRVACIGNSITFGAGIRNRSRDSYPSVLARMLGDSYWVKNFGVSARTMLNKGDHPYMNEPAYKNALAFNPNIVVIKLGTNDSKSFNWKYKADFMKDAQTMIDAFKGLPSQPKIYLCYPSKAYLTGDGI…
BT_1429	putative general stress protein	NP_810342.1	NP_810342.1 general stress protein [Bacteroides thetaiotaomicron VPI-5482]	MSTKTMKEKAVELLQKCEVVTLASVNKEGYPRPVPMSKIAAEGISTIWMSTGADSLKTIDFLSNPKAGLCFQEKGDSVALMGEVEVVTDEKLKQELWQDWFIEHFPGGPTDPGYVLLKFTANHATYWIEGTFIHKKLD
BT_2068	3-oxo-5-alpha-steroid 4-dehydrogenase	NP_810981.1	NP_810981.1 3-oxo-5-alpha-steroid 4-dehydrogenase [Bacteroides thetaiotaomicron VPI-5482]	MSIAAFNLFLGVMSLTALIVFIALYFVKAGYGIFRTASWGVAISNKLAWILMEAPVFLVMCWMWIHSERRFDPVILTFFVFFQIHYFQRAFVFPLLLTGKSKMPLAIMSMGILFNLLNGYMQGEWIFYLSPEGMYHSGWFTSAWFIAGSLLFFAGMLMNWHSDYIIRHLRKPGDTRHYLPQKGMYRYVTSANYLGEIIEWAGWAILTCSLSGLVFFWWTVANLVPRANAIWHRYREEFGSEVGERKRVFPFIY
BT_2366	cAMP-binding proteins - catabolite gene activator and regulatory subunit of cAMP-dependent protein kinases	NP_811279.1	NP_811279.1 hypothetical protein BT_2366 [Bacteroides thetaiotaomicron VPI-5482]	MRNIIDKMNSLYPISDETIQILKENTVLCHFPKRHQLIEADKFCKSAYFIEEGMTRSFWLVNGEEITTSFACEGAIVFSMDELYYNKMSEEFVETLEDVVAYKISLTDLLRLFQTNIELANWGRVIHQNEYRRLHRSHKDRLTLSAKERYEAFKLQFPQMCQRIQLGYIASYLGITLSTLSRLRAYK
BT_2367	Acyltransferase	NP_811280.1	NP_811280.1 acyltransferase [Bacteroides thetaiotaomicron VPI-5482]	MQKISSSAFADSKPHYVLLDGLRGVAALLVIWYHVFEGFATSPIDQKFNHGYLAVDFFFILSGFVIGYAYDDRWKTTMTQKEFFKRRLIRLHPMVVMGAVLGAITFCIQGCEQWDGTRVSISMVMVAMLLNLFLIPAVPGTGPEVRGNGEMYPLNGPSWSLFFEYIGNILYALFIRRMSTKALTILVVIAGIGLASFSICNLSGSHHLGVGWSMIDYNLIGGFLRMLFAFSIGLLMSRIFKPVHIKGAFWICSLSILILLTMPYVGGETSPWMNGIYDAVCTILIFPLLVYLGASGKTTDKGTAKICKFLGDISYPVYIIHYPFMYLFYAWLWSKEPHITFSQSWPVALCVFFGSIVLAYLCLKLYDEPVRKWLSKKFLTKK
BT_2961	hypothetical protein	NP_811873.1	NP_811873.1 hypothetical protein BT_2961 [Bacteroides thetaiotaomicron VPI-5482]	MKNRFLIICTVLFLSSCLAYGQEQASVTNDFSENKQGCIQHPWQGKKVGYIGDSITDPNCYGDNIKKYWDFLKEWLGITPFVYGISGRQWDDVPRQAEKLKKEHGGEVDAILVFMGTNDYNSSVPIGEWFTEQEEQVLSAHGEMKKMVTRKKRTPVMTQDTYRGRINIGITQLKKLFPDKQIVLLTPLHRSLANFGDKNVQPDESYQNGCGEYIDAYVQAIKEAGNIWGIPVIDFNAVTGMNPMVEEQLIYFYDAGYDRLHPDTKGQERMARTLMYQLLALPVAF
BT_3112	Hydrolase HAD superfamily	NP_812024.1	NP_812024.1 hypothetical protein BT_3112 [Bacteroides thetaiotaomicron VPI-5482]	MRTTTFKTKIAAVAMLLTGLTLSSSLLAQDISGTWHGKLSLPAGSLTIVFHIKHTEQGTYVATLDSPDQGTKDIKTETTSFQDSTLTVQIPIIHASYKGKLNADQTITGTFTQGMPLPLNLTKGEFSGPKRPQEPQPPFPYKVEEVSVKNTQDGITLAGTLTLPEKGSKFPAVVLVTGSGAQNRDEEIMGHKPFLVIADYLTRNGIAVLRCDDRGTAASQGDYASATNEDFAKDTEAALNYLRSRKEINTRKIGIIGHSCGGTIAFDIAAKDPNISFIISLAGAAVRGDSLMLKQVELISKSQGMPDPVWQTMKPSVRHRYSLLQQTAKSSDEIRKEVYADVTRTMSAEQLKNLNTVQQLSAQINSMTSPWYLHFMRYDPTASLKKIKCPVLALNGEKD…
BT_3124	putative sialic acid-specific acetylesterase	NP_812036.1	NP_812036.1 sialic acid-specific acetylesterase [Bacteroides thetaiotaomicron VPI-5482]	MKYLISFLFLALAFSMKSEAKVTLPSILGDNMVLQQQAEVKLWGKARPNATVTVKTSWNGQTYKSSSDGKGGWSLTVSTPVAGGPYKIIFNDGELLTLQNVLIGEVWFCSGQSNMEMPMGGFDRQPVRGTNDIIAKAKPSTPIRMYTTDSKDGRWVRQFSKTPVEDCQGEWLENTPVNVSHISAVSYYFARYIQEVLEVPVGIVVSTWGGSKIEAWMSRESIKPFSSIDLSILDNDAEVKNPTATPCVLYNGKIAPLTNFAVRGFLWYQGESNRDNADLYQSLMPAFVADLRAKWGRGELPFYFVQIAPFDYEGADGTSAARLREVQLQNMKDIPNSGMVTTMDVGHPVFIHPVDKETVGNRLAYWALAQTYGMKGFGYAPPVYKSMEIQENKIYINFY…
BT_4075	hypothetical protein	NP_812986.1	NP_812986.1 hypothetical protein BT_4075 [Bacteroides thetaiotaomicron VPI-5482]	MNSKINVKVFFLLFLICVCSNSLYAQSIPPFKKGERVVFVGNSITHGGHYHSFVWLYYMTRFPNKPITIMNAGIGGESAWDIKDRLDYDVFDRKPTYVTLTFGMNDTGYDIFWKENAKELSEQRIEKSLESFREIEKRLLAENKMTKVLIGGSPYDETTKLNSLLFLHKNDAILKIIDAQRKAAKKNGWGFVDFNQPMVQISLEEQKKDSTFTFCRVDRIHPDNDGQMVMAYLFLKAQGLAGVEVSDISIDANNKNLLSHRNCKVSKLKKEAGGLSFDYLANSLPYPLDSIPRHGWGNKRSQRDAMDLIPFMKEFNQERLQVTNLEKGHYRLTIDGLFIDNVSSGQLEDGINLADYPNTPQYQQAMKIMYLNEERFEVEKRFREYLWTEYSFLKKEGLL…
BT_4091	sialic acid-specific 9-O-acetylesterase	NP_813002.1	NP_813002.1 sialic acid-specific 9-O-acetylesterase [Bacteroides thetaiotaomicron VPI-5482]	MNKNFVISLFFLLGSATLSAQVKLLPIFSDNMVLQQQTQAPIWGESKPKKKVEITTSWDQKKYTIQADAQGKWSTKVATPVAGGPYNITISDGKKVKLSNVMIGEVWICSGQSNMEMQVEGWGKVKNYEQEKEEANNYPNIRFLLVENAMSPTPVENITVKENGWQVCTSKSVADFSAAGYFFGRDLNKYRNVPIGLIDTSWGGTIIETWTSNEALSTIPSMKKRLEALVGLPASQEGRKKKFEEDVETWKAEVERIDKGCVNGEAIWAAPDFNDAAWKSMKVPGLMQEQDLPGFSGLVWFRKTIDIPAGWAGKDLILNLGVIDDNDFTYFNGIQIGHTEGWMAPRSYKIPKELVKKGKAVIAVRVMDTGGTGGINGSPESISLHLSDTEAIQLAGNWK…
BT_4096	hypothetical protein	NP_813007.1	NP_813007.1 hypothetical protein BT_4096 [Bacteroides thetaiotaomicron VPI-5482]	MKKFLVLVAAVCMAYTTAFAQTVKPFKEGDRAVFLGNSITDGGRYHSFIWLYYMTRFPNMPIRVFNGGIGGDTAYDMNKRLDGDIFSKNPTVLMVTFGMNDSGYYEYNGDNAKEFGEQKYQESIKNFQQMEKRFKELPHTRIVMTGTSPYDETAQIKDNTVFKKKNETIKRIIEYQRESAARNGWEFTDWNAPMVAINQELQQKDPSFTLCGNDRIHPDNDGHMVMAYLFLKAQGFAGKDVANMEINANKKQAVKAEGCTISNIKKIGKDISFDYLAEALPYPLDTIARGWGSKKSQAEVIKEVPFMEEMNTELLKVTGLKGQYKLLIDDQEIGTWDAADLAKGINLAAESKTPQYQQALTIMHLNEYRWELERTFREYAWCQFGFFQQKGLLFANDRK…
COLAER_00311	hypothetical protein	ZP_01771332.1	ZP_01771332.1 Hypothetical protein COLAER_00311 [Collinsella aerofaciens ATCC 25986]	MKNVLCFGDSNTYGYDPAGMRDGTAVRYAQDVRWCGVAQRDLGEGWHVIEEGLNGRTTVRDDMCHLDTNLNGIRALPMLLEAHKPLDAIVIMLGTNDCKTVFNVTASDIARGAMALIRAVRAFPWTDAAPCPRILLMAPIKIKPQIADVYMTDFDEHSVEASEHFGEYYAHVAEQFGCDFLNAAEFAEPGDIDYLHMMPESHESLGHAVAAKLQEMLGE
COLAER_00815	Lj928 prophage protein	ZP_01771826.1	ZP_01771826.1 Hypothetical protein COLAER_00815 [Collinsella aerofaciens ATCC 25986]	MLRINGTFLYDRRWADEEKIMETKSLSESTICCFGDSTTWGDNGCGGGGNDISWTSHLGALLGGAVVENFGIKGSRIAIKADRTDSFVERLDGIDDAADVYVVFGGVNDFSRNVPLGELGSTDAHEFYGAVDYLIRTITARSPQAKLVFMTPCKTSGKHEKDIPASDELNHLGLTQAAYVRAMLEVCDRYSVPVIDLYAQSGISPFLPEHRELYMPDGLHYSPAGYERLAHRIAAGLTAVCR
COLAER_01707	hypothetical protein	ZP_01772693.1	ZP_01772693.1 Hypothetical protein COLAER_01707 [Collinsella aerofaciens ATCC 25986]	METIEALIHRRSCRNYSDRPVEAEKLARIIEAGQYAPSGMGRQPVTFVAVTDPATVERLSQLNAQVMGSNSDPFYGAKTVVVVLVDRSVPTHLEDGSLAMGNLLNAAYALGVDSCWIHRAHEVFDSPEGLELLASWGLPADGSLRGVGNCILGYAEDTLPEPKPRRDNIIYVR
COLAER_01846	hypothetical protein	ZP_01772827.1	ZP_01772827.1 Hypothetical protein COLAER_01846 [Collinsella aerofaciens ATCC 25986]	MSMTTPASKLLQPITVGPLELKNRIMFPPLTTGYEERDGSIGERSLAFYERLARGGVSYIVIGDVAPVMTASPTPKLATDAQIPTFKALADAVHKHGAKVALQLFHPEYDVPGVGRMVMGSMAAAKAAQEAKAAGDEETFAAKMAESNEIRNQAYAKLHHDMQHFVNEASVEQLTQIKEAIAASAARAQQAGIDAIEVHGDRLVGSLCSAILNQRTDEYGGSFENRVRYALEVVAAIKEAAPQLMVEYKLPVIMENPDGTPRGKGGLQPDEACEFAKLLEGAGIDMIQVAQANHTGNMGDTIPPMGAMPYNWTLPVAERVKALVSVPVATVGRVVSVEAGEKILEDGAADIIAYGRSLMCDPDIALKAATGEPIRECLNCNKGCVDAIQNRKYISCVLN…
COLAER_02348	hypothetical protein	ZP_01773310.1	ZP_01773310.1 Hypothetical protein COLAER_02348 [Collinsella aerofaciens ATCC 25986]	MQRGTIQTLMQLQLKGLLMRTIILYASRHHGNTKKLVDAIVEAHPEIDTLDVKTLGKNEYPDLHEYHLIGVATGIYYSEIDKDMAHVLTNVLQPQDKVFGLMTCGGKNKWYGKDIDDICRMRRAIFMGAYGCPGFDTWGPFKLTGGVQKGHPTAEEIKGAVDFFDKIEDEYGDIIVEEYAKREKRLAYEKEHPAGGLVAGVKRTAKKIANKL
BACDOR_00571	Oxygen-insensitive NADPH nitroreductase (EC 1.-.-.-)	ZP_03299209.1	ZP_03299209.1 hypothetical protein BACDOR_00571 [Bacteroides dorei DSM 17855]	MESINNRRTIRKYKQEDISASLLNDLLEKAFRASTMGNMQLYSVIVTRDKQMKERLAPAHFNQPMVTGAPVVLTFCADFNRFSKWCRGRKAVPGYDNPISFLNAATDALLVTQNFCTLAEENGLGICYLGTTIYNPDQIIDILRLPELVMPVATITVGYPDECPSQVDRLPIEGILHEEVYHDYTKEDIDRIYRYKESLPENHQFIKENHKETLAQVFTEVRYKKSDNECMSVTLKETLKKQGFEK
BACDOR_00665	sialate O-acetylesterase	ZP_03299302.1	ZP_03299302.1 hypothetical protein BACDOR_00665 [Bacteroides dorei DSM 17855]	MKRIVLLLLGLLLALPQFAQERKYSTFYEQRATLFEELPVTSKDIIFLGNSITNGCEWAELFQNKNVKNRGISGDICMGVYDRLDPIVKGKPAKIFLLIGINDVSRGTSADKIISEISMIVRKIKQESPKTKLYLQSVLPVNDCYGMFNGHTSRWQMVKQINDLLEPLAVKEGAAYIDLYSHFVEKETGKMNPVYTNDGLHLLGKGYLLWRDIVKPYVDQK
BACDOR_03091	3-oxo-5-alpha-steroid 4-dehydrogenase	ZP_03301702.1	ZP_03301702.1 hypothetical protein BACDOR_03091 [Bacteroides dorei DSM 17855]	MGQQTFEFLLLAMSALAVIVFVALYYVRAGYGIFHTPKWGLSVNNKLGWVLMEAPVFLVMLYLWWNSSVRFDAAPFLFFLLFELHYFQRSFIFPFLMKGKSRMPLAIMLMGVVFNVLNGLMQGEWLFYLAPEGLYTDAWLSTPSFWFGIILFFIGMGINLHSDSVIRHLRKPGDTRHYLPQKGMYRYVTSGNYFGELVEWIGFAVLTCSPAAWVFVLWTFANLAPRANSIRNRYREEFGKDAVGKKKRMIPFIY
BACDOR_03379	Lipase/acylhydrolase domain protein	ZP_03301985.1	ZP_03301985.1 hypothetical protein BACDOR_03379 [Bacteroides dorei DSM 17855]	MKNRQFIVFALLLACPLLLHGQETSLCGKESCNKGYIRHPWYGKKVGYIGDSITDPNCYGDNIKKYWDFLKEWLDITPYVYGVSGRQWNDVPRQAEQLKKEHGEEVDAIVVLMGTNDFNSSVPVGTWFAEKEEQVMAARGETKKLETRKRRVPIMTNDTYKGRINIGLSHLKKLFPDKQIVLLTPLHRSLAEFGEKNVQPDESYQNKCGEYVDAYVQAIKEAGNLWGVPVIDFNSVTGMNPMIEEQLIYFYDSGYDRLHPNTNGQERMAHTLMYQLLSLPASF
BACDOR_03642	hypothetical protein	ZP_03302244.1	ZP_03302244.1 hypothetical protein BACDOR_03642 [Bacteroides dorei DSM 17855]	MILMKNLILILIFAAVSLNTMASNPVHVIITAGQSNTDGRTPNEDLPAYIKALATDTLTYTEGAYRYCQIAQNDGKGEFIPFWPRAKRSGKNNMWAFDAVTYYWLEQLLQEKFYVVKWAVGGTSIAPDYNASKGRFWSAAPEWLAQAKPTSDGGNSLLLSFIQEIDMCIDKTLSRLKDGYQIDAFLWHQGESDYAKSKDYYRNLKTMVAYVRMHLTEKTGKDYSRLPFIFGTVARSNKYFSREVENAMKQLAAEDPNMHLIDMSGAELLNDRLHFTAHSAEYLGQQVYKQLEQIIKGVIVRTDELKGKRLGIIGDSYVKNHKEPVKNTWHYKFAEKHGMEYLNYGKNGSSIAYSSPRWGEAMYVRYKEMPDDLDYVIVVGGHNDGFKLDSIGGIDVFKE…
BACDOR_03934	Acyltransferase	ZP_03302534.1	ZP_03302534.1 hypothetical protein BACDOR_03934 [Bacteroides dorei DSM 17855]	MEKISSAAFTDTKPHYDLLDGLRGVAALMVIWYHVFEGFAFASAGNIETLNHGYLAVDFFFILSGFVIGYAYDDRWGKNFTMKDFFKRRLIRLHPMVIMGAVLGAITFCIKGCVQWDGTHVAISMIMLSLLCTIFFIPAMPGVGYEVRGNGEMFPLNGPCWSLFFEYIGNILYALFIRRLSNKALAVLVVLLGMALASFAVFNVSGYGNMGVGWTLDGVNFLGGTLRMLFPFSLGMLMSRNFKPMKVNGAFWICTIILIALFSVPYLEGLEPICMNGIYEAFCVIAVFPFLVWLGASGTTTDKQSTKICKFLGDISYPVYVVHYPLMYLFYAWLIENKLYTLGETWYVAVGVFVLSVILACLCLKLYDEPVRKWLSKKFLAPK
BACDOR_03937	Acetyl esterase	ZP_03302537.1	ZP_03302537.1 hypothetical protein BACDOR_03937 [Bacteroides dorei DSM 17855]	MKKIYWAFWIGSWCLSVGMQAAKVDTLSVHSDAMNKEVQVITICPDKAMAGEKCPVLYLLHGYGGNAGTWLGIKPELPQIADKEGIIFVCPDGKNSWYWDSPLNKEYRYETFVSKELVNYIDKNFTTKVERGGRAITGLSMGGHGSLWLSIRHKDVFGGGGSMSGGLDIRPFPNNWEMKKQLGEEASNKQRWDEHTVINQLDKIKNGDLAVIIDCGCDDFFLEVNKAVHEKLLKKKINHDFIIRPGGHTGRYWNNAIDYQILFFSKFFNKSK
BACDOR_03988	NADPH nitroreductase	ZP_03302588.1	ZP_03302588.1 hypothetical protein BACDOR_03988 [Bacteroides dorei DSM 17855]	MNAATIFKTLTTVTLSITLLMTGGCNNMETKKEETGKNTAIENIFARKSVRAYTSQPIEKEKVDLLVKAAMAAPTAVNKQPWAFVVVDDRTVLDKLAAELPYAKMTAQAPLAIVVCGDLSKALNGEKDRYWMLDCSAASENLLLAAESMGLGAVWTAVYPENDRIAKVRSVLSLPDHIIPFNLIPVGYPQHREESKDKFKTENIHYNKW
BACUNI_00920	hypothetical protein	VIRT_26546.1	VIRT_26546.1 hypothetical protein BACUNI_00920 [Bacteroides uniformis]	MKRISILSALLLMCAMTFAQQALWGGAPVVSPEIHDNNTVTFRLKAPKAVKVQVTGDFLPTQKIKTPFGEFDGPGVADLKENKDGVWEFTTPEPLKPELYSYTFLVDGLKINDPANVYMIRDVASVTNVFIIGGDERIDLYKVNKVPHGTVSKVWYNSPTLGMDRRLTVYTPAGYETSGKRYPVFYLLHGMGGDENAWSELGRTAQILDNLIAQGKAKPMIVVMTNGNAALEAAPGESSLGFAAPSMNLPKTMEGSFETAFPDVVKFIDKTYRTQANKKGRAIAGLSMGGFHSMHISKQYPDMFDYVGLFSAAIMPNKDVKSPIYDNLEVKLKTQFAKKPALYYIAIGNKDFLFQANNDYRKMLDEKGYKYEYYETGEGHIWKNWRIYLTEFAPKIFK-
