## Supplementary material for "Linking interpersonal differences in gut microbiota composition and drug biotransformation activity": Supl. Tables: Table_S13_Genes_and_degraded_drugs.csv

RefSeq Locus Tag	Product	Protein ID	Artemisinin	Bisacodyl	Danazol	Deflazacort	Diacetamate	Diflorasone Diacetate	Diltiazem	Drospirenone	Entacapone	Famciclovir	Levonorgestrel	Nitrendipine	Norethindrone acetate	Pantoprazole	Pericyazine	Phenazopyridine	Racecadotril	Roxatidine acetate	Sulfasalazine	Tinidazole	Micophenolate_Mofetil
BT_0152	acetyl esterase (acetylxylosidase)	NP_809065.1	0	1	0	0	1	0	0	0	0	1	0	0	0	0	0	0	1	1	0.5	0	0
BT_0217	NADH oxidase	NP_809130.1	0	0	0	0	0	0	0	0	1	0	0	1	0	0	0	0	0	0	1	1	0
BT_0445	endoglucanase E precursor (EGE)	NP_809358.1	0	1	0	0	1	0	0	0	0	0	0	0.5	0	0	0	0	0	0	0	0	0
BT_0569	Lysophospholipase L1 and related esterases	NP_809482.1	0	1	1	1	1	1	0	0	0	1	0	0	0	0	0	0	1	1	0.5	0	0
BT_1006	Putative nitroreductase	NP_809919.1	0	0	0	0	0	0	0	0	0	0	0	0	0	0	0	0	0	0	0	1	0
BT_1148	Nitroreductase	NP_810061.1	0	0	0	0	0	0	0	0	1	0	0	0.5	0	0	0	0	0	0	0	1	0
BT_1192	putative xylanase	NP_810105.1	0	1	0	0	1	0	0	0	0	0	0	1	0	0	0	0	1	1	0.5	0	0
BT_1429	putative general stress protein	NP_810342.1	1	0	0	0	0	0	0	0	0	0	0	0	0	0	0	1	0	0	1	0	0
BT_2068	3-oxo-5-alpha-steroid 4-dehydrogenase	NP_810981.1	0	0	0	0	0	0	0	0	0	0	1	0	1	0	0	0	0	0	0	0	0
BT_2366	cAMP-binding proteins - catabolite gene activator and regulatory subunit of cAMP-dependent protein kinases	NP_811279.1	0	0	0	0	1	0	0	0	0	0	0	0	0	0	0	0	0	1	0	0	0
BT_2367	Acyltransferase	NP_811280.1	0	0	0	0	0	0	0	0	0	0	0	0	0	0	1	0	0	0	0	0	0
BT_2961	hypothetical protein	NP_811873.1	0	1	0	0.5	1	0.5	0	0	0	0	0	0.5	0	0	0	0	1	0	0	0	0
BT_3112	Hydrolase, HAD superfamily	NP_812024.1	0	0	0	0	0	0	0	0	0	0	0	0.5	0	0	0	0	1	0	0	0	0
BT_3124	putative sialic acid-specific acetylesterase	NP_812036.1	0	1	0	0.5	1	0.5	0	0	0	1	0	0	0	0	0	0	1	0	0	0	0
BT_4075	hypothetical protein	NP_812986.1	0	0	0	0	0	0	0	0	0	0	0	0	0	0	0	0	0	0.5	0	0	0
BT_4091	sialic acid-specific 9-O-acetylesterase	NP_813002.1	0	1	0	0	1	0.5	0	0	0	1	0	0	0	0	0	0	1	0	0	0	0
BT_4096	hypothetical protein	NP_813007.1	0	1	0	1	1	1	1	0	0	1	0	0	0	0	0	0	1	1	0.5	0	0
COLAER_00311	hypothetical protein	ZP_01771332.1	0	1	0	0	1	0	0	0	0	0	0	0	0	0	0	0	0	0	0.5	0	0
COLAER_00815	Lj928 prophage protein	ZP_01771826.1	0	1	0	0.5	1	1	0	0	0	1	0	0	0	0	0	0	1	0	0.5	0	0
COLAER_01707	hypothetical protein	ZP_01772693.1	0	0	0	0	0	0	0	0	1	0	0	1	0	0	0	0	0	0	0	0.5	0
COLAER_01846	hypothetical protein	ZP_01772827.1	0	0	0	0	0	0	0	0	0	0	0	0	0	0	0	0	0	0	0	1	0
COLAER_02348	hypothetical protein	ZP_01773310.1	0	0	0	0	0	0	0	0	0	0	0	0	0	0	0	1	0	0	0	0	0
BACDOR_00571	Oxygen-insensitive NADPH nitroreductase (EC 1.-.-.-)	ZP_03299209.1	0	0	0	0	0	0	0	0	0	0	0	1	0	0	0	0	0	0	0	1	0
BACDOR_00665	sialate O-acetylesterase	ZP_03299302.1	0	1	0	0.5	1	0.5	0	0	0	1	0	0	0	1	0	0	0	0	0	0	0
BACDOR_03091	3-oxo-5-alpha-steroid 4-dehydrogenase	ZP_03301702.1	0	0	0	0	0	0	0	1	0	0	1	0	1	0	0	0	0	0	0	0	0
BACDOR_03379	Lipase/acylhydrolase domain protein	ZP_03301985.1	0	1	0	0.5	1	0.5	0	0	0	0.5	0	0	0	1	0	0	0	0	0	0	0
BACDOR_03642	hypothetical protein	ZP_03302244.1	0	1	0	0.5	1	0.5	0	0	0	1	0	0	0	1	0	0	0	0	0	0	0
BACDOR_03934	Acyltransferase	ZP_03302534.1	0	0	0	0	0	0	0	0	0	0	0	0	0	0	1	0	0	0	0	0	0
BACDOR_03937	Acetyl esterase	ZP_03302537.1	0	1	0	0	1	0	0	0	0	1	0	0	0	1	0	0	0	0	0	0	0
BACDOR_03988	NADPH nitroreductase	ZP_03302588.1	0	0	0	0	0	0	0	0	0	0	0	1	0	0	0	0	0	0	0	1	0
BACUNI_00920	hypothetical protein	VIRT_26546.1	NA	NA	NA	NA	NA	NA	NA	NA	NA	NA	NA	NA	NA	NA	NA	NA	NA	NA	NA	NA	1
