## Supplementary material for "Linking interpersonal differences in gut microbiota composition and drug biotransformation activity": Supl. Tables: Table_S13_ProteinQuant_human_table.tsv

Sample_name NP_809065.1 NP_809130.1 NP_809358.1 NP_809482.1 NP_809919.1 NP_810061.1 NP_810105.1 NP_810342.1 NP_810981.1 NP_811279.1 NP_811280.1 NP_811873.1 NP_812024.1 NP_812036.1 NP_812986.1 NP_813002.1 NP_813007.1 ZP_01771332.1 ZP_01771826.1 ZP_01772693.1 ZP_01772827.1 ZP_01773310.1 ZP_03299209.1 ZP_03299302.1 ZP_03301702.1 ZP_03301985.1 ZP_03302244.1 ZP_03302534.1 ZP_03302537.1 ZP_03302588.1
WLS-006.tsv 2.5769727324124294 3.53413403302276 6.989062410633709 2.9524878846765352 2.390235577889789 1.7670670165113798 2.681092842812931 2.699685719670164 3.7483239744180783 4.294954554020715 0.9817038980618775 1.891356133880682 3.149633339615191 1.7670670165113798 3.4359636432165717 3.427352205514275 2.1326670888930446 93.2005138222495 0.0 92.11306788197618 102.79257899289578 71.6636743177189…
WLS-007.tsv 0.0 0.0 0.0 0.0 0.0 0.0 0.0 0.0 0.0 0.0 0.0 0.0 0.0 0.0 0.0 0.0 0.0 0.0 0.0 0.0 0.0 0.0 0.0 0.0 0.0 0.0 0.0 0.0 0.0 0.0
WLS-010.tsv 16.562830224078656 20.35727652105835 21.507808249959325 12.323061358408783 10.74915386758869 13.244493158278924 14.768939784548031 16.964397100881957 10.301272456439165 13.012133629186303 0.0 24.43557652457662 12.018151199179025 22.163343769914565 24.89474176972798 18.378778160377173 15.536345344137755 36.91289296890701 21.76628698954719 25.424417126530702 52.93709456781238 24.8033532…
WLS-027.tsv 0.8168069597964674 1.2602164522574066 2.1682512023688028 0.43295232295222585 1.1364270744994327 0.8401443015049378 0.46898007261041186 0.9334936683388197 1.5558227805646998 0.40840347989823367 3.1116455611293996 0.45589225663058647 0.8910621379597825 1.3068911356743478 0.4667468341694099 0.6273478953889918 0.7260506309301933 17.561349635624047 2.5016849145230715 17.93499537255222 17.0…
WLS-038.tsv 1.3736624722685296 1.153876476705565 0.0 0.9615637305879707 0.0 0.0 0.0 1.0989299778148236 0.0 3.164918336106692 0.0 0.0 0.0 0.0 5.1806698954127395 2.838709647955344 3.139799936613782 37.50098549293086 23.794822741387918 40.40321280136203 44.14831736960422 29.773112783892657 0.9192971929797082 2.637431946755577 1.6154270673877904 2.3873306414597892 2.597895974633032 0.2997081757676791…
WLS-039.tsv 11.77981860430102 15.045757730572834 16.645934749133282 3.2829002667724154 10.319196973816029 7.310966784574124 14.760652332509256 16.37903790505435 0.3371328556786487 13.443172620186116 15.746244886260694 12.419033567325108 11.125384237395407 12.276286055057 14.833845649860542 13.321183757933973 11.672534281857475 1.4604751508549954 0.0 1.8936824233864522 3.090384510387613 0.0 43.556…
WLS-052.tsv 4.288812848369051 3.4216243163911324 2.4087308490376684 2.2931357474255707 0.0 1.3573385717915236 1.7395184979398945 2.733529068191263 2.6392694451501852 3.464041146759618 0.4398782408583642 2.179213303335015 1.467123309215838 0.0 1.1311154764929363 1.9103750946660591 1.9470020497009561 98.97260419313194 33.79148327263417 106.63771651787663 132.3818930232038 77.08820804621217 39.01804…
WLS-069.tsv 0.36637670712777876 2.268918607712744 1.7835884242447761 1.2018607486210093 1.3540008741678777 1.8685212063516712 1.083331900969396 2.7249267592628543 0.0 1.7439531259282268 2.3727253413989455 0.8690796308612426 1.1540866274525028 1.2886353147252905 1.5571010052930594 1.6683225056711355 2.0761346737240793 41.26317664026608 0.0 48.30326097270811 59.8468386382202 32.1756452482825 37.654…
WLS-073.tsv 7.341672827598277 12.299685646236075 10.102384510703413 3.3480654027497354 6.442100267694929 9.439293635483496 7.611359012332991 8.593094332302528 7.587566175891041 10.762224940456564 11.13963777520864 10.057936558739287 8.737197414662411 8.237928990967415 10.011372037634011 5.948786283231804 9.113800751501307 16.76904816303697 2.4630488527735563 16.614617424158574 22.56221405554592 1…
WLS-077.tsv 1.4106299725623443 2.683555590660269 1.5956496212089384 2.1785753879531833 1.6653270509416565 1.370326259060563 0.8629421991243129 2.4979905764124846 1.4533763353672637 3.8369135253695763 0.5709692746085678 3.836913525369574 0.6851631295302815 5.3749866195910005 3.365713618745242 1.5726479802805555 3.1086104950910918 0.0 0.0 0.7653417936242506 1.390186059916513 0.38095086876783707 9.2…
WLS-082.tsv 11.376082832444407 13.265325159975351 17.419626837180495 6.014404448300526 7.110051770277754 8.775835327885684 10.147270947544506 8.83677862877378 9.579859227321604 2.957781536435546 3.7920276108148023 17.85780444627901 11.701113770514246 14.138845806038045 0.0 10.35223537752441 10.070630704131114 23.323165961497992 0.0 58.63523545020548 62.07384328138143 42.05800723975973 13.80990824…
WLS-086.tsv 6.895871453984999 8.906420988296208 0.0 7.423317409241209 6.216732598668294 8.221311681504192 7.902582427127761 6.755938997532381 7.750731551586444 12.98853060793197 4.440523284763067 8.17882428263337 8.235152273560598 7.717323225933055 8.694077168062426 5.664563181519496 8.881046569526134 121.89236416674619 54.94729523999286 118.19350274975737 0.5328627941715681 85.6543065586526 17.6…
WLS-090.tsv 0.6153570443595782 0.4747040056488173 3.859966914619171 0.8944534087412446 1.02559507393263 0.6329386741984231 0.4308252501513814 0.5860543279615028 1.8136839202177037 1.5545862173294591 0.410238029573052 1.3738203781051046 1.5663633856425623 1.054897790330705 0.615357044359578 0.9504272362158286 1.2105384479204815 158.76211744477115 12.173255672519185 148.47125283058753 151.377832912…
WLS-098.tsv 3.815048398238087 4.180981611946638 3.827434919011587 3.354919610160191 2.8435143340904987 1.6817356204478096 2.91148430391854 2.6471764395937742 1.7836589913840404 4.905062226306112 1.816689713446708 4.500057088354231 4.360055312272099 6.540082968408149 6.540082968408148 3.1061296303592587 3.721081688921877 82.9773026616784 0.0 102.06703951760377 116.53238743709063 66.07261672995594 …
WLS-102.tsv 4.383626086261668 5.811435725786897 3.227942845338137 2.4960319026692117 3.214659129925223 3.306506533637372 2.2449479047824905 6.554564719457922 5.419755888468971 6.575439129392501 1.3637947823925187 5.212091199812038 4.782137548649091 5.441742727773104 9.597833957288703 3.7897154552197647 4.139292828994623 31.562107821084005 50.798706311758636 127.81534443857424 141.80077426863826 8…
WLS-105.tsv 0.0 0.0 0.0 0.0 0.0 0.0 0.0 0.0 0.0 0.0 0.0 0.0 0.0 0.0 0.0 0.0 0.0 0.0 0.0 0.0 0.0 0.0 0.0 0.0 0.0 0.0 0.0 0.0 0.0 0.0
WLS-109.tsv 16.519208701069694 24.950441193953314 34.84733901609949 5.317658836707978 13.015134128115514 15.703975024913003 19.946639127520424 14.44536864768865 0.0 25.529686174380434 30.440158024914854 26.82188643218081 19.522701192173272 21.438722264084173 29.60585455516386 14.060915390416435 21.453517793596998 0.0 0.0 0.0 0.0 0.0 9.94906887678061 7.72326640569492 12.469857217528254 8.699771353…
WLS-118.tsv 2.2365721586550396 3.6903440617808148 7.167197144780915 2.488644840470669 1.9570006388231596 0.8626778326240865 3.5807054877855466 2.196633370107628 2.4398969003509516 6.290359196217298 2.9288444934768343 3.74495803309681 1.7761014201084135 4.02582988557907 5.271920088258306 4.162042174940769 2.7764344038476345 40.67765613553853 0.0 39.6158791931983 55.232422210688476 31.8625807211584…
WLS-129.tsv 4.595944116819811 6.959572519755714 0.0 1.2657682157798824 3.5168963676534197 2.8363540835230827 3.174407913245312 3.063962744546541 5.418376221934935 7.813104998593679 1.5757522686239351 10.260712446853532 7.6877610681349555 10.26955788861806 8.404012099327653 5.909071007339756 5.952841903690421 0.0 0.0 0.0 0.0 0.0 12.249958742138958 10.505015124159566 9.651482645321604 11.7909738721…
WLS-153.tsv 0.0 0.0 0.0 0.0 0.0 0.0 0.0 0.0 0.0 0.0 0.0 0.0 0.0 0.0 0.0 0.0 0.0 0.0 0.0 0.0 0.0 0.0 0.0 0.0 0.0 0.0 0.0 0.0 0.0 0.0
WLS-165.tsv 1.0709591761414354 0.30343843324007336 1.9010600636727486 0.804194754761943 0.5057307220667889 0.7802702569030457 0.3714056710404815 0.397359853052477 0.8275593633820182 0.9582266312844415 0.16857690735559633 1.270207394958447 0.2600900856343486 1.0403603425373944 0.0 0.5970885299240154 0.6743076294223853 14.034027537353394 1.0283896691399976 12.395782804700868 15.83157042991687 8.157…
WLS-170.tsv 10.747835258053575 19.608245787863595 22.155494659582445 6.027124729876105 10.212628014512289 9.740459758256916 11.108661973502269 10.875785677792308 10.735919697900522 20.053887737587768 23.024834069082253 30.78038582978588 13.09400905218966 19.36237436732612 21.10935551325028 15.151826290621868 17.979347626802827 121.66541415056466 0.0 205.80124508006736 220.68964379818806 134.08874…
WLS-185.tsv 0.0 0.0 0.0 0.0 0.0 0.0 0.0 0.0 0.0 0.0 0.0 0.0 0.0 0.0 0.0 0.0 0.0 0.0 0.0 0.0 0.0 0.0 101.03135010538733 94.03064401951461 161.71145785050982 113.1005642268621 79.8054757561805 87.48866439899925 89.54692291485527 105.05401047942946
WLS-190.tsv 0.0 0.0 0.0 0.0 0.0 0.0 0.0 0.0 0.0 0.0 0.0 0.0 0.0 0.0 0.0 0.0 0.0 0.0 0.0 0.0 0.0 0.0 46.654272503620405 51.54031275523001 81.99897500283689 52.97358062940215 40.654684835066945 42.90460236109401 39.80242217290989 52.007916399178676
WLS-195.tsv 1.2256516010048126 3.331771290894715 3.762391790692053 1.9963482166249347 1.9260239444361342 2.521340436352757 2.42890757474874 3.226715439380017 4.202234060587929 1.3131981439337277 0.8171010673365416 4.984045048604288 0.0 2.7257734447056836 3.5387234194424657 1.0302251245312342 1.8676595824835238 0.0 0.0 0.0 0.0 0.0 25.465942468130212 22.211808605964762 37.65126678392845 28.90847224…
WLS-215.tsv 124.7701239385681 179.1914056863236 197.2989889013462 46.6995222653914 89.06445282075623 111.26429783188223 138.72109512552865 147.42096082595663 70.4812447037992 217.8290762347923 271.83826799057783 307.1731140525937 215.323435654726 263.41835651081425 215.41580950099575 155.02486793805937 176.23903492193625 1.6477496902166935 0.0 3.178053391875389 4.924236574224504 3.869638589845685…
WLS-218.tsv 3.262211686974824 5.452553819657919 8.229670392141031 3.880561238296896 3.4040469777128592 3.1457041267257226 3.806246377734089 2.912689006227521 4.6708940063503155 5.810814567423904 1.9223747441101637 4.579067780799523 5.115741054574155 3.5707992789859557 5.665946614219431 4.391108626020059 3.037231570631732 0.6801522436163725 0.0 2.0302062094470976 4.255058722141073 0.0 0.0 0.0 0.0 …
WLS-219.tsv 1.2068529575319122 3.475736517691907 1.3923884242560942 2.5759386077156554 1.5111897903008291 1.2413344706042524 2.096556184363578 1.6895941405446773 1.8431936078669204 1.1585788392306358 2.091878459721981 1.11606218457997 0.9654823660255298 1.7977947505302967 2.744002513967295 2.0358728329434768 2.3970596673737288 20.637185573795698 0.0 19.78211741452309 25.27808376503205 12.80849889…
WLS-220.tsv 1.5431551141833073 1.4522191878117907 5.477762259011484 0.6450894329782677 2.459403463229646 1.4053734075597972 2.4718246928419165 2.8497849653295897 5.0678616818065425 2.0495028860247047 0.7287121372532284 2.3465867906044324 2.38487608555602 2.65881455484286 3.2792046176395275 2.9751179738985187 3.0530525750436976 15.166321356582817 0.0 15.90763091110239 0.0 12.766607251464722 38.814…
WLS-225.tsv 0.0 0.0 0.0 0.0 0.0 0.0 0.0 0.0 0.0 0.0 0.0 0.0 0.0 0.0 0.0 0.0 0.0 0.0 0.0 0.0 0.0 0.0 26.7209614179676 21.22435470791752 35.381920427416745 25.546945935728026 30.377205026435455 12.059292447680408 19.573998012726822 10.804913651526528
WLS-236.tsv 0.0 0.0 0.0 0.0 0.0 0.0 0.0 0.0 0.0 0.0 0.0 0.0 0.0 0.0 0.0 0.0 0.0 0.0 0.0 0.0 0.0 0.0 0.0 0.0 0.0 0.0 0.0 0.0 0.0 0.0
WLS-237.tsv 2.325987863659895 5.354519000425228 7.249832302316555 3.2901561350130604 2.325987863659895 3.0760002768400243 3.1103326083824183 1.8275618928756319 3.9874077662741056 5.103881940830856 0.0 3.82791145562314 0.0 4.949885502960958 6.977963590979686 4.122465126099519 4.557037447170407 0.0 0.0 0.0 0.0 0.0 14.224310396997051 15.311645822492567 18.584168339241813 15.262146967462957 14.318418…
WLS-240.tsv 1.6546664769719197 1.7829875506962727 4.6158747955008845 0.5580139875502492 1.418285551690217 0.9725386640161486 1.816834786176809 2.3638092528170285 3.782094804507245 3.9002852671480963 3.51194517561387 3.166404952610717 3.352311303995058 2.759907019505287 3.2844507512826073 2.2877562594655236 2.7900699377512463 0.0 0.0 0.0 0.0 0.0 13.828284128979615 17.42465106362266 18.445816660839…
WLS-252.tsv 1.897321747262191 5.483259849587732 3.95117253867351 2.0511551430272332 2.524262846357523 1.1058675326899625 2.6472418448477026 2.8030670099433084 0.8796673555488339 3.2254469703457245 1.843112554483271 3.5509507930411646 0.27646688317249063 3.6703362076347896 5.6445321981050185 5.3603856792888465 3.6703362076347896 0.0 0.0 0.0 0.0 0.0 22.314510530420662 19.352681822074345 19.66946679…
WLS-256.tsv 0.4790726511740052 1.3961545834213864 1.1740165933589464 0.2395363255870026 0.7186089767610079 0.24638022060377407 0.9041983208204603 0.9581453023480104 0.522624710371642 1.379729235381135 0.6387635348986737 2.0054204002632776 0.7608800930410671 1.4867771932986367 0.9077166022244308 0.8417990870628949 0.8212674020125803 46.350279001085 0.0 38.713147428912166 46.99077830645894 29.10611…
WLS-264.tsv 2.1490998727285864 2.8040636434649175 2.214224111296119 0.5636983272730718 1.1939443737381035 1.964891312208993 0.8106253905906071 1.0233808917755174 7.641243991923862 3.2236498090928793 2.1832125691211037 2.523713612011551 2.083975634161053 3.12596345124158 2.865466496971448 1.8980600904939138 1.9103109979809656 21.849182039407292 0.0 27.43531752419472 24.747210655662506 15.804968216…
WLS-268.tsv 0.0 0.0 0.0 0.0 0.0 0.0 0.0 0.0 0.0 0.0 0.0 0.0 0.0 0.0 0.0 0.0 0.0 29.160932315131557 12.445251448298823 32.94564906241459 46.9110650286899 29.73100780371319 37.22224773878571 44.15798322005636 36.11269028668524 36.80310768047638 34.19782062410883 15.905963080980849 20.24601872164848 28.744347567772518
WLS-269.tsv 5.271209739746649 10.391813486929108 6.828612617399068 7.49419122425456 5.798330713721315 4.879634159079754 5.065877732442565 6.852572661670644 4.600328500142529 14.232266297315952 7.906814609619973 17.211112731637897 14.376026562945405 15.45217483708589 11.747267420006818 7.46154471856063 7.852284853691559 180.6707138298164 0.0 207.32677287012035 234.59175172194216 157.51099124513047…
WLS-278.tsv 0.5515329463345781 0.1103065892669156 0.551532946334578 0.2923425999696943 0.7673501862046301 0.0 0.0 0.19697605226234927 1.4707545235588746 0.0 0.31516168361975877 0.24287689379871322 0.7353772617794373 0.35775110032513163 0.0 0.0 0.0 0.0 0.0 0.0 0.0 0.0 2.5349302725762333 4.097101887056865 4.688030043843913 3.651528472284102 2.3336841717901233 1.9052956327921784 2.2691641220622634 3…
WLS-283.tsv 0.7473727781297225 1.520102846945989 1.0236981049834073 0.4447735880775414 0.8286089496655618 1.3612861315934228 0.13234726279380502 0.8508038322458895 1.4437883213869638 1.5246404673846339 0.8823150852920334 0.5245322708892088 0.39237070851810424 0.0 0.45376204386447433 0.3073871910049665 0.3529260341168134 0.0 0.0 0.0 0.0 0.0 11.850170299383773 6.606775358666747 8.73491934439113 7.7…
WLS-290.tsv 0.7656294274435717 0.46484643809073983 0.5243523827258496 0.0 0.5423208444391966 0.0 0.2958113696941072 0.13558021110979915 0.0 1.0275552842005822 0.5423208444391966 0.0 0.2789078628544439 0.8874341090823216 0.0 0.2851058153623205 0.36154722962613106 19.523550399811075 0.0 18.692761021095713 25.95203650706594 14.642963328618848 9.292459084525465 9.296928761814797 16.334703834508595 11…
WLS-291.tsv 0.8470036374757552 0.49005210453954406 1.4082711080922192 0.6925296134279229 0.6352527281068164 0.8712037414036339 0.622034495086234 0.8772537673856037 0.8470036374757552 1.5881318202670411 1.0486711702080778 2.12735797319492 1.058754546844694 1.524606547456359 1.8150077945909038 0.7695633049065433 0.7885895935119099 131.1796883540576 0.5741196203810559 132.18663150818435 141.63373868…
WLS-304.tsv 0.0 0.0 0.0 0.0 0.0 0.0 0.0 0.0 0.0 0.0 0.0 0.0 0.0 0.0 0.0 0.0 0.0 0.0 0.0 0.0 0.0 0.0 0.0 0.0 0.0 0.0 0.0 0.0 0.0 0.0
WLS-306.tsv 0.0 0.13042521824390876 0.23713676044347043 0.25657419982408275 0.0 0.0 0.10868768186992396 0.46580435087110267 0.0 0.32606304560977184 0.1449169091598986 0.14358739623182615 0.21737536373984792 0.0 0.0 0.1468701370659668 0.0 46.300952476587604 22.396029107656968 56.94309528436185 81.06428949313712 46.50497025070783 7.976003731069804 6.469090824897874 9.339377234965607 7.8255130946345…
WLS-310.tsv 3.8951541057736585 7.178212566354313 6.432906023171647 3.0473018004185537 4.741926737463583 4.229024457697114 3.6885929031947517 3.57055793029252 3.0689092954580337 7.14111586058504 3.5241870480809285 6.884458419506931 3.7771191328714258 6.737563858635517 6.306439980776399 5.805634452891214 5.770598675220234 28.213548658036228 0.0 60.16769959131225 67.89718166027478 37.72046993989062 …
WLS-323.tsv 3.5655962746650127 2.6330557105218553 0.0 2.331351410357893 0.0 0.0 0.0 1.5085215008198132 1.7952652571739922 3.159666852626226 0.0 0.0 0.0 0.0 5.642262236832547 2.2781655930167357 4.766738786289565 15.222353326454476 0.0 10.924380075569399 18.030707582921398 12.531069771893945 19.020029832014842 16.061639834183318 21.099709823155045 13.576693507378316 17.204625381250757 8.67711540967…
WLS-324.tsv 2.7533395489422983 1.8585041955360513 0.0 2.0650046617067237 0.0 0.0 0.0 1.9666711063873556 2.2527323582255163 3.3040074587307577 0.0 0.0 0.0 0.0 5.900013319162067 1.4814163877461277 3.8451810942125193 17.55253962450715 10.005336394378185 14.498968901345082 23.343530958423827 14.462788637387868 32.24584202511268 28.084063399211445 29.241941013096994 30.761448753700154 26.8450606021874…
WLS-332.tsv 0.0 1.1526147575869197 0.062047961828570405 0.48075868420451984 0.29854961343601993 0.0 1.3428420773470031 0.4496015011863872 0.0 0.2746656443611384 1.1171916090085985 0.9449506113341917 0.545292088069907 0.3551710918462996 0.0 0.33515748270257956 0.32698290995373613 25.749904158856722 0.0 24.544589496101725 38.70288625088768 17.668990944346472 4.473220530160367 3.8453190210559374 5.1…
WLS-350.tsv 3.0622115172652538 4.67683213545966 0.5383186730789409 1.8596888126461861 0.5567657304118642 0.0 0.3036903984064714 1.1731849319392853 1.1135314608237283 4.543208360160812 0.23861388446222748 0.0 0.3537099934381254 0.34557872922115707 11.453466454186922 2.4300130104750073 5.938834457726552 43.427726972125406 0.0 21.536172295505725 56.06388833190771 37.42973408436905 37.0838097554133 4…
WLS-351.tsv 0.6117256886649366 1.2321903157393723 0.400000258634137 0.3610184392120937 0.6383224577373251 0.9438053482259021 1.0740764998651795 0.5024889585461979 3.6703541319896202 0.8808849916775088 1.86430686069314 1.2122270527672139 0.7772514632448605 0.9438053482259021 0.38635306652522305 0.753388479724185 0.40781712577662443 101.85232716271194 35.3367567268122 118.5446291991541 163.75426127…
WLS-352.tsv 1.2533018789453643 3.029409684536509 1.910839228359197 2.1860872117997827 1.307793264986467 0.7734663024348534 2.7870243006951503 1.6292924426289734 6.836192066974713 4.887877327886921 1.336855337541722 3.4770503503952126 3.351687310551031 4.64079781460912 2.2163654280296967 2.8694016702170186 2.800481439850331 50.38273553360364 39.26662957967736 71.78913162599046 79.84672334226465 41…
WLS-362.tsv 12.033744862308673 8.509576724061132 0.0 9.99230600173845 0.0 0.0 0.0 7.567138032038489 0.0 19.185227523337826 0.0 0.0 0.0 0.0 39.04827414504243 10.384710725509384 23.576316464931274 0.0 0.0 0.0 0.0 0.0 0.0 0.0 0.0 0.0 0.0 0.0 0.0 0.0
WLS-370.tsv 0.32848051980439275 2.2735544549318325 0.0 0.8982730608175453 0.48557989884127617 0.7179645647153156 0.8566622647171378 1.296324908513764 2.7920844183373386 1.047031656876502 0.4653474030562231 1.0758490419281486 0.9306948061124461 0.7179645647153156 1.1756144919315108 0.768019013389075 0.6204632040749641 24.514285588027438 0.0 66.47537157701025 91.3773082364947 53.301202713647825 4.7…
WLS-382.tsv 0.0 0.0 0.0 0.0 0.0 0.0 0.0 0.0 0.0 0.0 0.0 0.0 0.0 0.0 0.0 0.0 0.0 8.688154587907622 0.0 5.941747058599437 6.516115940930717 4.836233086138715 0.0 0.0 0.0 0.19947293696726684 0.7108490117378964 0.33849952939899824 0.0 0.0
WLS-385.tsv 1.7309365012327351 3.9672446416646707 1.3335131013741237 1.379340024419836 1.2260800217065206 0.630555439734782 1.617492459925727 3.021411482062497 2.340698223257903 4.11962887293391 0.6130400108532603 2.8346070226609466 0.8438315443509583 0.945833159602173 0.0 0.0 0.0 29.425920520956492 0.0 36.625879797360746 48.82027722795055 25.625948171186867 24.20918581321481 25.012032442813023 2…
WLS-396.tsv 41.945319755620815 67.55968985798712 72.30872286230155 38.886913764141724 37.24994814118565 39.924074070168714 48.238573648146705 58.40147931859359 42.68519649486513 77.94316879962375 38.397705646936465 62.8576721081082 50.39698866160411 76.1503905468394 69.22319294424415 53.393082929862736 59.85444208827516 77.00409447673671 0.0 87.03420745735991 86.39483770560703 56.87525811000562 0…
WLS-398.tsv 12.55587478921798 18.10853494444978 17.67996203027235 14.209258871404737 13.38660374502635 11.791604149874274 13.999990822861605 10.48922459099266 9.826336791561896 12.28292098945237 7.8246755932807694 13.161882307963642 16.674995767498977 17.406653745052502 22.92811918031109 15.05145238707497 13.553567988361236 3.2754455971872987 1.1100882567873271 3.5542069246074943 5.06205228656218…
WLS-418.tsv 0.8082046505039574 3.4406426550025606 3.1257071423104854 1.358048797977961 2.2489172883588373 1.9396911612094971 1.732419537922358 0.6927468432891063 1.4694630009162857 3.0626702545413096 4.9518570649925 2.669299763132336 2.2249398613873645 2.493888635840782 4.0410232525197864 2.327629393451397 1.5899107878766372 0.0 0.0 0.0 0.0 0.0 15.759990684827166 21.706067756391995 23.49566376822…
WLS-421.tsv 4.579893437201213 8.852279743618915 6.682480878825406 3.4011339787740154 5.037882780921335 6.830583926340093 8.316670128008566 6.64084548394176 9.24305766416972 13.739680311603639 5.037882780921334 8.168176919191888 5.495872124641456 7.959538939135901 4.808888109061274 2.8210361921250264 4.5483079652205145 3.8195250287083473 0.0 0.0 11.491368987886679 7.501708096491233 4.0426367070679…
WLS-427.tsv 0.3768602659356374 0.5652903989034561 0.0 1.0363657313230028 0.0 0.0 0.0 0.09421506648390934 0.8222405802232087 0.9044646382455297 0.0 0.0 0.0 0.0 0.0 0.0 0.0 97.22994861139445 24.153747086201225 103.77288429231955 113.64794802302524 71.21761021609215 6.663904125534972 6.150359540069602 7.934254527466365 5.847831712794372 6.269584424201967 3.6486925747404886 5.62060168052579 6.2181943…
