## Supplementary material for "Linking interpersonal differences in gut microbiota composition and drug biotransformation activity": Supl. Tables: Table_S14_signif_correlation_slope_genes_collapsed_by_drugs.csv

Drug	SCC	pval	corresponding_RefSeq_Loci
ARTEMISININ	-0.3052439	0.01980762	BT_1429
BISACODYL	0.04417529	0.7419545	BT_0152	BT_0445	BT_0569	BT_1192	BT_2961	BT_3124	BT_4091	BT_4096	COLAER_00311	COLAER_00815	BACDOR_00665	BACDOR_03379	BACDOR_03642	BACDOR_03937
DANAZOL	0.1655025	0.2143935	BT_0569
DEFLAZACORT	0.02863871	0.8310136	BT_0569	BT_2961	BT_3124	BT_4096	COLAER_00815	BACDOR_00665	BACDOR_03379	BACDOR_03642
DIACETAMATE	0.02228333	0.8681325	BT_0152	BT_0445	BT_0569	BT_1192	BT_2366	BT_2961	BT_3124	BT_4091	BT_4096	COLAER_00311	COLAER_00815	BACDOR_00665	BACDOR_03379	BACDOR_03642	BACDOR_03937
DIFLORASONE_DIACETATE	0.06828983	0.6105043	BT_0569	BT_2961	BT_3124	BT_4091	BT_4096	COLAER_00815	BACDOR_00665	BACDOR_03379
DILTIAZEM_HYDROCHLORIDE	-0.0387323	0.7728389	BT_4096
DROSPIRENONE	0.002041187	0.9878672	BACDOR_03091
ENTACAPONE	-0.09066069	0.4985222	BT_0217	BT_1148	COLAER_01707
FAMCICLOVIR	-0.1568457	0.2396779	BT_0152	BT_0569	BT_3124	BT_4091	BT_4096	COLAER_00815	BACDOR_00665	BACDOR_03379	BACDOR_03642	BACDOR_03937
LEVONORGESTREL	-0.02587143	0.847136	BT_2068	BACDOR_03091
MYCOPHENOLATE_MOFETIL	-0.1461241	0.2737313	BACUNI_00920
NITRENDIPINE	0.1022081	0.445194	BT_0217	BT_0445	BT_1148	BT_1192	BT_2961	BT_3112	COLAER_01707	BACDOR_00571	BACDOR_03988
NORETHINDRONE_ACETATE	-0.01171386	0.930456	BT_2068	BACDOR_03091
PANTOPRAZOLE	0.1477393	0.2684054	BACDOR_00665	BACDOR_03379	BACDOR_03642	BACDOR_03937
PERICIAZINE	0.2095162	0.1144581	BT_2367	BACDOR_03934
PHENAZOPYRIDINE_HYDROCHLORIDE	0.252609	0.05573692	BT_1429	COLAER_02348
ROXATIDINE_ACETATE_HYDROCHLORIDE	-0.01370515	0.918671	BT_0152	BT_0569	BT_1192	BT_2366	BT_4075	BT_4096
SULFASALAZINE	0.1677053	0.2082701	BT_0152	BT_0217	BT_0569	BT_1192	BT_1429	BT_4096	COLAER_00311	COLAER_00815
TINIDAZOLE	0.08538414	0.523945	BT_0217	BT_1006	BT_1148	COLAER_01707	COLAER_01846	BACDOR_00571	BACDOR_03988
