## Supplementary material for "Linking interpersonal differences in gut microbiota composition and drug biotransformation activity": Supl. Tables: Table_S16_tested_individual_strain_names.csv

Species	Phylum	Found_in_communities
Bifidobacterium adolescentis	Actinobacteria	T
Bifidobacterium breve	Actinobacteria	T
Bifidobacterium longum	Actinobacteria	T
Bifidobacterium ruminatum	Actinobacteria	F
Collinsella aerofaciens	Actinobacteria	T
Collinsella intestinalis	Actinobacteria	T
Eggerthella lenta	Actinobacteria	T
Alistipes indistinctus	Bacteroidetes	T
Bacteroides caccae	Bacteroidetes	T
Bacteroides cellulosilyticus	Bacteroidetes	T
Bacteroides coprophilus	Bacteroidetes	T
Bacteroides dorei	Bacteroidetes	T
Bacteroides eggerthii	Bacteroidetes	T
Bacteroides finegoldii	Bacteroidetes	T
Bacteroides fragilis	Bacteroidetes	T
Bacteroides intestinalis	Bacteroidetes	T
Bacteroides ovatus	Bacteroidetes	T
Bacteroides pectinophilus	Bacteroidetes	T
Bacteroides stercoris	Bacteroidetes	T
Bacteroides thetaiotaomicron	Bacteroidetes	T
Bacteroides uniformis	Bacteroidetes	T
Bacteroides vulgatus	Bacteroidetes	T
Bacteroides WH2	Bacteroidetes	F
Bacteroides xylanisolvens	Bacteroidetes	T
Odoribacter splanchnicus	Bacteroidetes	T
Parabacteroides distasonis	Bacteroidetes	T
Parabacteroides johnsonii	Bacteroidetes	T
Parabacteroides merdae	Bacteroidetes	T
Prevotella copri	Bacteroidetes	T
Anaerococcus hydrogenalis	Firmicutes	T
Anaerostipes sp.	Firmicutes	F
Anaerotruncus colihominis	Firmicutes	T
Blautia hansenii	Firmicutes	T
Blautia luti	Firmicutes	F
Bryantia formataxigens	Firmicutes	F
Clostridium asparagiforme	Firmicutes	T
Clostridium bolteae	Firmicutes	T
Clostridium difficile	Firmicutes	T
Clostridium hathewayi	Firmicutes	T
Clostridium sp.	Firmicutes	F
Clostridium ramosum	Firmicutes	T
Clostridium scindens	Firmicutes	T
Clostridium spiroforme	Firmicutes	T
Clostridium sporogenes	Firmicutes	F
Clostridium symbiosum	Firmicutes	T
Coprococcus comes	Firmicutes	T
Dorea formicigenerans	Firmicutes	T
Enterococcus faecalis	Firmicutes	T
Eubacterium biforme	Firmicutes	T
Eubacterium hallii	Firmicutes	T
Eubacterium rectale	Firmicutes	T
Eubacterium ventriosum	Firmicutes	T
Lactobacillus reuteri	Firmicutes	T
Roseburia intestinalis	Firmicutes	T
Ruminococcus gnavus	Firmicutes	T
Ruminococcus lactaris	Firmicutes	T
Ruminococcus torques	Firmicutes	T
Subdoligranulum variabile	Firmicutes	T
Victivallis vadensis	Lentisphaerae	F
Edwardsiella tarda	Proteobacteria	F
Enterobacter cancerogenus	Proteobacteria	F
Escherichia coli	Proteobacteria	T
Proteus penneri	Proteobacteria	F
Providencia alcalifaciens	Proteobacteria	F
Providencia rettgeri	Proteobacteria	F
Providencia stuartii	Proteobacteria	F
Salmonella typhimurium	Proteobacteria	F
Akkermansia muciniphila	Verrucomicrobia	T
