## Supplementary material for "Linking interpersonal differences in gut microbiota composition and drug biotransformation activity": Supl. Tables: Table_S17_extra_info_on_single_species_models.csv

Drugs	Metab_strains_in_Mapping	Metab_strains_in_community
MELPHALAN	68	51
BISACODYL	68	51
PANTOPRAZOLE	68	51
ARTEMISININ	67	50
OMEPRAZOLE	67	50
DIACETAMATE	64	49
ENTACAPONE	60	48
TINIDAZOLE	57	47
TENATOPRAZOLE	62	46
DANAZOL	62	45
BROMOCRIPTINE_MESYLATE	59	45
SULFASALAZINE	54	44
NITRENDIPINE	52	42
MYCOPHENOLATE_MOFETIL	58	42
PHENAZOPYRIDINE	51	40
OLMESARTAN_MEDOXOMIL	44	34
NORETHINDRONE_ACETATE	25	22
RISPERIDONE	28	22
ROXATIDINE_ACETATE	29	21
FAMCICLOVIR	23	19
VILAZODONE	21	17
DEFLAZACORT	23	17
CLOPIDOGREL_SULFATE	19	15
LOPERAMIDE	18	14
LEVAMISOLE	16	13
LOVASTATIN	15	13
DIFLORASONE_DIACETATE	17	13
LEVONORGESTREL	15	12
TACROLIMUS	17	12
PALIPERIDONE	13	11
MEGESTROL_ACETATE	15	11
PIDOTIMOD	12	10
TELMISARTAN	11	10
CYPROTERONE_ACETATE	12	10
IDEBENONE	10	8
BETAMETHASONE_ACETATE	11	8
RITONAVIR	10	8
FLUPHENAZINE	9	7
DROSPIRENONE	8	7
BUDESONIDE	9	7
GRISEOFULVIN	7	7
FENOFIBRATE	6	4
SULFINPYRAZONE	4	3
PACLITAXEL	4	3
ERGOTAMINE_TARTRATE	4	3
NORGESTIMATE	4	3
CARVEDILOL	4	3
MEFLOQUINE	3	3
DOXAZOSIN_MESYLATE	3	2
PROCARBAZINE	1	1
ITRACONAZOLE	2	1
ZIDOVUDINE_[AZT]	1	1
PIMOZIDE	1	1
METITEPINE_MALEATE	1	1
BENZBROMARONE	1	1
THIOTHIXENE	2	1
TRANILAST	1	1
CELECOXIB	2	1
