## Supplementary material for "Linking interpersonal differences in gut microbiota composition and drug biotransformation activity": Supl. Tables: Table_S18_Outercv_fold_overview.csv

Drug	Entropy	avg_PCC_best_singlesp_lm	singlesp_lm_significant_and_neg_slope	best_singlesp_lm_species	avg_PCC_stepwise_lm	stepwise_lm_significant	avg_PCC_glm	glm_significant	avg_PCC_RF
ARTEMISININ	1.576174031	0.279019705	F	Parabacteroides_johnsonii	0.06285827	T	NA	F	-0.464672035
BENZBROMARONE	1.082898394	NA	NA		NA	NA	0.489227899	T	0.475185394
BETAMETHASONE_ACETATE	1.336796444	0.425539589	T	Bacteroides_stercoris	0.287173743	T	0.574317217	T	0.572616785
BISACODYL	1.342594586	0.274414249	F	Bacteroides_xylanisolvens	-0.065123874	T	0.235185179	T	0.359500969
BROMOCRIPTINE_MESYLATE	1.569424757	0.036813505	F	Escherichia_coli	-0.231080718	T	-0.34619989	F	-0.212539883
BUDESONIDE	0.951288932	0.402453835	T	Eubacterium_biforme	0.312744608	T	0.430990962	T	0.438061087
CARVEDILOL	1.060117469	0.408215726	T	Bacteroides_fragilis	0.332149783	T	-0.098920172	T	0.153527395
CELECOXIB	1.003947981	-0.303517019	F	Eubacterium_biforme	NA	NA	0.406788633	T	0.137522525
CLOPIDOGREL_SULFATE	1.012630475	-0.049117612	F	Bacteroides_eggerthii	-0.068126013	T	-0.34845007	T	0.215051942
CYPROTERONE_ACETATE	0.948915436	0.236815074	T	Roseburia_intestinalis	0.097843002	T	-0.190948116	T	0.301600826
DANAZOL	1.864391529	0.379199041	T	Bacteroides_fragilis	NA	NA	-0.377344608	T	0.107325498
DEFLAZACORT	0.995821321	0.082753857	F	Bacteroides_thetaiotaomicron	-0.283238976	T	0.380485892	T	0.455929922
DIACETAMATE	1.286292782	0.353760862	T	Ruminococcus_torques	0.409216888	T	0.062828012	T	-0.035214433
DIFLORASONE_DIACETATE	0.939002444	0.114252887	F	Bacteroides_dorei	0.043908318	T	0.151949078	T	0.247341505
DOXAZOSIN_MESYLATE	0.995968964	-0.346224479	F	Bacteroides_dorei	NA	NA	0.15967989	T	0.167668784
DROSPIRENONE	0.987619923	0.452682505	T	Eubacterium_biforme	0.414975907	T	0.242825647	T	0.373524638
ENTACAPONE	1.153741943	NA	NA	NA	NA	NA	NA	NA	NA
ERGOTAMINE_TARTRATE	1.267339761	-0.045513602	F	Bacteroides_thetaiotaomicron	-0.012779632	T	-0.718894414	F	0.188563592
ETHYNODIOL_DIACETATE	1.356426518	NA	NA		NA	NA	-0.177290976	F	0.161612748
FAMCICLOVIR	1.137889388	0.222279449	F	Bacteroides_vulgatus	-0.050641505	T	0.358292678	T	0.30697899
FENOFIBRATE	1.107911659	0.027906668	F	Bacteroides_fragilis	-0.511714761	F	0.257187749	T	0.143363516
FLUPHENAZINE_HYDROCHLORIDE	1.22402685	-0.127916054	F	Escherichia_coli	0.028447694	T	-0.075489712	T	0.310813275
GRISEOFULVIN	0.926506603	0.27556641	F	Bacteroides_thetaiotaomicron	-0.688586452	F	NA	T	0.114978031
IDEBENONE	1.383803132	0.216254494	F	Clostridium_bolteae	-0.070228988	T	-0.098551988	T	0.189555033
ITRACONAZOLE	1.412714237	NA	NA		NA	NA	0.356058756	T	0.122610194
LEVAMISOLE_HYDROCHLORIDE	1.645582621	0.428475239	T	Eubacterium_biforme	0.2823269	T	0.379389729	T	0.607662986
LEVONORGESTREL	1.647488071	0.585199262	T	Eubacterium_biforme	0.3046225	T	0.505554024	T	0.517028521
LOPERAMIDE_HYDROCHLORIDE	1.056177139	0.388381294	T	Bacteroides_fragilis	0.179296358	T	-0.058875202	T	0.133128515
LOVASTATIN	1.092962365	0.199088873	F	Bacteroides_cellulosilyticus	-0.052897952	T	0.156507164	T	-0.000240669
MEFLOQUINE	0.990835386	0.1183034	F	Roseburia_intestinalis	-0.038631895	T	0.272040349	T	-0.021031396
MEGESTROL_ACETATE	0.99276084	0.322543732	T	Clostridium_hathewayi	0.041838394	T	-0.105127789	T	0.084448868
MELPHALAN	1.760267346	0.346580782	F	Bifidobacterium_longum	-0.545606591	T	-0.626948974	F	-0.22093622
METITEPINE_MALEATE	1.086289937	-0.434317831	F	Bacteroides_uniformis	NA	NA	0.124903359	T	0.408542124
MYCOPHENOLATE_MOFETIL	1.048246474	0.438491728	T	Eubacterium_biforme	-0.071912578	T	0.205683971	T	0.426161566
NEFAZODONE_HYDROCHLORIDE	1.013392179	NA	NA		NA	NA	0.288400898	T	0.061451869
NITRENDIPINE	1.890575042	0.380484846	T	Bacteroides_fragilis	0.388138937	T	0.207743068	T	-0.076627883
NORETHINDRONE_ACETATE	2.063786479	0.55785526	T	Ruminococcus_torques	0.490885535	T	0.369776988	T	0.385900087
NORGESTIMATE	1.175549307	0.201101314	F	Eggerthella_lenta	-0.218950638	F	0.486191261	T	0.327269893
OLMESARTAN_MEDOXOMIL	1.225723391	-0.082682158	F	Bacteroides_caccae	0.095963059	T	-0.620768943	F	-0.34303261
OMEPRAZOLE	0.971569621	0.428800091	T	Ruminococcus_gnavus	0.072324832	T	0.321217816	T	0.39600338
OXETHAZAINE	0.984491975	NA	NA		NA	NA	0.414453972	T	0.408187779
PACLITAXEL	1.314136437	-0.102070914	F	Bacteroides_uniformis	-0.570431928	F	-0.18627446	T	-0.05146414
PALIPERIDONE	1.251974242	NA	NA		NA	NA	0.375440924	T	0.48923253
PANTOPRAZOLE	0.997045318	NA	NA		NA	NA	-0.285854004	F	0.042637378
PHENAZOPYRIDINE_HYDROCHLORIDE	1.262412621	-0.088788305	F	Clostridium_ramosum	-0.08847984	T	-0.351431846	F	-0.194083579
PIDOTIMOD	1.210710191	0.390035684	T	Bacteroides_fragilis	0.069383971	T	0.178418445	T	0.568715208
PIMOZIDE	1.152307294	NA	NA		NA	NA	0.325586577	T	0.379803202
PITAVASTATIN_CALCIUM	1.038221606	NA	NA		NA	NA	0.104895986	T	0.326915802
PREDNISONE	1.83895594	NA	NA		NA	NA	0.521190339	T	0.492056413
PROCARBAZINE_HYDROCHLORIDE	0.982986558	-0.090623117	F	Bacteroides_fragilis	NA	NA	0.48775199	T	0.01562979
RISPERIDONE	1.155109057	0.362828114	T	Clostridium_hathewayi	0.368104655	T	0.350581183	T	0.100866524
RITONAVIR	1.029653014	0.233031573	F	Bacteroides_fragilis	-0.191116611	T	-0.686974336	F	0.007029702
ROXATIDINE_ACETATE_HYDROCHLORIDE	1.114287728	0.469891802	T	Bacteroides_uniformis	0.187846251	T	0.698910329	T	0.726356766
SERTRALINE_HYDROCHLORIDE	1.116731447	NA	NA		NA	NA	0.120549587	F	0.062517223
SULFASALAZINE	1.904035142	0.321791121	T	Ruminococcus_lactaris	0.191091473	T	-0.253306308	T	0.020674352
SULFINPYRAZONE	1.530058077	0.215622269	F	Bacteroides_fragilis	0.215622269	T	0.462399902	T	0.259605345
SULINDAC	1.339107117	NA	NA		NA	NA	-0.508604763	F	0.040067848
TACROLIMUS	1.106220491	0.213057342	F	Roseburia_intestinalis	-0.085526713	T	0.002289826	T	0.165712776
TEGASEROD_MALEATE	1.106760476	NA	NA		NA	NA	-0.14942921	T	0.068336228
TELMISARTAN	0.964783571	0.468657604	T	Bacteroides_fragilis	0.326533654	T	-0.054725489	T	0.07745633
TENATOPRAZOLE	1.200005967	0.440071338	F	Collinsella_aerofaciens	0.088815179	T	-0.092850767	T	0.211727622
THIOTHIXENE	1.057783411	NA	NA		NA	NA	-0.342942532	T	0.191245303
TINIDAZOLE	1.44770081	0.288038325	T	Bacteroides_cellulosilyticus	-0.166615066	T	0.064428693	T	-0.135059896
TRANILAST	1.02068523	0.158073044	F	Bacteroides_fragilis	NA	NA	-0.133051773	F	0.174332184
VILAZODONE_HYDROCHLORIDE	1.107067081	0.467658302	T	Bacteroides_fragilis	0.49007139	T	0.087709395	T	0.170267351
ZIDOVUDINE_[AZT]	1.326527559	NA	NA		NA	NA	-0.358744648	F	-0.203389835
