## Supplementary material for "Linking interpersonal differences in gut microbiota composition and drug biotransformation activity": Supl. Tables: Table_S19_alldrugs_models_dimensions.csv

Drug	singlesp_lm_n_signif_singlebug_models	stepwise_lm_n_selected_features	glm_n_selected_features	rf_n_selected_features
ARTEMISININ	0	8	0	204
BENZBROMARONE	0	0	47	10
BETAMETHASONE_ACETATE	1	2	13	2
BISACODYL	0	19	6	60
BROMOCRIPTINE_MESYLATE	0	11	0	194
BUDESONIDE	1	3	36	100
CARVEDILOL	1	2	11	150
CELECOXIB	0	0	1	214
CLOPIDOGREL_SULFATE	0	4	9	15
CYPROTERONE_ACETATE	1	3	68	35
DANAZOL	1	0	6	3
DEFLAZACORT	0	1	10	40
DIACETAMATE	1	22	11	40
DIFLORASONE_DIACETATE	0	2	9	20
DOXAZOSIN_MESYLATE	0	0	22	40
DROSPIRENONE	1	2	29	200
ENACAPONE	NA	NA	NA	NA
ERGOTAMINE_TARTRATE	0	1	0	6
ETHYNODIOL_DIACETATE	0	0	0	60
FAMCICLOVIR	0	2	6	20
FENOFIBRATE	0	0	5	8
FLUPHENAZINE_HYDROCHLORIDE	0	1	12	9
GRISEOFULVIN	0	0	1	200
IDEBENONE	0	1	1	80
ITRACONAZOLE	0	0	7	20
LEVAMISOLE_HYDROCHLORIDE	3	2	19	35
LEVONORGESTREL	2	5	1	35
LOPERAMIDE_HYDROCHLORIDE	1	3	19	150
LOVASTATIN	0	3	2	209
MEFLOQUINE	0	1	10	7
MEGESTROL_ACETATE	1	2	7	150
MELPHALAN	0	34	0	207
METITEPINE_MALEATE	0	0	19	100
MYCOPHENOLATE_MOFETIL	6	8	9	30
NEFAZODONE_HYDROCHLORIDE	0	0	3	30
NITRENDIPINE	1	21	6	90
NORETHINDRONE_ACETATE	2	3	2	198
NORGESTIMATE	0	0	72	10
OLMESARTAN_MEDOXOMIL	0	8	0	70
OMEPRAZOLE	1	19	9	213
OXETHAZAINE	0	0	4	30
PACLITAXEL	0	0	20	150
PALIPERIDONE	0	0	35	60
PANTOPRAZOLE	0	0	0	150
PHENAZOPYRIDINE_HYDROCHLORIDE	0	10	0	150
PIDOTIMOD	1	1	14	9
PIMOZIDE	0	0	6	80
PITAVASTATIN_CALCIUM	0	0	19	3
PREDNISONE	0	0	3	150
PROCARBAZINE_HYDROCHLORIDE	0	0	13	80
RISPERIDONE	2	6	12	35
RITONAVIR	0	1	0	214
ROXATIDINE_ACETATE_HYDROCHLORIDE	4	3	8	9
SERTRALINE_HYDROCHLORIDE	0	0	0	60
SULFASALAZINE	1	12	23	90
SULFINPYRAZONE	0	1	17	80
SULINDAC	0	0	0	200
TACROLIMUS	0	2	5	200
TEGASEROD_MALEATE	0	0	17	60
TELMISARTAN	1	1	34	200
TENATOPRAZOLE	0	12	3	90
THIOTHIXENE	0	0	15	6
TINIDAZOLE	2	24	20	100
TRANILAST	0	0	0	2
VILAZODONE_HYDROCHLORIDE	2	6	14	203
ZIDOVUDINE_[AZT]	0	0	0	100
