## Supplementary material for "Linking interpersonal differences in gut microbiota composition and drug biotransformation activity": Supl. Tables: Table_S20_aov_pcc_per_model.csv

Measure	group1	group2	n1	n2	p	p.signif	p.adj	p.adj.signif
PCC	singlesp_lm	lm	757	65	0.66	ns	0.66	ns
PCC	singlesp_lm	glm	757	65	0.164	ns	0.246	ns
PCC	lm	glm	65	65	0.56	ns	0.66	ns
PCC	singlesp_lm	RF	757	65	1.24E-06	****	7.44E-06	****
PCC	lm	RF	65	65	0.00402	**	0.012	*
PCC	glm	RF	65	65	0.0113	*	0.0227	*
