## Supplementary material for "Linking interpersonal differences in gut microbiota composition and drug biotransformation activity": Supl. Tables: Table_S21_Drugs_modelled_only_with_glm_RF.csv

Drug	Reason	avg_PCC_glm	avg_PCC_RF
ETHYNODIOL_DIACETATE	No_prior_information	NS	0.161612748
NEFAZODONE_HYDROCHLORIDE	No_prior_information	0.288400898	0.061451869
OXETHAZAINE	No_prior_information	0.414453972	0.408187779
PITAVASTATIN_CALCIUM	No_prior_information	0.104895986	0.326915802
PREDNISONE	No_prior_information	0.521190339	0.492056413
SERTRALINE_HYDROCHLORIDE	No_prior_information	NS	0.062517223
SULINDAC	No_prior_information	NS	0.040067848
TEGASEROD_MALEATE	No_prior_information	-0.14942921	0.068336228
BENZBROMARONE	No_strain_in_community	0.489227899	0.475185394
ITRACONAZOLE	No_strain_in_community	0.356058756	0.122610194
PIMOZIDE	No_strain_in_community	0.325586577	0.379803202
THIOTHIXENE	No_strain_in_community	-0.342942532	0.191245303
ZIDOVUDINE_[AZT]	No_strain_in_community	NS	-0.203389835
