## Supplementary material for "Linking interpersonal differences in gut microbiota composition and drug biotransformation activity": Supl. Tables: Table_S22_Models_better_than_random.csv

Drugname	Model	MW_PCC_pval	fdr_corrected_MW_PCC_pval	ES_PCC	ES_PCC_magnitude	MW_RMSE_pval	fdr_corrected_MW_RMSE_pval	mean_RMSE_better_than_baseline
BENZBROMARONE	RF	0.002512437	0.022970856	-0.8915558	large	0.104428306	0.726417357
BENZBROMARONE	glm	0.001103181	0.015977295	-0.999529797	large	0.002280018	0.048640393
BETAMETHASONE_ACETATE	RF	2.00E-04	0.006415058	-1.140121056	large	9.18E-04	0.058732832
BETAMETHASONE_ACETATE	glm	1.39E-04	0.004449088	-1.19256894	large	9.88E-04	0.048188617
BISACODYL	RF	0.010380301	0.041521204	-0.874299887	large	0.008376869	0.178706547
BUDESONIDE	RF	0.003853369	0.026332597	-0.835895786	large	0.17928831	0.726417357
BUDESONIDE	glm	0.003197626	0.022738676	-0.842572396	large	0.040921704	0.261898904
CARVEDILOL	singlesp_lm	0.001357883	0.009699166	-0.653522472	medium	0.126648904	0.702149741
CELECOXIB	glm	0.008518977	0.045434543	-0.864822595	large	0.216336362	0.659310819
CYPROTERONE_ACETATE	RF	0.024506809	0.082549253	-0.616514854	medium	0.308435953	0.726417357
DEFLAZACORT	RF	0.001988126	0.021550595	-0.901512105	large	0.419381269	0.726417357
DEFLAZACORT	glm	0.00663053	0.038577628	-0.779027943	medium	0.098639608	0.457195384
DIACETAMATE	lm	0.004123788	0.050516397	-0.85058972	large	0.008043013	0.316271503	No
DROSPIRENONE	RF	0.009633807	0.041521204	-0.729195785	medium	0.18141683	0.726417357
DROSPIRENONE	lm	0.00282123	0.050516397	-0.863439953	large	0.044556342	0.451244445
FAMCICLOVIR	RF	0.026081453	0.083460649	-0.65318697	medium	0.271296357	0.726417357
FAMCICLOVIR	glm	0.011782686	0.050272794	-0.727493482	medium	0.179136543	0.603407302
ITRACONAZOLE	glm	0.016859214	0.059943873	-0.691242501	medium	0.371779953	0.750692652
LEVAMISOLE_HYDROCHLORIDE	RF	3.65E-04	0.007793221	-1.054111688	large	0.024645579	0.394329259
LEVAMISOLE_HYDROCHLORIDE	glm	0.010369785	0.049839546	-0.728684791	medium	0.030300401	0.242403207
LEVONORGESTREL	RF	0.00454492	0.026443171	-0.792429144	medium	0.170987772	0.726417357
LEVONORGESTREL	glm	0.001836082	0.016787036	-0.930247711	large	0.113149941	0.457195384
METITEPINE_MALEATE	RF	0.009758343	0.041521204	-0.732932095	medium	0.286113467	0.726417357
MYCOPHENOLATE_MOFETIL	RF	0.006646464	0.034088326	-0.787603502	medium	0.092000322	0.726417357
NEFAZODONE_HYDROCHLORIDE	glm	0.025225644	0.076878155	-0.616380956	medium	0.257721393	0.749734963
NITRENDIPINE	lm	0.006793543	0.06371566	-0.848942844	large	0.069515817	0.486610719	No
NORETHINDRONE_ACETATE	glm	0.023585893	0.076878155	-0.621195885	medium	0.029249241	0.242403207
NORETHINDRONE_ACETATE	lm	0.003681289	0.050516397	-0.83337056	large	0.022631914	0.369654596
NORGESTIMATE	RF	0.03088833	0.094135862	-0.582062835	medium	0.3220125	0.726417357
NORGESTIMATE	glm	0.001497871	0.015977295	-0.960679899	large	0.001505894	0.048188617
OMEPRAZOLE	RF	0.006924191	0.034088326	-0.773055706	medium	0.143188432	0.726417357
OMEPRAZOLE	glm	0.015149457	0.057033249	-0.680248521	medium	0.157860572	0.561282033
OXETHAZAINE	RF	0.004016787	0.026332597	-0.844984643	large	0.20118648	0.726417357
OXETHAZAINE	glm	0.002251173	0.018009381	-0.912341138	large	0.108714092	0.457195384
PALIPERIDONE	RF	0.002020368	0.021550595	-0.915171432	large	0.067878612	0.620604457
PALIPERIDONE	glm	0.014181294	0.056725178	-0.766630983	medium	0.03422164	0.243353888
PIDOTIMOD	RF	0.004114468	0.026332597	-0.840796022	large	0.361293717	0.726417357
PIMOZIDE	RF	0.015954054	0.056725527	-0.670607786	medium	0.052230859	0.557129163
PIMOZIDE	glm	0.024526348	0.076878155	-0.664835319	medium	0.1259482	0.474157928
PITAVASTATIN_CALCIUM	RF	0.011290578	0.042505706	-0.667643759	medium	0.324607653	0.726417357
PREDNISONE	RF	0.001668691	0.021550595	-0.948750267	large	0.033049706	0.42303624
PREDNISONE	glm	7.23E-04	0.015429082	-1.017349851	large	0.027430679	0.242403207
PROCARBAZINE_HYDROCHLORIDE	glm	0.004229416	0.027068264	-0.940622731	large	0.087485606	0.457195384
RISPERIDONE	glm	0.010902401	0.049839546	-0.701827376	medium	0.023712371	0.242403207
RISPERIDONE	lm	0.007801917	0.06371566	-0.746414578	medium	0.064734913	0.486610719
ROXATIDINE_ACETATE_HYDROCHLORIDE	RF	1.44E-05	9.20E-04	-1.353726966	large	0.003711189	0.118758034
ROXATIDINE_ACETATE_HYDROCHLORIDE	glm	3.12E-05	0.001994159	-1.299018304	large	0.049687642	0.289091736
SULFINPYRAZONE	glm	0.001477194	0.015977295	-0.943935767	large	0.004630339	0.07408543
VILAZODONE_HYDROCHLORIDE	lm	0.002001846	0.050516397	-0.920185358	large	0.012909041	0.316271503
