## Supplementary material for "Linking interpersonal differences in gut microbiota composition and drug biotransformation activity": Supl. Tables: Table_S23_former_Table_1.csv

Drug	Model	Optimal_n_of_features	PCC_sd_in_nestedcv	PCC_mean_in_nestedcv	RMSE_sd_in_nestedcv	RMSE_mean_in_nestedcv	PCC_in_validation_set	RMSE_in_validation_set
DEFLAZACORT	RF	40	0.326	0.456	0.54	2.82	0.4718	5.1656
DEFLAZACORT	glm	10	0.374	0.38	0.493	2.64	-0.2682	5.7359
FAMCICLOVIR	RF	20	0.51	0.307	0.579	3.21	0.5858	5.0761
FAMCICLOVIR	glm	6	0.375	0.358	0.696	3.14	0.2125	5.6336
NITRENDIPINE	lm	21	0.478	0.388	4.09	11.4	0.1599	10.5801
NORETHINDRONE_ACETATE	glm	2	0.595	0.37	2.22	8.13	−0.062	8.5327
NORETHINDRONE_ACETATE	lm	3	0.541	0.491	1.95	8.57	−0.084	8.2863
