## Supplementary material for "Linking interpersonal differences in gut microbiota composition and drug biotransformation activity": Supl. Tables: Table_S24_Animal_samples_description.csv

sample_name	HOST	sub_host	Pooled	Orig_sample_n	Gender
Z001	mouse	Jackson	yes	1-3	m
Z002	rabbit	NA	no	5	m
Z003	pig	NA	no	354	m
Z004	dog	NA	no	1	m
Z005	monkey	Cyno	no	1	f
Z006	mouse	Taconic	yes	7-9	f
Z007	rat	NA	no	1	m
Z008	monkey	Rhesus	yes	Prim & Glady	m+f
Z009	pig	NA	no	359	m
Z010	monkey	Cyno	no	2	m
Z011	mouse	Jackson	yes	7-9	f
Z012	dog	NA	no	2	m
Z013	rabbit	NA	no	6	m
Z014	rat	NA	no	2	m
Z015	CTRL	NA	NA	NA	NA
Z016	mouse	Taconic	yes	1-3	m
Z017	mouse	Taconic	yes	4-6	m
Z018	pig	NA	no	360	m
Z019	rat	NA	no	3	m
Z020	rabbit	NA	no	1	f
Z021	monkey	Rhesus	no	2	f
Z022	mouse	Jackson	yes	4-6	m
Z023	monkey	Cyno	no	3	NA
Z024	pig	NA	no	1	f
Z025	rabbit	NA	no	2	f
Z026	monkey	Rhesus	no	3	m
Z027	dog	NA	no	3	NA
Z028	mouse	Taconic	yes	10-12	f
Z029	rat	NA	no	4	m
Z030	mouse	Jackson	yes	10-12	f
Z031	CTRL	NA	NA	NA	NA
Z032	CTRL	NA	NA	NA	NA
