## Supplementary material for "Linking interpersonal differences in gut microbiota composition and drug biotransformation activity": Supl. Tables: Table_S25_Tuckey_HSD_of_betadisp_Human_Animals.csv

	diff	lwr	upr	p_adj
Human-Dog	0.346251372	0.171046549	0.521456195	1.27E-06
Monkey-Dog	0.148735519	-0.060589842	0.358060879	0.334590767
Mouse-Dog	0.268233134	0.067819359	0.468646908	0.002205851
Pig-Dog	0.149098339	-0.076998892	0.375195569	0.425895707		Homogeneity of multivariate dispersions
Rabbit-Dog	0.192773299	-0.033323932	0.418870529	0.146374938
Rat-Dog	-0.117965925	-0.388203804	0.152271953	0.840229585		Call: betadisper(d = bray_curtis_species.distance, group =
Monkey-Human	-0.197515853	-0.324366269	-0.070665438	0.000204269		metadata$HOST, type ="centroid", bias.adjust = FALSE, sqrt.dist = FALSE, add =FALSE)
Mouse-Human	-0.078018238	-0.189551203	0.033514727	0.353417751
Pig-Human	-0.197153033	-0.35010361	-0.044202456	0.003647382		No. of Positive Eigenvalues: 59
Rabbit-Human	-0.153478073	-0.30642865	-0.000527496	0.048644042		No. of Negative Eigenvalues: 26
Rat-Human	-0.464217297	-0.677060978	-0.251373617	8.97E-08
Mouse-Monkey	0.119497615	-0.04037727	0.2793725	0.27579873		Average distance to centroid:
Pig-Monkey	0.00036282	-0.190724216	0.191449857	1		Dog	Human	Monkey	Mouse	Pig	Rabbit	Rat
Rabbit-Monkey	0.04403778	-0.147049256	0.235124817	0.992397286		0.20169	0.54794	0.35043	0.46993	0.35079	0.39447	0.08373
Rat-Monkey	-0.266701444	-0.508409551	-0.024993337	0.021017376
Pig-Mouse	-0.119134795	-0.300415875	0.062146285	0.430155216
Rabbit-Mouse	-0.075459835	-0.256740915	0.105821245	0.86801842
Rat-Mouse	-0.386199059	-0.620231927	-0.152166191	6.95E-05
Rabbit-Pig	0.04367496	-0.165650401	0.253000321	0.99556211
Rat-Pig	-0.267064264	-0.523434426	-0.010694102	0.035615471
Rat-Rabbit	-0.310739224	-0.567109386	-0.054369062	0.007750792
