## Supplementary material for "Linking interpersonal differences in gut microbiota composition and drug biotransformation activity": Supl. Tables: Table_S29_difference_human_animals_at_all_FC_thresholds.csv

FC	.y.	n	statistic	df	p	method	p.adj	p.adj.signif
0.1	n	89	29.7	1	5.17E-08	Kruskal-Wallis	0.000000258	****
0.25	n	89	24.7	1	0.000000676	Kruskal-Wallis	0.00000169	****
0.5	n	89	23.3	1	0.0000014	Kruskal-Wallis	0.00000233	****
0.75	n	89	5.50	1	0.019	Kruskal-Wallis	0.0238	*
0.9	n	89	0.948	1	0.33	Kruskal-Wallis	0.33	ns
