## Supplementary material for "Linking interpersonal differences in gut microbiota composition and drug biotransformation activity": Supl. Tables: Table_S30_corrected_kolmogorovSmirnov_test.csv

Sample	corr_ks_results
AMANTADINE_HYDROCHLORIDE	0.005570017
AMINOGLUTETHIMIDE	0.000283053
BETAXALOL_HYDROCHLORIDE	0.122060942
BEZAFIBRATE	3.30E-07
BUSPIRONE_HYDROCHLORIDE	0.000485879
CARVEDILOL	2.10E-07
CETIRIZINE_HYDROCHLORIDE	1.47E-06
CIMETIDINE	1.16E-05
CLOPIDOGREL_SULFATE	0.010438951
CYCLOPHOSPHAMIDE	1.12E-08
DISOPYRAMIDE_PHOSPHATE	0.015790238
ERGONOVINE_MALEATE	0.225986874
FINASTERIDE	1.13E-08
FLUPHENAZINE_HYDROCHLORIDE	6.35E-06
ISRADIPINE	0.000512982
MELPHALAN	6.98E-05
METHOCARBAMOL	0.79687015
METHYSERGIDE_MALEATE	0.560416691
METOLAZONE	0.028087848
NITRENDIPINE	NA
NIZATIDINE	0.061495725
PHENAZOPYRIDINE_HYDROCHLORIDE	0.415255368
PHENYTOIN_SODIUM	1.43E-06
PIDOTIMOD	0.006565166
PRIMAQUINE_PHOSPHATE	0.069598972
RAMELTEON	0.001562089
REBAMIPIDE	1.12E-08
ROPINIROLE_HYDROCHLORIDE	0.116315051
SERTRALINE_HYDROCHLORIDE	8.65E-05
SPIPERONE	0.000672718
SULFASALAZINE	0.000291534
TOLAZAMIDE	2.59E-09
TRIMEBUTINE_MALEATE	0.029990138
TRIMIPRAMINE_MALEATE	0.000485879
VERAPAMIL_HYDROCHLORIDE	1.30E-06
ZALEPLON	2.69E-06
PROCARBAZINE_HYDROCHLORIDE	0.002404436
TINIDAZOLE	0.001393153
DOXYLAMINE_SUCCINATE	0.180792887
METHYLPHENIDATE_HYDROCHLORIDE	0.055847901
TOPOTECAN_HYDROCHLORIDE	0.268862358
BUPROPION	0.218279336
PRAZOSIN_HYDROCHLORIDE	0.002020512
MIANSERIN_HYDROCHLORIDE	0.000112598
CHLORMEZANONE	0.000442434
ORPHENADRINE_CITRATE	0.150191227
PERINDOPRIL_ERBUMINE	0.000301195
OXCARBAZEPINE	0.000165484
ANAGRELIDE_HYDROCHLORIDE	0.014780388
RESERPINE	0.0010708
NAFRONYL_OXALATE	2.93E-05
NEFAZODONE_HYDROCHLORIDE	9.91E-07
DABIGATRAN_ETEXILATE_MESYLATE	0.081397646
PIMOZIDE	0.000153036
LOPERAMIDE_HYDROCHLORIDE	6.87E-05
METAXALONE	1.55E-05
OXETHAZAINE	NA
GLIPIZIDE	0.004350613
WARFARIN	2.10E-07
VALSARTAN	1.92E-08
LEVONORGESTREL	0.000130728
SULFINPYRAZONE	8.40E-12
PACLITAXEL	1.23E-08
ITRACONAZOLE	0.003031116
NORGESTIMATE	1.82E-05
FENOFIBRATE	0.476385224
GALANTAMINE	0.006862819
OLANZAPINE	0.062971906
ABACAVIR_SULFATE	0.000261744
NAFTOPIDIL	9.80E-05
TAMSULOSIN_HYDRCHLORIDE	0.062033189
DIACETAMATE	0.094914837
VENLAFAXINE_HYDROCHLORIDE	0.017259282
ALFUZOSIN_HYDROCHLORIDE	6.87E-05
PAPAVERINE_HYDROCHLORIDE	0.000291808
CLIDINIUM_BROMIDE	0.013189024
ELETRIPTAN_HYDROBROMIDE	0.007655488
DOMPERIDONE	0.014700148
DULOXETINE_HYDROCHLORIDE	NA
DIPERODON_HYDROCHLORIDE	0.001393153
FEXOFENADINE_HYDROCHLORIDE	0.058596095
ANASTROZOLE	0.001145188
TEGASEROD_MALEATE	0.000485879
PRANOPROFEN	9.80E-05
DICYCLOMINE_HYDROCHLORIDE	0.027081689
GRISEOFULVIN	0.000208053
TELMISARTAN	0.011716535
TADALAFIL	0.000672718
DEXAMETHASONE	0.949528498
GLICLAZIDE	0.001226051
LOSARTAN	7.06E-05
SULINDAC	0.001689201
BETAMETHASONE_ACETATE	0.000130728
DEFLAZACORT	0.000164766
NORETHINDRONE_ACETATE	0.000565945
INDOMETHACIN	0.000112598
IDEBENONE	8.63E-07
NALOXONE_HYDROCHLORIDE	0.817810872
SUMATRIPTAN_SUCCINATE	0.001928469
NEOSTIGMINE_BROMIDE	0.243868695
CLONIDINE_HYDROCHLORIDE	0.084857279
NADOLOL	0.017259282
ETHYNODIOL_DIACETATE	0.249569517
METOPROLOL_TARTRATE	0.000261744
TACRINE_HYDROCHLORIDE	0.000632416
RIVASTIGMINE_TARTRATE	0.015694395
ZOLPIDEM	0.011059103
RIMANTADINE_HYDROCHLORIDE	0.020225926
ANTAZOLINE_PHOSPHATE	7.45E-06
PENTOXIFYLLINE	0.002057472
OMEPRAZOLE	0.002057472
BIPERIDEN	NA
PROMETHAZINE_HYDROCHLORIDE	0.000915644
ETHOPROPAZINE_HYDROCHLORIDE	3.12E-05
CARBETAPENTANE_CITRATE	9.80E-05
OXYBUTYNIN_CHLORIDE	3.02E-06
MEBENDAZOLE	2.69E-06
RILUZOLE	0.000112598
CLEMASTINE_FUMARATE	0.021915443
ETODOLAC	9.06E-08
MEGESTROL_ACETATE	8.97E-10
SOTALOL_HYDROCHLORIDE	0.001031564
SULPIRIDE	3.36E-05
RANITIDINE_HYDROCHLORIDE	0.027081689
TIAPRIDE_HYDROCHLORIDE	0.019287505
AZATADINE_MALEATE	0.003146324
HYOSCYAMINE	0.007655488
METOCLOPRAMIDE_HYDROCHLORIDE	0.001451075
LABETALOL_HYDROCHLORIDE	0.042961943
PRIDINOL_METHANESULFONATE	2.46E-05
MEMANTINE_HYDROCHLORIDE	0.035603355
CITALOPRAM_HYDROBROMIDE	2.22E-05
DILTIAZEM_HYDROCHLORIDE	0.000550413
NEVIRAPINE	0.009257788
LETROZOLE	0.074111678
MEFLOQUINE	0.000140614
BENAZEPRIL_HYDROCHLORIDE	4.81E-07
ENTACAPONE	0.021915443
BROMOCRIPTINE_MESYLATE	0.443385501
BICALUTAMIDE	0.001202427
DIFLORASONE_DIACETATE	0.002359161
NATEGLINIDE	1.67E-09
RITONAVIR	7.47E-09
LEVAMISOLE_HYDROCHLORIDE	8.10E-07
ACECAINIDE_HYDROCHLORIDE	1.55E-05
CLENBUTEROL_HYDROCHLORIDE	0.005483552
TIMOLOL_MALEATE	0.857342899
FAMCICLOVIR	9.46E-09
LOFEXIDINE__HYDROCHLORIDE	3.97E-05
NEFOPAM	0.009011573
PERGOLIDE_MESYLATE	0.000240443
DEXTROMETHORPHAN_HYDROBROMIDE	4.79E-05
QUETIAPINE	0.000112598
TENATOPRAZOLE	6.87E-05
ENALAPRIL_MALEATE	0.000171655
DOXAZOSIN_MESYLATE	2.78E-10
PAROXETINE_HYDROCHLORIDE	0.002669641
ETHOXZOLAMIDE	0.70894872
NICERGOLINE	0.145697508
SOLIFENACIN_SUCCINATE	0.000326195
OLMESARTAN_MEDOXOMIL	0.008147645
METITEPINE_MALEATE	0.009999214
TRANDOLAPRIL	6.84E-06
REPAGLINIDE	1.26E-06
BUDESONIDE	8.63E-07
FEBUXOSTAT	1.13E-08
THIABENDAZOLE	0.587407584
QUININE_SULFATE	6.49E-08
METICRANE	0.001391263
TRIMETHOBENZAMIDE_HYDROCHLORIDE	0.035603355
MILNACIPRAN_HYDROCHLORIDE	0.182786558
BAMBUTEROL_HYDROCHLORIDE	0.002500012
NOSCAPINE_HYDROCHLORIDE	0.144001543
BURAMATE	0.001739844
TRIPROLIDINE_HYDROCHLORIDE	0.02791729
MEBHYDROLIN_NAPHTHALENESULFONATE	7.06E-05
MYCOPHENOLATE_MOFETIL	0.012500826
DARIFENACIN_HYDROBROMIDE	0.001393153
METHSUXIMIDE	0.027108262
CYCLOBENZAPRINE_HYDROCHLORIDE	9.80E-05
FLUVOXAMINE_MALEATE	0.356255766
BISACODYL	0.534823619
MIFEPRISTONE	0.03849937
DANAZOL	0.030619211
BENZBROMARONE	3.00E-05
FENSPIRIDE_HYDROCHLORIDE	0.014653871
LAMOTRIGINE	0.522385665
ROXATIDINE_ACETATE_HYDROCHLORIDE	0.000597309
TERAZOSIN_HYDROCHLORIDE	3.92E-05
FLUCONAZOLE	0.01565379
CLOZAPINE	3.61E-07
PHENACETIN	0.058375194
TENOXICAM	0.001393153
VINPOCETINE	0.001562089
INDAPAMIDE	0.476385224
DIPYRIDAMOLE	0.007655488
RAMIPRIL	4.79E-05
CAPECITABINE	7.06E-05
CARISOPRODOL	0.000121896
VORICONAZOLE	3.30E-07
ARTEMISININ	0.005858122
TRANILAST	0.062971906
ATENOLOL	3.61E-07
ESZOPICLONE	0.085582994
VILAZODONE_HYDROCHLORIDE	1.16E-05
ACEBUTOLOL_HYDROCHLORIDE	3.31E-06
DOXEPIN_HYDROCHLORIDE	1.58E-06
TRIHEXYPHENIDYL_HYDROCHLORIDE	0.000550413
CAMYLOFINE_DIHYDROCHLORIDE	1.55E-05
BENZTHIAZIDE	0.665763839
TERBINAFINE_HYDROCHLORIDE	0.180282303
KETOROLAC_TROMETHAMINE	7.07E-08
ATORVASTATIN_CALCIUM	6.19E-07
CYPROTERONE_ACETATE	6.79E-09
RIZATRIPTAN_BENZOATE	0.019590037
APOMORPHINE_HYDROCHLORIDE	0.029990138
DESVENLAFAXINE_SUCCINATE	0.265725724
BISOPROLOL_FUMARATE	0.004350613
RANOLAZINE	0.707398477
ALPRENOLOL	8.52E-05
COLCHICINE	3.20E-10
FAMPROFAZONE	5.34E-08
IRBESARTAN	3.61E-07
DROSPIRENONE	1.47E-06
CELECOXIB	6.19E-07
AMISULPRIDE	8.56E-06
TROPISETRON_HYDROCHLORIDE	0.000583188
KETOTIFEN_FUMARATE	0.000672718
IRSOGLADINE_MALEATE	0.000164766
CLEMIZOLE_HYDROCHLORIDE	0.001469647
QUINAPRIL_HYDROCHLORIDE	1.47E-06
ROSUVASTATIN_CALCIUM	6.92E-11
NAPROXEN	0.000130728
EZETIMIBE	2.76E-05
OXAPROZIN	7.32E-10
GUANFACINE_HYDROCHLORIDE	0.392523231
PYRIMETHAMINE	0.000192079
HALOPERIDOL	0.000550413
DIPHENYLPYRALINE_HYDROCHLORIDE	0.006508429
MEVASTATIN	0.08846697
FLUOXETINE	0.000235439
ZIDOVUDINE_[AZT]	0.854606682
PALIPERIDONE	0
RISPERIDONE	0.000898247
PANTOPRAZOLE	0.001689201
METHOXSALEN	2.48E-05
TACROLIMUS	2.70E-08
TRIMETAZIDINE_DIHYDROCHLORIDE	0.386547863
SILDENAFIL_CITRATE	0.028087848
PREDNISONE	0.007151776
LOVASTATIN	0.82874469
TRAZODONE_HYDROCHLORIDE	4.25E-06
PENBUTOLOL_SULFATE	0.000519053
ROSIGLITAZONE_MALEATE	7.99E-06
ERGOTAMINE_TARTRATE	0.784090743
PERICIAZINE	NA
