## Supplementary material for "Linking interpersonal differences in gut microbiota composition and drug biotransformation activity": Supl. Tables: Table_S31_transferable_models_tested_on_human_adjusted.csv

Drug	Transferable	Model	n_predictorsfound_in_animals	PCC	RMSE
BENZBROMARONE	Yes	RF	176	-0.048157765	4.187319152
BENZBROMARONE	Yes	glm	0	NA	4.067049964
BETAMETHASONE_ACETATE	Yes	RF	90	0.244160325	5.942459408
BETAMETHASONE_ACETATE	Yes	glm	23	0.078943739	5.930573017
BISACODYL	Yes	RF	NA	NA	NA
DEFLAZACORT	Yes	RF	176	-0.088586411	3.994920207
DEFLAZACORT	Yes	glm	38	-0.087801578	4.4903326
FAMCICLOVIR	Yes	RF	60	0.213017674	7.26025343
FAMCICLOVIR	Yes	glm	31	-0.345523213	8.094280591
ITRACONAZOLE	Yes	glm	0	NA	5.372663993
LEVAMISOLE_HYDROCHLORIDE	Yes	RF	25	0.259482632	10.19521563
LEVAMISOLE_HYDROCHLORIDE	Yes	glm	1	0.249775718	9.511173862
LEVONORGESTREL	Yes	RF	5	0.11251437	9.850978235
LEVONORGESTREL	Yes	glm	30	0.17537654	9.760162575
METITEPINE_MALEATE	Yes	RF	35	0.100041272	3.615694506
MYCOPHENOLATE_MOFETIL	Yes	RF	2	0.275787106	3.432876696
NORETHINDRONE_ACETATE	Yes	glm	28	0.178130555	12.27062146
NORETHINDRONE_ACETATE	Yes	lm	4	NA	12.3687866
NORGESTIMATE	Yes	RF	3	-0.333449386	5.588231354
NORGESTIMATE	Yes	glm	0	NA	4.609055269
OMEPRAZOLE	Yes	RF	5	0.045447731	2.99702946
OMEPRAZOLE	Yes	glm	0	NA	3.082637478
PIDOTIMOD	Yes	RF	2	0.12553987	8.855040958
PIMOZIDE	Yes	RF	4	0.035750721	5.524835753
PIMOZIDE	Yes	glm	0	NA	3.996369521
PREDNISONE	Yes	RF	45	0.268231458	8.658281892
PREDNISONE	Yes	glm	26	0.135707901	8.604057088
RISPERIDONE	Yes	glm	4	0.139765098	6.372690776
RISPERIDONE	Yes	lm	2	NA	4.949714962
ROXATIDINE_ACETATE_HYDROCHLORIDE	Yes	RF	20	0.285160385	4.204399583
ROXATIDINE_ACETATE_HYDROCHLORIDE	Yes	glm	17	-0.04729918	4.962549054
VILAZODONE_HYDROCHLORIDE	Yes	glm	1	0.302126166	5.662109136
