## Supplementary material for "Linking interpersonal differences in gut microbiota composition and drug biotransformation activity": Supl. Tables: Table_S32_Reference_genomes.csv

Organism	GenBank_Accession	NCBI_taxid
Canis lupus familiaris	JH373233.1	txid9615
Macaca mulatta	QNVO02000334.1	txid9544
Macaca fascicuaris	KE145879.1	txid9541
Oryctolagus cuniculus	GL018699.1	txid9986
Rattus norvegicus	KL568162.1	txid10116
Sus scrofa	AEMK02000452.1	txid9823
