## Supplementary material for "Linking interpersonal differences in gut microbiota composition and drug biotransformation activity": Supl. Tables: Table_S33_kneaddata_summary.csv

HOST	Sample	raw pair1	raw pair2	trimmed pair1	trimmed pair2	trimmed orphan1	trimmed orphan2	decontaminated pair1	decontaminated pair2	decontaminated orphan1	decontaminated orphan2	final pair1	final pair2	final orphan1	final orphan2	final proportion of retained reads
Standard	NA128278-MCA1003a_157_036_S91_L002_R1_001_kneaddata	31927406	31927406	29749364	29749364	923820	781738	1582823	1582823	182299	178042	1582823	1582823	182299	178042	4.957568429
Standard	NA128278-MCA1003b_145_048_S92_L002_R1_001_kneaddata	25410713	25410713	23528384	23528384	911892	548547	1240199	1240199	156109	135666	1240199	1240199	156109	135666	4.880614723
Standard	NA128278-MCA1003c_133_060_S93_L002_R1_001_kneaddata	27264237	27264237	25417466	25417466	831822	615334	1343141	1343141	159402	148627	1343141	1343141	159402	148627	4.926383966
Human	WLS-006_192_001_S1_L002_R1_001_kneaddata	25495819	25495819	24267055	24267055	366568	563005	24266235	24266235	367323	562946	24266235	24266235	367323	562946	95.17731123
Human	WLS-007_180_013_S2_L002_R1_001_kneaddata	27904318	27904318	26479927	26479927	472831	582811	26478567	26478567	473761	582782	26478567	26478567	473761	582782	94.89057213
Human	WLS-010_168_025_S3_L002_R1_001_kneaddata	25575837	25575837	24282876	24282876	456970	495877	24281855	24281855	457732	495795	24281855	24281855	457732	495795	94.94060742
Human	WLS-027_156_037_S4_L002_R1_001_kneaddata	26854028	26854028	25520922	25520922	449621	549324	25519492	25519492	450441	549235	25519492	25519492	450441	549235	95.03040661
Human	WLS-038_144_049_S5_L002_R1_001_kneaddata	26497876	26497876	25291537	25291537	334056	592567	25290701	25290701	334805	592565	25290701	25290701	334805	592565	95.44425749
Human	WLS-039_132_061_S6_L002_R1_001_kneaddata	23599877	23599877	22483829	22483829	371920	463762	22483146	22483146	372577	463747	22483146	22483146	372577	463747	95.26806432
Human	WLS-052_120_073_S7_L002_R1_001_kneaddata	22211577	22211577	21061778	21061778	395206	466590	21060806	21060806	395943	466567	21060806	21060806	395943	466567	94.81904864
Human	WLS-069_108_085_S8_L002_R1_001_kneaddata	28086228	28086228	26774552	26774552	415304	581435	26773489	26773489	416083	581355	26773489	26773489	416083	581355	95.32604022
Human	WLS-073_191_002_S9_L002_R1_001_kneaddata	43881373	43881373	41643950	41643950	803152	880718	41641602	41641602	804780	881020	41641602	41641602	804780	881020	94.89585023
Human	WLS-077_179_014_S10_L002_R1_001_kneaddata	21798994	21798994	20862620	20862620	301160	418623	20861432	20861432	301913	418604	20861432	20861432	301913	418604	95.69905841
Human	WLS-082_167_026_S11_L002_R1_001_kneaddata	31002317	31002317	29319523	29319523	627704	601925	29317073	29317073	628681	601827	29317073	29317073	628681	601827	94.56413532
Human	WLS-086_155_038_S12_L002_R1_001_kneaddata	32901661	32901661	31296414	31296414	503495	711261	31294325	31294325	504413	711142	31294325	31294325	504413	711142	95.11472688
Human	WLS-090_143_050_S13_L002_R1_001_kneaddata	35651343	35651343	33874984	33874984	572029	764392	33873788	33873788	572945	764360	33873788	33873788	572945	764360	95.0140588
Human	WLS-098_131_062_S14_L002_R1_001_kneaddata	26862485	26862485	25499146	25499146	483129	521740	25497518	25497518	483891	521711	25497518	25497518	483891	521711	94.91868679
Human	WLS-102_119_074_S15_L002_R1_001_kneaddata	25069501	25069501	23776721	23776721	448680	516861	23775191	23775191	449402	516837	23775191	23775191	449402	516837	94.83711303
Human	WLS-105_107_086_S16_L002_R1_001_kneaddata	24559014	24559014	23299735	23299735	429622	511638	23298062	23298062	430103	511575	23298062	23298062	430103	511575	94.86562449
Human	WLS-109_190_003_S17_L002_R1_001_kneaddata	29440030	29440030	27761995	27761995	707183	554541	27760263	27760263	708129	554481	27760263	27760263	708129	554481	94.29427552
Human	WLS-118_178_015_S18_L002_R1_001_kneaddata	26359490	26359490	24854158	24854158	632461	495763	24852892	24852892	633564	495733	24852892	24852892	633564	495733	94.28441901
Human	WLS-129_166_027_S19_L002_R1_001_kneaddata	23754791	23754791	22678443	22678443	384600	419617	22677134	22677134	385492	419586	22677134	22677134	385492	419586	95.46341199
Human	WLS-153_154_039_S20_L002_R1_001_kneaddata	22506235	22506235	21509056	21509056	336324	412478	21508048	21508048	337184	412458	21508048	21508048	337184	412458	95.56484236
Human	WLS-165_142_051_S21_L002_R1_001_kneaddata	28810380	28810380	27479247	27479247	419649	582789	27477994	27477994	420675	582765	27477994	27477994	420675	582765	95.37532653
Human	WLS-170_130_063_S22_L002_R1_001_kneaddata	39510211	39510211	37420790	37420790	664283	908480	37419265	37419265	665631	908430	37419265	37419265	665631	908430	94.70783388
Human	WLS-185_118_075_S23_L002_R1_001_kneaddata	23542146	23542146	22422401	22422401	367259	469945	22421126	22421126	367977	469911	22421126	22421126	367977	469911	95.23824209
Human	WLS-190_106_087_S24_L002_R1_001_kneaddata	34431582	34431582	32709645	32709645	587019	690171	32707959	32707959	588206	690093	32707959	32707959	588206	690093	94.99406388
Human	WLS-195_189_004_S25_L002_R1_001_kneaddata	41626036	41626036	39685006	39685006	691501	770730	39683389	39683389	692824	770690	39683389	39683389	692824	770690	95.33309633
Human	WLS-215_177_016_S26_L002_R1_001_kneaddata	24657121	24657121	23445744	23445744	453952	442991	23444641	23444641	454712	442967	23444641	23444641	454712	442967	95.08263759
Human	WLS-218_165_028_S27_L002_R1_001_kneaddata	35874622	35874622	34079632	34079632	594507	740408	34078198	34078198	595730	740355	34078198	34078198	595730	740355	94.99249358
Human	WLS-219_153_040_S28_L002_R1_001_kneaddata	30266858	30266858	28787921	28787921	490871	611337	28786359	28786359	491775	611295	28786359	28786359	491775	611295	95.1085144
Human	WLS-220_141_052_S29_L002_R1_001_kneaddata	26773371	26773371	25431389	25431389	470794	524087	25426223	25426223	471626	523990	25426223	25426223	471626	523990	94.96832879
Human	WLS-225_129_064_S30_L002_R1_001_kneaddata	26157796	26157796	24828613	24828613	443649	539006	24827317	24827317	444469	538969	24827317	24827317	444469	538969	94.91364257
Human	WLS-236_117_076_S31_L002_R1_001_kneaddata	21386820	21386820	20196768	20196768	436463	439274	20195700	20195700	437162	439246	20195700	20195700	437162	439246	94.43058856
Human	WLS-237_105_088_S32_L002_R1_001_kneaddata	22053064	22053064	20911010	20911010	387223	453263	20910295	20910295	387858	453249	20910295	20910295	387858	453249	94.81809421
Human	WLS-240_188_005_S33_L002_R1_001_kneaddata	31080186	31080186	29394920	29394920	684494	554721	29393834	29393834	685463	554668	29393834	29393834	685463	554668	94.57418949
Human	WLS-252_176_017_S34_L002_R1_001_kneaddata	27251267	27251267	25851556	25851556	524686	533595	25849901	25849901	526112	533545	25849901	25849901	526112	533545	94.85761157
Human	WLS-256_164_029_S35_L002_R1_001_kneaddata	30497343	30497343	29009240	29009240	492802	630061	29006687	29006687	494631	629997	29006687	29006687	494631	629997	95.11217748
Human	WLS-264_152_041_S36_L002_R1_001_kneaddata	30687724	30687724	29099453	29099453	605773	557526	29097322	29097322	607306	557505	29097322	29097322	607306	557505	94.81746512
Human	WLS-268_140_053_S37_L002_R1_001_kneaddata	29997102	29997102	28593802	28593802	420534	658561	28592375	28592375	421579	658509	28592375	28592375	421579	658509	95.3171243
Human	WLS-269_128_065_S38_L002_R1_001_kneaddata	27797942	27797942	26364740	26364740	466971	620806	26362774	26362774	468274	620761	26362774	26362774	468274	620761	94.83714298
Human	WLS-278_116_077_S39_L002_R1_001_kneaddata	39757098	39757098	37796506	37796506	679672	785593	37793688	37793688	681989	785708	37793688	37793688	681989	785708	95.06148562
Human	WLS-283_104_089_S40_L002_R1_001_kneaddata	27768602	27768602	26254289	26254289	588043	516683	26249859	26249859	588977	516599	26249859	26249859	588977	516599	94.53071854
Human	WLS-290_187_006_S41_L002_R1_001_kneaddata	26986677	26986677	25627666	25627666	502823	513643	25623991	25623991	503815	513550	25623991	25623991	503815	513550	94.95052318
Human	WLS-291_175_018_S42_L002_R1_001_kneaddata	34802874	34802874	32816402	32816402	706899	806493	32812570	32812570	708488	806397	32812570	32812570	708488	806397	94.28120793
Human	WLS-304_163_030_S43_L002_R1_001_kneaddata	25574016	25574016	24411960	24411960	391876	474831	24410216	24410216	393025	474810	24410216	24410216	393025	474810	95.44928728
Human	WLS-306_151_042_S44_L002_R1_001_kneaddata	33916145	33916145	31965443	31965443	729927	719599	31963687	31963687	731416	719561	31963687	31963687	731416	719561	94.24327853
Human	WLS-310_139_054_S45_L002_R1_001_kneaddata	34459266	34459266	32111256	32111256	1249946	545684	32108135	32108135	1252733	545582	32108135	32108135	1252733	545582	93.17707173
Human	WLS-323_127_066_S46_L002_R1_001_kneaddata	26695700	26695700	25333917	25333917	490023	524445	25332689	25332689	491155	524403	25332689	25332689	491155	524403	94.89426762
Human	WLS-324_115_078_S47_L002_R1_001_kneaddata	21267663	21267663	20189172	20189172	380427	421463	20188257	20188257	381280	421445	20188257	20188257	381280	421445	94.92466097
Human	WLS-332_103_090_S48_L002_R1_001_kneaddata	25501319	25501319	24285947	24285947	417825	490344	24285020	24285020	418643	490308	24285020	24285020	418643	490308	95.23044671
Human	WLS-350_186_007_S49_L002_R1_001_kneaddata	26271849	26271849	24961229	24961229	441233	552829	24958937	24958937	442061	552761	24958937	24958937	442061	552761	95.00259003
Human	WLS-351_174_019_S50_L002_R1_001_kneaddata	24038356	24038356	22718025	22718025	491658	520768	22716471	22716471	492823	520760	22716471	22716471	492823	520760	94.50093426
Human	WLS-352_162_031_S51_L002_R1_001_kneaddata	29267272	29267272	27721638	27721638	569392	576340	27719452	27719452	570877	576294	27719452	27719452	570877	576294	94.71143057
Human	WLS-362_150_043_S52_L002_R1_001_kneaddata	34053246	34053246	32335819	32335819	591225	686220	32333898	32333898	592664	686183	32333898	32333898	592664	686183	94.95100115
Human	WLS-370_138_055_S53_L002_R1_001_kneaddata	31486602	31486602	29864263	29864263	567332	644004	29862267	29862267	568815	643943	29862267	29862267	568815	643943	94.84118674
Human	WLS-382_126_067_S54_L002_R1_001_kneaddata	23573430	23573430	22393822	22393822	435865	443259	22392423	22392423	436843	443242	22392423	22392423	436843	443242	94.99009266
Human	WLS-385_114_079_S55_L002_R1_001_kneaddata	23945389	23945389	22669227	22669227	503184	436499	22667805	22667805	504325	436480	22667805	22667805	504325	436480	94.66459284
Human	WLS-396_102_091_S56_L002_R1_001_kneaddata	23389724	23389724	22197673	22197673	438223	441735	22196814	22196814	438999	441717	22196814	22196814	438999	441717	94.89985431
Human	WLS-398_185_008_S57_L002_R1_001_kneaddata	26867301	26867301	25461278	25461278	514719	525369	25455440	25455440	515504	525232	25455440	25455440	515504	525232	94.74505831
Human	WLS-418_173_020_S58_L002_R1_001_kneaddata	27440187	27440187	25794883	25794883	723630	503054	25790969	25790969	724676	502994	25790969	25790969	724676	502994	93.98977128
Human	WLS-421_161_032_S59_L002_R1_001_kneaddata	31900490	31900490	30343428	30343428	528488	624044	30341982	30341982	529501	624000	30341982	30341982	529501	624000	95.11447003
Human	WLS-427_149_044_S60_L002_R1_001_kneaddata	38856572	38856572	36875970	36875970	646126	840366	36873688	36873688	647337	840314	36873688	36873688	647337	840314	94.89691474
Jackson Mouse	Z-001_137_056_S61_L002_R1_001_kneaddata	29009378	29009378	27560342	27560342	459522	632847	27541052	27541052	459651	632793	27541052	27541052	459651	632793	94.9384437
Rabbit	Z-002_125_068_S62_L002_R1_001_kneaddata	29409663	29409663	27955071	27955071	519276	559424	27954902	27954902	519425	559426	27954902	27954902	519425	559426	95.05345913
Pig	Z-003_113_080_S63_L002_R1_001_kneaddata	116212332	116212332	110080232	110080232	2481153	2036647	110064835	110064835	2485134	2036244	110064835	110064835	2485134	2036244	94.71011648
Dog	Z-004_101_092_S64_L002_R1_001_kneaddata	26451477	26451477	25229468	25229468	443403	478208	25223740	25223740	443933	478093	25223740	25223740	443933	478093	95.3585314
Cyno	Z-005_184_009_S65_L002_R1_001_kneaddata	24380788	24380788	23185557	23185557	408082	482498	23185240	23185240	408131	482499	23185240	23185240	408131	482499	95.09635209
Taconic Mouse	Z-006_172_021_S66_L002_R1_001_kneaddata	25549806	25549806	24193777	24193777	464849	549059	24181452	24181452	464921	549021	24181452	24181452	464921	549021	94.64436638
Rat	Z-007_160_033_S67_L002_R1_001_kneaddata	27644598	27644598	26315779	26315779	421158	591621	26312007	26312007	422859	591580	26312007	26312007	422859	591580	95.17956094
Rhesus	Z-008_148_045_S68_L002_R1_001_kneaddata	25360425	25360425	24053087	24053087	468998	507797	24051327	24051327	470679	507677	24051327	24051327	470679	507677	94.83802815
Pig	Z-009_136_057_S69_L002_R1_001_kneaddata	23599322	23599322	22437483	22437483	363487	517196	22430219	22430219	364669	517056	22430219	22430219	364669	517056	95.04603141
Cyno	Z-010_124_069_S70_L002_R1_001_kneaddata	28435218	28435218	26799146	26799146	715405	487166	26716285	26716285	713006	485945	26716285	26716285	713006	485945	93.95491534
Jackson Mouse	Z-011_112_081_S71_L002_R1_001_kneaddata	34385252	34385252	32569758	32569758	689298	657300	32568139	32568139	689450	657349	32568139	32568139	689450	657349	94.71542916
Dog	Z-012_100_093_S72_L002_R1_001_kneaddata	25030979	25030979	23944176	23944176	346737	487457	23941765	23941765	347501	487398	23941765	23941765	347501	487398	95.64853616
Rabbit	Z-013_183_010_S73_L002_R1_001_kneaddata	27589316	27589316	26288850	26288850	451229	528571	26288664	26288664	451376	528578	26288664	26288664	451376	528578	95.28566783
Rat	Z-014_171_022_S74_L002_R1_001_kneaddata	34689057	34689057	32889753	32889753	665193	684284	32886755	32886755	667442	684501	32886755	32886755	667442	684501	94.80440763
Taconic Mouse	Z-016_159_034_S75_L002_R1_001_kneaddata	31392168	31392168	29766669	29766669	618545	585835	29765365	29765365	618678	585903	29765365	29765365	618678	585903	94.81780615
Taconic Mouse	Z-017_147_046_S76_L002_R1_001_kneaddata	31890217	31890217	30194367	30194367	660867	596173	30193072	30193072	661016	596264	30193072	30193072	661016	596264	94.67816415
Pig	Z-018_135_058_S77_L002_R1_001_kneaddata	38444533	38444533	36454293	36454293	684874	787277	36451586	36451586	686428	787176	36451586	36451586	686428	787176	94.81604576
Rat	Z-019_123_070_S78_L002_R1_001_kneaddata	29121026	29121026	27701451	27701451	488969	582257	27699112	27699112	490239	582397	27699112	27699112	490239	582397	95.11722561
Rabbit	Z-020_111_082_S79_L002_R1_001_kneaddata	26760840	26760840	25500106	25500106	408748	540772	25499781	25499781	408894	540802	25499781	25499781	408894	540802	95.28767034
Rhesus	Z-021_099_094_S80_L002_R1_001_kneaddata	31028668	31028668	29458283	29458283	547696	615424	29456432	29456432	549234	615401	29456432	29456432	549234	615401	94.93295684
Jackson Mouse	Z-022_182_011_S81_L002_R1_001_kneaddata	24509955	24509955	23272564	23272564	437298	487253	23269389	23269389	437436	487269	23269389	23269389	437436	487269	94.93852192
Cyno	Z-023_170_023_S82_L002_R1_001_kneaddata	31259731	31259731	29810268	29810268	478400	637069	29809736	29809736	478507	637103	29809736	29809736	478507	637103	95.3614604
Pig	Z-024_158_035_S83_L002_R1_001_kneaddata	23392915	23392915	22129878	22129878	490553	441059	22127507	22127507	492637	440914	22127507	22127507	492637	440914	94.59063567
Rabbit	Z-025_146_047_S84_L002_R1_001_kneaddata	31803906	31803906	30196227	30196227	606760	593573	30195602	30195602	607130	593616	30195602	30195602	607130	593616	94.9430614
Rhesus	Z-026_134_059_S85_L002_R1_001_kneaddata	27343722	27343722	25791368	25791368	652520	493728	25789020	25789020	654638	493678	25789020	25789020	654638	493678	94.31422686
Dog	Z-027_122_071_S86_L002_R1_001_kneaddata	21694642	21694642	20728273	20728273	330836	410038	20726149	20726149	331869	410003	20726149	20726149	331869	410003	95.53579635
Taconic Mouse	Z-028_110_083_S87_L002_R1_001_kneaddata	19499214	19499214	18356245	18356245	495064	352368	18351967	18351967	495179	352371	18351967	18351967	495179	352371	94.1164449
Rat	Z-029_098_095_S88_L002_R1_001_kneaddata	28798468	28798468	27321389	27321389	520262	587055	27318499	27318499	522058	587261	27318499	27318499	522058	587261	94.86094538
Jackson Mouse	Z-030_181_012_S89_L002_R1_001_kneaddata	36410516	36410516	34561540	34561540	721979	640134	34558671	34558671	722052	640169	34558671	34558671	722052	640169	94.91398309
