## Supplementary material for "Linking interpersonal differences in gut microbiota composition and drug biotransformation activity": Supl. Tables: Table_S36_ProteinQuant_animal_table.tsv

Sample_name NP_809065.1 NP_809130.1 NP_809358.1 NP_809482.1 NP_809919.1 NP_810061.1 NP_810105.1 NP_810342.1 NP_810981.1 NP_811279.1 NP_811280.1 NP_811873.1 NP_812024.1 NP_812036.1 NP_812986.1 NP_813002.1 NP_813007.1 ZP_01771332.1 ZP_01771826.1 ZP_01772693.1 ZP_01772827.1 ZP_01773310.1 ZP_03299209.1 ZP_03299302.1 ZP_03301702.1 ZP_03301985.1 ZP_03302244.1 ZP_03302534.1 ZP_03302537.1 ZP_03302588.1
Z-004.tsv 0.0 0.0 0.0 0.0 0.0 0.0 0.0 0.0 0.0 0.0 0.41975199639377714 0.0 0.0 0.0 0.0 0.0 0.0 0.0 0.0 0.0 0.0 0.0 0.0 0.0 0.0 0.0 0.0 0.0 0.0 0.0
Z-012.tsv 0.0 0.0 0.0 0.0 0.0 0.0 0.0 0.0 0.0 0.0 0.0 0.0 0.0 0.0 0.0 0.0 0.0 0.0 0.0 0.0 0.0 0.0 0.0 0.0 0.0 0.0 0.0 0.0 0.0 0.0
Z-027.tsv 0.0 0.0 0.0 0.0 0.0 0.0 0.0 0.0 0.0 0.0 0.0 0.0 0.0 0.0 0.0 0.0 0.0 0.0 0.0 0.0 0.0 0.0 0.0 0.0 0.0 0.0 0.0 0.0 0.0 0.0
Z-005.tsv 0.0 0.0 0.0 0.0 0.0 0.0 0.0 0.0 0.0 0.0 0.0 0.0 0.0 0.0 0.0 0.0 0.0 1.1663300074538985 0.0 1.1477183583987831 2.1577105137897123 0.7121069117611513 0.0 0.0 0.0 0.0 0.0 0.14984100790206337 0.0 0.0
Z-010.tsv 0.0 0.0 0.0 0.0 0.0 0.0 0.0 0.0 0.0 0.0 0.0 0.0 0.0 0.0 0.0 0.0 0.0 5.0714021591202885 0.0 1.5936321023749516 1.950539291969342 1.3532834641900464 0.0 0.0 0.0 0.0 0.0 0.0 0.0 0.0
Z-023.tsv 0.0 0.0 0.0 0.0 0.0 0.0 0.0 0.0 0.0 0.0 0.0 0.0 0.0 0.0 0.0 0.0 0.0 5.594029519145558 0.0 5.534518566814222 6.102577657249699 1.1283813007032109 0.0 0.0 0.0 0.0 0.0 0.0 0.0 0.0
Z-008.tsv 0.0 0.0 0.0 0.0 0.0 0.0 0.0 0.0 0.0 0.0 0.0 0.0 0.0 0.0 0.0 0.0 0.0 0.8666712468508719 0.0 0.6638332954602424 1.2058034738794738 0.0 0.0 0.0 0.0 0.0 0.0 0.0 0.0 0.0
Z-021.tsv 0.0 0.0 0.0 0.0 0.0 0.0 0.0 0.0 0.0 0.0 0.0 0.0 0.0 0.0 0.0 0.0 0.0 6.368758018478637 0.0 6.865611480913141 7.7197066890650134 0.10640085846605526 0.0 0.0 0.0 0.0 0.0 0.0 0.0 0.0
Z-026.tsv 0.0 0.0 0.0 0.0 0.0 0.0 0.0 0.0 0.0 0.0 0.0 0.0 0.0 0.0 0.0 0.0 0.0 1.2124037007138981 0.0 2.476399048266686 1.9679596301442983 0.0 0.0 0.0 0.0 0.0 0.0 0.0 0.0 0.0
Z-001.tsv 0.0 0.0 0.0 0.0 0.0 0.0 0.0 0.0 0.0 0.0 0.0 0.0 0.0 0.0 0.0 0.0 0.0 0.0 0.0 0.0 0.0 0.0 0.0 0.0 0.0 0.0 0.0 0.0 0.0 0.0
Z-006.tsv 0.0 0.0 0.0 0.0 0.0 0.0 0.0 0.0 0.0 0.0 0.0 0.0 0.0 0.0 0.0 0.0 0.0 0.0 0.0 0.0 0.0 0.0 0.0 0.0 0.0 0.0 0.0 0.0 0.0 0.0
Z-011.tsv 0.0 0.0 0.0 0.0 0.0 0.0 0.0 0.0 0.0 0.0 0.0 0.0 0.0 0.0 0.0 0.0 0.0 0.0 0.0 0.0 0.0 0.0 0.0 0.0 0.0 0.0 0.0 0.0 0.0 0.0
Z-016.tsv 0.0 0.0 0.0 0.0 0.0 0.0 0.0 0.0 0.0 0.0 0.0 0.0 0.0 0.0 0.0 0.0 0.0 0.0 0.0 0.0 0.0 0.0 0.0 0.0 0.0 0.0 0.0 0.0 0.0 0.0
Z-017.tsv 0.0 0.0 0.0 0.0 0.0 0.0 0.0 0.0 0.0 0.0 0.0 0.0 0.0 0.0 0.0 0.0 0.0 0.0 0.0 0.0 0.0 0.0 0.0 0.0 0.0 0.0 0.0 0.0 0.0 0.0
Z-022.tsv 0.0 0.0 0.0 0.0 0.0 0.0 0.0 0.0 0.0 0.0 0.0 0.0 0.0 0.0 0.0 0.0 0.0 0.0 0.0 0.0 0.0 0.0 0.0 0.0 0.0 0.0 0.0 0.0 0.0 0.0
Z-028.tsv 0.0 0.0 0.0 0.0 0.0 1.168274464807334 0.0 0.0 0.0 0.0 0.0 0.0 0.0 0.0 0.0 0.0 0.0 0.0 0.0 0.0 0.0 0.0 0.0 0.0 0.0 0.0 0.0 0.0 0.0 0.0
Z-030.tsv 0.0 0.0 0.0 0.0 0.0 0.0 0.0 0.0 0.0 0.0 0.0 0.0 0.0 0.0 0.0 0.0 0.0 0.0 0.0 0.0 0.0 0.0 0.0 0.0 0.0 0.0 0.0 0.0 0.0 0.0
Z-002.tsv 1.7544693502234723 0.7243452031636907 3.6604610534207893 2.60773586481303 1.2427491230749594 0.25565124817542023 1.3735648202407447 1.9883985969199354 1.8980168425144837 2.236948421534927 0.6391281204385506 2.497058703108756 0.8421452881072666 3.3856516650258355 1.8837460391873069 1.8889786670739384 1.9883985969199351 0.0 0.0 0.0 0.0 0.0 0.0 0.0 58.054137606501676 0.4836645235751194 0.5…
Z-013.tsv 0.0 0.0 0.0 0.0 0.0 0.0 0.0 0.0 0.0 0.0 0.0 0.0 0.0 0.0 0.0 0.0 0.0 0.0 0.0 0.0 0.0 0.0 23.38819154782653 26.279436523426572 34.67073246159656 20.670448585311153 24.075753366681553 19.1260475847091 15.477681924831927 23.390963974515465
Z-020.tsv 17.16623449935619 34.309113577624814 39.72013999959256 18.7497448116179 13.932016405274586 16.255373076941368 23.328549489245724 23.29703253484054 13.37628662287495 35.967348474841536 37.187020464969635 55.2056976590591 35.593661737440584 43.97262039243949 35.03313163133915 26.257721414706822 26.521378168317497 0.0 0.0 0.0 0.0 0.0 46.845584989085566 54.651685344889074 73.66299811016243 …
Z-025.tsv 0.0 0.0 0.0 0.0 0.0 0.0 0.0 0.0 0.0 0.0 0.0 0.0 0.0 0.0 0.0 0.0 0.0 0.0 0.0 0.0 0.0 0.0 6.087315847016767 3.155721911855525 61.53657728118275 2.686628114147272 3.422070235612562 35.19556327355914 1.988104804468981 2.416099588764387
Z-007.tsv 1.4912165790763143 2.444530034985815 2.0525410015979384 0.8874470249455184 1.848487217813348 0.27161444833175724 1.6335468436490053 2.64069602544764 1.7284555802930006 1.5210409106578406 0.9053814944391907 1.5210409106578398 3.4569111605860012 2.055460690078163 1.6678080160721935 2.1412600380260214 2.414350651837842 0.0 0.0 0.0 0.0 0.0 14.153115044081868 15.391485405466245 15.0802605167…
Z-014.tsv 0.8451015541720127 2.462867386444151 1.0579967978298033 1.4685371269218583 0.8818451000055784 1.3038709692939623 0.5473953248614174 1.237470132894733 1.448745521437736 1.267652331258019 0.0 1.061290323843923 0.6338261656290096 0.6519354846469811 2.401867575015194 0.7550798668797766 1.1268020722293504 0.0 0.0 0.0 0.0 0.0 5.143743113373885 7.605913987548114 5.070609325032076 5.24545792244…
Z-019.tsv 0.35413342259082103 0.8815392698064365 0.38080009597868403 0.3988838892433496 2.0940063248848544 0.7740344808056516 1.0471299796859403 0.5375239450039248 0.6337124404256796 0.7224321820852748 0.6450287340047097 1.680074842058779 1.5050670460109894 0.25801149360188386 0.8600383120062794 0.82264534191905 1.184315052598811 0.0 0.0 0.0 0.0 0.0 14.312608735623735 11.558914913364397 13.115584…
Z-029.tsv 1.4362651604358598 1.8966394395398538 1.3651548936447018 0.9131173484123474 0.7630158664815506 0.26160543993653157 0.638803981240368 0.6358465554012922 0.642539677037095 2.6705555326854267 1.0900226664022148 0.8400174676861106 0.8323809452526005 1.5786535168583802 1.308027199682658 1.079052115695199 0.9471921101150281 0.0 0.0 0.0 0.0 0.0 9.567045095114825 14.824308263070124 10.164461364…
Z-003.tsv 0.0 0.0 0.0 0.0 0.0 0.0 0.0 0.0 0.0 0.0 0.0 0.0 0.0 0.0 0.0 0.0 0.0 2.74606166199724 0.0 3.5297872573875027 5.269803489290056 3.532532266721491 0.0 0.0 0.0 0.0 0.0 0.0 0.0 0.0
Z-009.tsv 0.0 0.0 0.0 0.18281480837973355 0.0 0.0 0.0 0.30976953642121524 0.0 0.0 0.0 0.0 0.19679476431465434 0.0 0.0 0.0 0.0 2.3232715231591143 0.0 3.084513681811249 3.7172344370545822 2.702267617824329 1.036536525717143 1.4868937748218332 1.1576530103969982 1.2055895471528377 1.3517216134743935 0.33793040336859836 0.48485666570277164 1.2929511085407241
Z-018.tsv 0.0 0.0 0.0 0.0 0.0 0.0 0.0 0.0 0.0 0.0 0.0 0.0 0.0 0.0 0.0 0.0 0.0 1.429595201724049 0.0 2.482020605546434 5.198528006269268 1.5998509149913756 0.0 0.0 0.0 0.0 0.0 0.0 0.0 0.0
Z-024.tsv 0.0 0.0 0.0 0.0 0.0 0.0 0.0 0.0 0.0 0.0 0.0 0.0 0.0 0.0 0.0 0.0 0.0 4.239091066528182 0.0 5.2913477142479435 9.248925963334214 6.153959922781262 0.0 0.0 0.0 0.0 0.0 0.0 0.0 0.0
