## Supplementary material for "Linking interpersonal differences in gut microbiota composition and drug biotransformation activity": Supl. Tables: Table_S42_Noisy_drugs_sample_combo.csv

	Drug	Sample
1	PIDOTIMOD	006
2	PIDOTIMOD	007
3	PIDOTIMOD	039
4	PIDOTIMOD	052
5	PIDOTIMOD	069
6	PIDOTIMOD	218
7	PIDOTIMOD	264
8	PIDOTIMOD	278
9	PIDOTIMOD	291
10	PIDOTIMOD	304
11	PIDOTIMOD	306
12	PIDOTIMOD	310
13	PIDOTIMOD	323
14	PIDOTIMOD	324
15	PIDOTIMOD	332
16	PIDOTIMOD	421
17	PIDOTIMOD	908
18	IS_EMETINE	027
19	IS_EMETINE	038
20	IS_EMETINE	039
21	IS_EMETINE	052
22	IS_EMETINE	069
23	IS_EMETINE	073
24	IS_EMETINE	077
25	IS_EMETINE	082
26	IS_EMETINE	086
27	IS_EMETINE	090
28	IS_EMETINE	098
29	IS_EMETINE	102
30	IS_EMETINE	109
31	IS_EMETINE	118
32	IS_EMETINE	153
33	IS_EMETINE	165
34	IS_EMETINE	170
35	PRIMAQUINE_PHOSPHATE	086
36	IS_EYTHROMYCINE	118
37	TROSPIUM_CHLORIDE	006
38	TROSPIUM_CHLORIDE	007
39	TROSPIUM_CHLORIDE	010
40	TROSPIUM_CHLORIDE	027
41	TROSPIUM_CHLORIDE	038
42	TROSPIUM_CHLORIDE	039
43	TROSPIUM_CHLORIDE	073
44	TROSPIUM_CHLORIDE	077
45	TROSPIUM_CHLORIDE	082
46	TROSPIUM_CHLORIDE	086
47	TROSPIUM_CHLORIDE	090
48	TROSPIUM_CHLORIDE	098
49	TROSPIUM_CHLORIDE	102
50	TROSPIUM_CHLORIDE	105
51	TROSPIUM_CHLORIDE	185
52	TROSPIUM_CHLORIDE	190
53	TROSPIUM_CHLORIDE	195
54	TROSPIUM_CHLORIDE	215
55	TROSPIUM_CHLORIDE	218
56	TROSPIUM_CHLORIDE	219
57	TROSPIUM_CHLORIDE	220
58	TROSPIUM_CHLORIDE	225
59	TROSPIUM_CHLORIDE	236
60	TROSPIUM_CHLORIDE	237
61	TROSPIUM_CHLORIDE	250
62	TROSPIUM_CHLORIDE	252
63	TROSPIUM_CHLORIDE	256
64	TROSPIUM_CHLORIDE	264
65	TROSPIUM_CHLORIDE	268
66	TROSPIUM_CHLORIDE	269
67	TROSPIUM_CHLORIDE	278
68	TROSPIUM_CHLORIDE	283
69	TROSPIUM_CHLORIDE	290
70	TROSPIUM_CHLORIDE	291
71	TROSPIUM_CHLORIDE	304
72	TROSPIUM_CHLORIDE	306
73	TROSPIUM_CHLORIDE	310
74	TROSPIUM_CHLORIDE	323
75	TROSPIUM_CHLORIDE	324
76	TROSPIUM_CHLORIDE	332
77	TROSPIUM_CHLORIDE	350
78	TROSPIUM_CHLORIDE	351
79	TROSPIUM_CHLORIDE	352
80	TROSPIUM_CHLORIDE	362
81	TROSPIUM_CHLORIDE	370
82	TROSPIUM_CHLORIDE	382
83	TROSPIUM_CHLORIDE	385
84	TROSPIUM_CHLORIDE	396
85	TROSPIUM_CHLORIDE	398
86	TROSPIUM_CHLORIDE	418
87	TROSPIUM_CHLORIDE	421
88	TROSPIUM_CHLORIDE	427
89	TROSPIUM_CHLORIDE	901
90	TROSPIUM_CHLORIDE	902
91	TROSPIUM_CHLORIDE	908
92	PHENAZOPYRIDINE_HYDROCHLORIDE	902
93	PHENAZOPYRIDINE_HYDROCHLORIDE	908
94	MELPHALAN	069
95	MELPHALAN	082
96	MELPHALAN	105
97	MELPHALAN	219
98	MELPHALAN	225
99	MELPHALAN	264
100	MELPHALAN	268
101	MELPHALAN	291
102	MELPHALAN	310
103	MELPHALAN	902
104	SERTRALINE_HYDROCHLORIDE	010
105	SERTRALINE_HYDROCHLORIDE	073
106	FLUPHENAZINE_HYDROCHLORIDE	077
107	FLUPHENAZINE_HYDROCHLORIDE	118
108	ISRADIPINE	039
109	NITRENDIPINE	153
110	PROCARBAZINE_HYDROCHLORIDE	006
111	PROCARBAZINE_HYDROCHLORIDE	007
112	PROCARBAZINE_HYDROCHLORIDE	010
113	PROCARBAZINE_HYDROCHLORIDE	027
114	PROCARBAZINE_HYDROCHLORIDE	052
115	PROCARBAZINE_HYDROCHLORIDE	082
116	PROCARBAZINE_HYDROCHLORIDE	215
117	PROCARBAZINE_HYDROCHLORIDE	220
118	PROCARBAZINE_HYDROCHLORIDE	283
119	PROCARBAZINE_HYDROCHLORIDE	332
120	PROCARBAZINE_HYDROCHLORIDE	901
121	TINIDAZOLE	908
122	BUPROPION	010
123	BUPROPION	902
124	CARBINOXAMINE_MALEATE	086
125	CARBINOXAMINE_MALEATE	090
126	CARBINOXAMINE_MALEATE	102
127	CARBINOXAMINE_MALEATE	185
128	CARBINOXAMINE_MALEATE	190
129	CARBINOXAMINE_MALEATE	195
130	CARBINOXAMINE_MALEATE	215
131	CARBINOXAMINE_MALEATE	350
132	CARBINOXAMINE_MALEATE	352
133	CARBINOXAMINE_MALEATE	362
134	CARBINOXAMINE_MALEATE	398
135	CARBINOXAMINE_MALEATE	421
136	CARBINOXAMINE_MALEATE	427
137	PRAZOSIN_HYDROCHLORIDE	069
138	PRAZOSIN_HYDROCHLORIDE	109
139	RESERPINE	218
140	RESERPINE	219
141	RESERPINE	220
142	RESERPINE	225
143	RESERPINE	236
144	DABIGATRAN_ETEXILATE_MESYLATE	007
145	DABIGATRAN_ETEXILATE_MESYLATE	069
146	DABIGATRAN_ETEXILATE_MESYLATE	073
147	DABIGATRAN_ETEXILATE_MESYLATE	077
148	DABIGATRAN_ETEXILATE_MESYLATE	082
149	DABIGATRAN_ETEXILATE_MESYLATE	129
150	DABIGATRAN_ETEXILATE_MESYLATE	153
151	DABIGATRAN_ETEXILATE_MESYLATE	165
152	DABIGATRAN_ETEXILATE_MESYLATE	170
153	DABIGATRAN_ETEXILATE_MESYLATE	185
154	DABIGATRAN_ETEXILATE_MESYLATE	190
155	DABIGATRAN_ETEXILATE_MESYLATE	195
156	DABIGATRAN_ETEXILATE_MESYLATE	215
157	DABIGATRAN_ETEXILATE_MESYLATE	218
158	DABIGATRAN_ETEXILATE_MESYLATE	219
159	DABIGATRAN_ETEXILATE_MESYLATE	220
160	DABIGATRAN_ETEXILATE_MESYLATE	225
161	DABIGATRAN_ETEXILATE_MESYLATE	236
162	DABIGATRAN_ETEXILATE_MESYLATE	237
163	DABIGATRAN_ETEXILATE_MESYLATE	250
164	DABIGATRAN_ETEXILATE_MESYLATE	324
165	DABIGATRAN_ETEXILATE_MESYLATE	902
166	DABIGATRAN_ETEXILATE_MESYLATE	907
167	DABIGATRAN_ETEXILATE_MESYLATE	908
168	LEVONORGESTREL	010
169	LEVONORGESTREL	038
170	LEVONORGESTREL	118
171	LEVONORGESTREL	195
172	LEVONORGESTREL	250
173	LEVONORGESTREL	351
174	PACLITAXEL	007
175	PACLITAXEL	283
176	PACLITAXEL	290
177	PACLITAXEL	901
178	ITRACONAZOLE	027
179	ITRACONAZOLE	073
180	ITRACONAZOLE	118
181	ITRACONAZOLE	165
182	ITRACONAZOLE	252
183	ITRACONAZOLE	278
184	ITRACONAZOLE	304
185	ITRACONAZOLE	306
186	ITRACONAZOLE	382
187	ITRACONAZOLE	901
188	ITRACONAZOLE	907
189	FENOFIBRATE	007
190	OLANZAPINE	073
191	DIACETAMATE	109
192	DIACETAMATE	902
193	PAPAVERINE_HYDROCHLORIDE	073
194	PAPAVERINE_HYDROCHLORIDE	082
195	PAPAVERINE_HYDROCHLORIDE	098
196	PAPAVERINE_HYDROCHLORIDE	225
197	PAPAVERINE_HYDROCHLORIDE	250
198	NAFTOPIDIL	908
199	DOMPERIDONE	010
200	DOMPERIDONE	129
201	DOMPERIDONE	165
202	DOMPERIDONE	170
203	DOMPERIDONE	185
204	DOMPERIDONE	190
205	DOMPERIDONE	215
206	DOMPERIDONE	264
207	DOMPERIDONE	268
208	DOMPERIDONE	352
209	DOMPERIDONE	398
210	DOMPERIDONE	418
211	DOMPERIDONE	421
212	DOMPERIDONE	427
213	DOMPERIDONE	903
214	TEGASEROD_MALEATE	038
215	TEGASEROD_MALEATE	118
216	TEGASEROD_MALEATE	218
217	TEGASEROD_MALEATE	278
218	TEGASEROD_MALEATE	304
219	TEGASEROD_MALEATE	306
220	TEGASEROD_MALEATE	324
221	DEXAMETHASONE	006
222	DEXAMETHASONE	082
223	DEXAMETHASONE	090
224	DEXAMETHASONE	250
225	DEXAMETHASONE	370
226	NORETHINDRONE_ACETATE	006
227	NORETHINDRONE_ACETATE	007
228	NORETHINDRONE_ACETATE	077
229	NORETHINDRONE_ACETATE	082
230	NORETHINDRONE_ACETATE	090
231	NORETHINDRONE_ACETATE	220
232	NORETHINDRONE_ACETATE	236
233	NORETHINDRONE_ACETATE	252
234	NORETHINDRONE_ACETATE	290
235	NORETHINDRONE_ACETATE	306
236	NORETHINDRONE_ACETATE	310
237	NORETHINDRONE_ACETATE	323
238	NORETHINDRONE_ACETATE	324
239	NORETHINDRONE_ACETATE	332
240	NORETHINDRONE_ACETATE	350
241	NORETHINDRONE_ACETATE	362
242	NORETHINDRONE_ACETATE	398
243	NORETHINDRONE_ACETATE	421
244	IDEBENONE	006
245	IDEBENONE	086
246	IDEBENONE	090
247	IDEBENONE	098
248	IDEBENONE	105
249	IDEBENONE	109
250	IDEBENONE	185
251	IDEBENONE	195
252	IDEBENONE	220
253	IDEBENONE	225
254	IDEBENONE	250
255	IDEBENONE	252
256	IDEBENONE	264
257	IDEBENONE	269
258	IDEBENONE	324
259	IDEBENONE	352
260	IDEBENONE	362
261	IDEBENONE	382
262	IDEBENONE	418
263	IDEBENONE	421
264	IDEBENONE	427
265	ETHYNODIOL_DIACETATE	027
266	ETHYNODIOL_DIACETATE	073
267	ETHYNODIOL_DIACETATE	396
268	OMEPRAZOLE	010
269	OMEPRAZOLE	901
270	ERGOTAMINE_TARTRATE	082
271	ERGOTAMINE_TARTRATE	218
272	ERGOTAMINE_TARTRATE	219
273	ERGOTAMINE_TARTRATE	220
274	ERGOTAMINE_TARTRATE	225
275	ERGOTAMINE_TARTRATE	264
276	CLEMASTINE_FUMARATE	105
277	RACECADOTRIL	007
278	RACECADOTRIL	077
279	RACECADOTRIL	098
280	RACECADOTRIL	109
281	RACECADOTRIL	129
282	RACECADOTRIL	153
283	RACECADOTRIL	190
284	RACECADOTRIL	215
285	RACECADOTRIL	256
286	RACECADOTRIL	283
287	RACECADOTRIL	290
288	RACECADOTRIL	291
289	RACECADOTRIL	304
290	RACECADOTRIL	332
291	RACECADOTRIL	398
292	RACECADOTRIL	427
293	RACECADOTRIL	901
294	RACECADOTRIL	902
295	RACECADOTRIL	903
296	RACECADOTRIL	904
297	RACECADOTRIL	905
298	RACECADOTRIL	906
299	RACECADOTRIL	907
300	RACECADOTRIL	908
301	LINAGLIPTIN	006
302	LINAGLIPTIN	027
303	LINAGLIPTIN	052
304	LINAGLIPTIN	082
305	LINAGLIPTIN	269
306	LINAGLIPTIN	323
307	LINAGLIPTIN	332
308	LINAGLIPTIN	901
309	LINAGLIPTIN	908
310	ENTACAPONE	351
311	BROMOCRIPTINE_MESYLATE	086
312	BROMOCRIPTINE_MESYLATE	153
313	BROMOCRIPTINE_MESYLATE	236
314	BROMOCRIPTINE_MESYLATE	252
315	BROMOCRIPTINE_MESYLATE	269
316	BROMOCRIPTINE_MESYLATE	283
317	BROMOCRIPTINE_MESYLATE	304
318	BROMOCRIPTINE_MESYLATE	908
319	BICALUTAMIDE	073
320	BICALUTAMIDE	082
321	LEVAMISOLE_HYDROCHLORIDE	010
322	LEVAMISOLE_HYDROCHLORIDE	073
323	LEVAMISOLE_HYDROCHLORIDE	077
324	LEVAMISOLE_HYDROCHLORIDE	082
325	LEVAMISOLE_HYDROCHLORIDE	086
326	LEVAMISOLE_HYDROCHLORIDE	090
327	LEVAMISOLE_HYDROCHLORIDE	098
328	LEVAMISOLE_HYDROCHLORIDE	102
329	LEVAMISOLE_HYDROCHLORIDE	218
330	QUINACRINE_HYDROCHLORIDE	006
331	QUINACRINE_HYDROCHLORIDE	007
332	QUINACRINE_HYDROCHLORIDE	027
333	QUINACRINE_HYDROCHLORIDE	038
334	QUINACRINE_HYDROCHLORIDE	039
335	QUINACRINE_HYDROCHLORIDE	052
336	QUINACRINE_HYDROCHLORIDE	086
337	QUINACRINE_HYDROCHLORIDE	090
338	QUINACRINE_HYDROCHLORIDE	098
339	QUINACRINE_HYDROCHLORIDE	102
340	QUINACRINE_HYDROCHLORIDE	118
341	QUINACRINE_HYDROCHLORIDE	129
342	QUINACRINE_HYDROCHLORIDE	153
343	QUINACRINE_HYDROCHLORIDE	165
344	QUINACRINE_HYDROCHLORIDE	170
345	QUINACRINE_HYDROCHLORIDE	185
346	QUINACRINE_HYDROCHLORIDE	190
347	QUINACRINE_HYDROCHLORIDE	195
348	QUINACRINE_HYDROCHLORIDE	215
349	QUINACRINE_HYDROCHLORIDE	236
350	QUINACRINE_HYDROCHLORIDE	250
351	QUINACRINE_HYDROCHLORIDE	252
352	QUINACRINE_HYDROCHLORIDE	256
353	QUINACRINE_HYDROCHLORIDE	264
354	QUINACRINE_HYDROCHLORIDE	291
355	QUINACRINE_HYDROCHLORIDE	304
356	QUINACRINE_HYDROCHLORIDE	306
357	QUINACRINE_HYDROCHLORIDE	350
358	QUINACRINE_HYDROCHLORIDE	351
359	QUINACRINE_HYDROCHLORIDE	352
360	QUINACRINE_HYDROCHLORIDE	362
361	QUINACRINE_HYDROCHLORIDE	370
362	QUINACRINE_HYDROCHLORIDE	382
363	QUINACRINE_HYDROCHLORIDE	385
364	QUINACRINE_HYDROCHLORIDE	396
365	QUINACRINE_HYDROCHLORIDE	398
366	QUINACRINE_HYDROCHLORIDE	418
367	QUINACRINE_HYDROCHLORIDE	421
368	QUINACRINE_HYDROCHLORIDE	427
369	QUINACRINE_HYDROCHLORIDE	901
370	QUINACRINE_HYDROCHLORIDE	902
371	QUINACRINE_HYDROCHLORIDE	907
372	QUINACRINE_HYDROCHLORIDE	908
373	TENATOPRAZOLE	090
374	TENATOPRAZOLE	109
375	TENATOPRAZOLE	190
376	TENATOPRAZOLE	902
377	DOXAZOSIN_MESYLATE	073
378	DOXAZOSIN_MESYLATE	109
379	NICERGOLINE	077
380	METITEPINE_MALEATE	069
381	METITEPINE_MALEATE	073
382	METITEPINE_MALEATE	082
383	METITEPINE_MALEATE	220
384	METITEPINE_MALEATE	278
385	METITEPINE_MALEATE	290
386	METITEPINE_MALEATE	291
387	METITEPINE_MALEATE	306
388	METITEPINE_MALEATE	310
389	METITEPINE_MALEATE	332
390	OLMESARTAN_MEDOXOMIL	010
391	TRIMETHOBENZAMIDE_HYDROCHLORIDE	109
392	TRIMETHOBENZAMIDE_HYDROCHLORIDE	236
393	DANAZOL	098
394	DANAZOL	109
395	DANAZOL	118
396	DANAZOL	129
397	DANAZOL	165
398	DANAZOL	170
399	DANAZOL	190
400	DANAZOL	215
401	DANAZOL	252
402	DANAZOL	264
403	DANAZOL	268
404	DANAZOL	269
405	DANAZOL	278
406	DANAZOL	283
407	DANAZOL	290
408	DANAZOL	291
409	DANAZOL	304
410	DANAZOL	306
411	DANAZOL	324
412	DANAZOL	350
413	DANAZOL	352
414	DANAZOL	362
415	DANAZOL	370
416	DANAZOL	382
417	DANAZOL	385
418	DANAZOL	396
419	DANAZOL	418
420	DANAZOL	421
421	DANAZOL	902
422	BENZBROMARONE	073
423	BENZBROMARONE	290
424	ROXATIDINE_ACETATE_HYDROCHLORIDE	006
425	ROXATIDINE_ACETATE_HYDROCHLORIDE	027
426	ROXATIDINE_ACETATE_HYDROCHLORIDE	069
427	ROXATIDINE_ACETATE_HYDROCHLORIDE	165
428	ROXATIDINE_ACETATE_HYDROCHLORIDE	170
429	ROXATIDINE_ACETATE_HYDROCHLORIDE	256
430	TERAZOSIN_HYDROCHLORIDE	069
431	IMATINIB	007
432	IMATINIB	010
433	IMATINIB	027
434	IMATINIB	038
435	IMATINIB	039
436	IMATINIB	052
437	IMATINIB	086
438	IMATINIB	090
439	IMATINIB	098
440	IMATINIB	102
441	IMATINIB	105
442	IMATINIB	129
443	IMATINIB	153
444	IMATINIB	165
445	IMATINIB	170
446	IMATINIB	185
447	IMATINIB	190
448	IMATINIB	195
449	IMATINIB	215
450	IMATINIB	236
451	IMATINIB	237
452	IMATINIB	250
453	IMATINIB	252
454	IMATINIB	256
455	IMATINIB	268
456	IMATINIB	269
457	IMATINIB	278
458	IMATINIB	283
459	IMATINIB	290
460	IMATINIB	291
461	IMATINIB	304
462	IMATINIB	306
463	IMATINIB	310
464	IMATINIB	323
465	IMATINIB	324
466	IMATINIB	332
467	IMATINIB	350
468	IMATINIB	351
469	IMATINIB	370
470	IMATINIB	382
471	IMATINIB	385
472	IMATINIB	396
473	IMATINIB	398
474	IMATINIB	418
475	IMATINIB	421
476	IMATINIB	427
477	IMATINIB	901
478	IMATINIB	902
479	IMATINIB	908
480	ARTEMISININ	105
481	ARTEMISININ	109
482	ARTEMISININ	118
483	ARTEMISININ	350
484	ARTEMISININ	351
485	ARTEMISININ	352
486	ARTEMISININ	362
487	TRANILAST	007
488	TRANILAST	109
489	TRANILAST	250
490	TRANILAST	283
491	TRANILAST	901
492	VILAZODONE_HYDROCHLORIDE	038
493	VILAZODONE_HYDROCHLORIDE	069
494	VILAZODONE_HYDROCHLORIDE	105
495	VILAZODONE_HYDROCHLORIDE	109
496	VILAZODONE_HYDROCHLORIDE	185
497	VILAZODONE_HYDROCHLORIDE	190
498	VILAZODONE_HYDROCHLORIDE	225
499	VILAZODONE_HYDROCHLORIDE	362
500	TERBINAFINE_HYDROCHLORIDE	006
501	TERBINAFINE_HYDROCHLORIDE	007
502	TERBINAFINE_HYDROCHLORIDE	010
503	TERBINAFINE_HYDROCHLORIDE	038
504	TERBINAFINE_HYDROCHLORIDE	039
505	TERBINAFINE_HYDROCHLORIDE	052
506	TERBINAFINE_HYDROCHLORIDE	069
507	TERBINAFINE_HYDROCHLORIDE	073
508	TERBINAFINE_HYDROCHLORIDE	077
509	TERBINAFINE_HYDROCHLORIDE	195
510	TERBINAFINE_HYDROCHLORIDE	283
511	TERBINAFINE_HYDROCHLORIDE	418
512	TERBINAFINE_HYDROCHLORIDE	901
513	TERBINAFINE_HYDROCHLORIDE	903
514	TERBINAFINE_HYDROCHLORIDE	905
515	ATORVASTATIN_CALCIUM	010
516	RIZATRIPTAN_BENZOATE	082
517	RIZATRIPTAN_BENZOATE	283
518	APOMORPHINE_HYDROCHLORIDE	027
519	APOMORPHINE_HYDROCHLORIDE	052
520	APOMORPHINE_HYDROCHLORIDE	082
521	APOMORPHINE_HYDROCHLORIDE	215
522	APOMORPHINE_HYDROCHLORIDE	332
523	APOMORPHINE_HYDROCHLORIDE	902
524	APOMORPHINE_HYDROCHLORIDE	907
525	ZIDOVUDINE_[AZT]	039
526	ZIDOVUDINE_[AZT]	077
527	ZIDOVUDINE_[AZT]	907
528	PALIPERIDONE	082
529	RISPERIDONE	073
530	RISPERIDONE	098
531	RISPERIDONE	215
532	RISPERIDONE	264
533	RISPERIDONE	350
534	METHOXSALEN	007
535	METHOXSALEN	073
536	METHOXSALEN	082
537	METHOXSALEN	102
538	METHOXSALEN	105
539	METHOXSALEN	109
540	METHOXSALEN	236
541	METHOXSALEN	306
542	METHOXSALEN	362
543	METHOXSALEN	421
544	PREDNISONE	129
545	PREDNISONE	291
546	PREDNISONE	306
547	PREDNISONE	324
548	LOVASTATIN	278
