## Supplementary material for "Linking interpersonal differences in gut microbiota composition and drug biotransformation activity": Supl. Tables: Table_S44_quickly_metabolized_samples.csv

Drug	Sample
PIDOTIMOD	038
PIDOTIMOD	283
PHENAZOPYRIDINE_HYDROCHLORIDE	010
PHENAZOPYRIDINE_HYDROCHLORIDE	027
PHENAZOPYRIDINE_HYDROCHLORIDE	039
PHENAZOPYRIDINE_HYDROCHLORIDE	052
PHENAZOPYRIDINE_HYDROCHLORIDE	069
PHENAZOPYRIDINE_HYDROCHLORIDE	073
PHENAZOPYRIDINE_HYDROCHLORIDE	077
PHENAZOPYRIDINE_HYDROCHLORIDE	082
PHENAZOPYRIDINE_HYDROCHLORIDE	086
PHENAZOPYRIDINE_HYDROCHLORIDE	090
PHENAZOPYRIDINE_HYDROCHLORIDE	098
PHENAZOPYRIDINE_HYDROCHLORIDE	102
PHENAZOPYRIDINE_HYDROCHLORIDE	105
PHENAZOPYRIDINE_HYDROCHLORIDE	109
PHENAZOPYRIDINE_HYDROCHLORIDE	118
PHENAZOPYRIDINE_HYDROCHLORIDE	129
PHENAZOPYRIDINE_HYDROCHLORIDE	165
PHENAZOPYRIDINE_HYDROCHLORIDE	170
PHENAZOPYRIDINE_HYDROCHLORIDE	185
PHENAZOPYRIDINE_HYDROCHLORIDE	195
PHENAZOPYRIDINE_HYDROCHLORIDE	218
PHENAZOPYRIDINE_HYDROCHLORIDE	220
PHENAZOPYRIDINE_HYDROCHLORIDE	236
PHENAZOPYRIDINE_HYDROCHLORIDE	252
PHENAZOPYRIDINE_HYDROCHLORIDE	264
PHENAZOPYRIDINE_HYDROCHLORIDE	268
PHENAZOPYRIDINE_HYDROCHLORIDE	269
PHENAZOPYRIDINE_HYDROCHLORIDE	283
PHENAZOPYRIDINE_HYDROCHLORIDE	290
PHENAZOPYRIDINE_HYDROCHLORIDE	306
PHENAZOPYRIDINE_HYDROCHLORIDE	310
PHENAZOPYRIDINE_HYDROCHLORIDE	323
PHENAZOPYRIDINE_HYDROCHLORIDE	324
PHENAZOPYRIDINE_HYDROCHLORIDE	332
PHENAZOPYRIDINE_HYDROCHLORIDE	350
PHENAZOPYRIDINE_HYDROCHLORIDE	351
PHENAZOPYRIDINE_HYDROCHLORIDE	370
PHENAZOPYRIDINE_HYDROCHLORIDE	382
PHENAZOPYRIDINE_HYDROCHLORIDE	385
PHENAZOPYRIDINE_HYDROCHLORIDE	396
PHENAZOPYRIDINE_HYDROCHLORIDE	418
PHENAZOPYRIDINE_HYDROCHLORIDE	421
MELPHALAN	006
MELPHALAN	027
MELPHALAN	038
MELPHALAN	039
MELPHALAN	052
MELPHALAN	073
MELPHALAN	077
MELPHALAN	185
MELPHALAN	218
MELPHALAN	220
MELPHALAN	236
MELPHALAN	237
MELPHALAN	252
MELPHALAN	256
MELPHALAN	269
MELPHALAN	278
MELPHALAN	283
MELPHALAN	290
MELPHALAN	323
MELPHALAN	324
MELPHALAN	332
MELPHALAN	385
MELPHALAN	903
MELPHALAN	906
MELPHALAN	908
SERTRALINE_HYDROCHLORIDE	077
SERTRALINE_HYDROCHLORIDE	082
SULFASALAZINE	006
SULFASALAZINE	007
SULFASALAZINE	027
SULFASALAZINE	038
SULFASALAZINE	039
SULFASALAZINE	069
SULFASALAZINE	073
SULFASALAZINE	077
SULFASALAZINE	082
SULFASALAZINE	086
SULFASALAZINE	090
SULFASALAZINE	098
SULFASALAZINE	102
SULFASALAZINE	105
SULFASALAZINE	109
SULFASALAZINE	118
SULFASALAZINE	129
SULFASALAZINE	153
SULFASALAZINE	165
SULFASALAZINE	170
SULFASALAZINE	185
SULFASALAZINE	195
SULFASALAZINE	218
SULFASALAZINE	219
SULFASALAZINE	220
SULFASALAZINE	225
SULFASALAZINE	236
SULFASALAZINE	237
SULFASALAZINE	250
SULFASALAZINE	252
SULFASALAZINE	264
SULFASALAZINE	269
SULFASALAZINE	278
SULFASALAZINE	283
SULFASALAZINE	290
SULFASALAZINE	291
SULFASALAZINE	310
SULFASALAZINE	323
SULFASALAZINE	324
SULFASALAZINE	332
SULFASALAZINE	350
SULFASALAZINE	352
SULFASALAZINE	362
SULFASALAZINE	370
SULFASALAZINE	382
SULFASALAZINE	385
SULFASALAZINE	396
SULFASALAZINE	398
SULFASALAZINE	421
SULFASALAZINE	427
ISRADIPINE	052
ISRADIPINE	082
ISRADIPINE	185
ISRADIPINE	195
NITRENDIPINE	006
NITRENDIPINE	010
NITRENDIPINE	027
NITRENDIPINE	039
NITRENDIPINE	052
NITRENDIPINE	069
NITRENDIPINE	073
NITRENDIPINE	077
NITRENDIPINE	082
NITRENDIPINE	086
NITRENDIPINE	090
NITRENDIPINE	098
NITRENDIPINE	105
NITRENDIPINE	118
NITRENDIPINE	129
NITRENDIPINE	165
NITRENDIPINE	170
NITRENDIPINE	185
NITRENDIPINE	190
NITRENDIPINE	195
NITRENDIPINE	218
NITRENDIPINE	219
NITRENDIPINE	220
NITRENDIPINE	236
NITRENDIPINE	237
NITRENDIPINE	250
NITRENDIPINE	252
NITRENDIPINE	268
NITRENDIPINE	269
NITRENDIPINE	278
NITRENDIPINE	283
NITRENDIPINE	291
NITRENDIPINE	306
NITRENDIPINE	310
NITRENDIPINE	323
NITRENDIPINE	324
NITRENDIPINE	332
NITRENDIPINE	350
NITRENDIPINE	351
NITRENDIPINE	370
NITRENDIPINE	382
NITRENDIPINE	385
NITRENDIPINE	396
NITRENDIPINE	398
NITRENDIPINE	427
TINIDAZOLE	006
TINIDAZOLE	007
TINIDAZOLE	010
TINIDAZOLE	027
TINIDAZOLE	038
TINIDAZOLE	039
TINIDAZOLE	052
TINIDAZOLE	069
TINIDAZOLE	073
TINIDAZOLE	077
TINIDAZOLE	082
TINIDAZOLE	086
TINIDAZOLE	090
TINIDAZOLE	098
TINIDAZOLE	102
TINIDAZOLE	105
TINIDAZOLE	109
TINIDAZOLE	118
TINIDAZOLE	129
TINIDAZOLE	165
TINIDAZOLE	170
TINIDAZOLE	185
TINIDAZOLE	195
TINIDAZOLE	220
TINIDAZOLE	225
TINIDAZOLE	236
TINIDAZOLE	237
TINIDAZOLE	252
TINIDAZOLE	256
TINIDAZOLE	264
TINIDAZOLE	268
TINIDAZOLE	269
TINIDAZOLE	278
TINIDAZOLE	283
TINIDAZOLE	290
TINIDAZOLE	291
TINIDAZOLE	306
TINIDAZOLE	310
TINIDAZOLE	323
TINIDAZOLE	324
TINIDAZOLE	332
TINIDAZOLE	350
TINIDAZOLE	351
TINIDAZOLE	352
TINIDAZOLE	362
TINIDAZOLE	370
TINIDAZOLE	382
TINIDAZOLE	385
TINIDAZOLE	396
TINIDAZOLE	398
TINIDAZOLE	418
TINIDAZOLE	421
TINIDAZOLE	427
CARBINOXAMINE_MALEATE	006
CARBINOXAMINE_MALEATE	007
CARBINOXAMINE_MALEATE	010
CARBINOXAMINE_MALEATE	027
CARBINOXAMINE_MALEATE	038
CARBINOXAMINE_MALEATE	039
CARBINOXAMINE_MALEATE	052
CARBINOXAMINE_MALEATE	069
CARBINOXAMINE_MALEATE	073
CARBINOXAMINE_MALEATE	077
CARBINOXAMINE_MALEATE	082
CARBINOXAMINE_MALEATE	109
CARBINOXAMINE_MALEATE	118
CARBINOXAMINE_MALEATE	129
CARBINOXAMINE_MALEATE	153
CARBINOXAMINE_MALEATE	170
CARBINOXAMINE_MALEATE	218
CARBINOXAMINE_MALEATE	219
CARBINOXAMINE_MALEATE	220
CARBINOXAMINE_MALEATE	225
CARBINOXAMINE_MALEATE	236
CARBINOXAMINE_MALEATE	237
CARBINOXAMINE_MALEATE	250
CARBINOXAMINE_MALEATE	252
CARBINOXAMINE_MALEATE	256
CARBINOXAMINE_MALEATE	264
CARBINOXAMINE_MALEATE	268
CARBINOXAMINE_MALEATE	269
CARBINOXAMINE_MALEATE	278
CARBINOXAMINE_MALEATE	283
CARBINOXAMINE_MALEATE	290
CARBINOXAMINE_MALEATE	291
CARBINOXAMINE_MALEATE	304
CARBINOXAMINE_MALEATE	306
CARBINOXAMINE_MALEATE	310
CARBINOXAMINE_MALEATE	323
CARBINOXAMINE_MALEATE	324
CARBINOXAMINE_MALEATE	332
CARBINOXAMINE_MALEATE	901
CARBINOXAMINE_MALEATE	902
CARBINOXAMINE_MALEATE	903
CARBINOXAMINE_MALEATE	904
CARBINOXAMINE_MALEATE	905
CARBINOXAMINE_MALEATE	906
CARBINOXAMINE_MALEATE	907
CARBINOXAMINE_MALEATE	908
DABIGATRAN_ETEXILATE_MESYLATE	006
DABIGATRAN_ETEXILATE_MESYLATE	010
DABIGATRAN_ETEXILATE_MESYLATE	027
DABIGATRAN_ETEXILATE_MESYLATE	038
DABIGATRAN_ETEXILATE_MESYLATE	039
DABIGATRAN_ETEXILATE_MESYLATE	052
DABIGATRAN_ETEXILATE_MESYLATE	086
DABIGATRAN_ETEXILATE_MESYLATE	090
DABIGATRAN_ETEXILATE_MESYLATE	098
DABIGATRAN_ETEXILATE_MESYLATE	102
DABIGATRAN_ETEXILATE_MESYLATE	252
DABIGATRAN_ETEXILATE_MESYLATE	256
DABIGATRAN_ETEXILATE_MESYLATE	264
DABIGATRAN_ETEXILATE_MESYLATE	268
DABIGATRAN_ETEXILATE_MESYLATE	269
DABIGATRAN_ETEXILATE_MESYLATE	278
DABIGATRAN_ETEXILATE_MESYLATE	283
DABIGATRAN_ETEXILATE_MESYLATE	290
DABIGATRAN_ETEXILATE_MESYLATE	291
DABIGATRAN_ETEXILATE_MESYLATE	304
DABIGATRAN_ETEXILATE_MESYLATE	306
DABIGATRAN_ETEXILATE_MESYLATE	310
DABIGATRAN_ETEXILATE_MESYLATE	323
DABIGATRAN_ETEXILATE_MESYLATE	332
LEVONORGESTREL	027
LEVONORGESTREL	082
LEVONORGESTREL	086
LEVONORGESTREL	220
LEVONORGESTREL	236
LEVONORGESTREL	278
LEVONORGESTREL	306
LEVONORGESTREL	396
PACLITAXEL	027
PACLITAXEL	038
PACLITAXEL	039
PACLITAXEL	052
PACLITAXEL	069
PACLITAXEL	073
PACLITAXEL	077
PACLITAXEL	082
PACLITAXEL	109
PACLITAXEL	185
PACLITAXEL	195
PACLITAXEL	269
PACLITAXEL	278
PACLITAXEL	323
PACLITAXEL	324
PACLITAXEL	332
PACLITAXEL	908
ITRACONAZOLE	069
ITRACONAZOLE	077
DIACETAMATE	006
DIACETAMATE	007
DIACETAMATE	010
DIACETAMATE	027
DIACETAMATE	038
DIACETAMATE	039
DIACETAMATE	052
DIACETAMATE	069
DIACETAMATE	073
DIACETAMATE	077
DIACETAMATE	082
DIACETAMATE	086
DIACETAMATE	090
DIACETAMATE	098
DIACETAMATE	102
DIACETAMATE	105
DIACETAMATE	118
DIACETAMATE	129
DIACETAMATE	165
DIACETAMATE	170
DIACETAMATE	185
DIACETAMATE	190
DIACETAMATE	195
DIACETAMATE	215
DIACETAMATE	218
DIACETAMATE	219
DIACETAMATE	220
DIACETAMATE	225
DIACETAMATE	236
DIACETAMATE	237
DIACETAMATE	250
DIACETAMATE	252
DIACETAMATE	256
DIACETAMATE	264
DIACETAMATE	268
DIACETAMATE	269
DIACETAMATE	278
DIACETAMATE	283
DIACETAMATE	290
DIACETAMATE	291
DIACETAMATE	306
DIACETAMATE	310
DIACETAMATE	323
DIACETAMATE	324
DIACETAMATE	332
DIACETAMATE	350
DIACETAMATE	351
DIACETAMATE	352
DIACETAMATE	362
DIACETAMATE	370
DIACETAMATE	382
DIACETAMATE	385
DIACETAMATE	396
DIACETAMATE	398
DIACETAMATE	418
DIACETAMATE	421
DIACETAMATE	427
TEGASEROD_MALEATE	039
TEGASEROD_MALEATE	069
TEGASEROD_MALEATE	073
TEGASEROD_MALEATE	077
TEGASEROD_MALEATE	082
TEGASEROD_MALEATE	219
TEGASEROD_MALEATE	290
TEGASEROD_MALEATE	323
TEGASEROD_MALEATE	332
TEGASEROD_MALEATE	908
NORETHINDRONE_ACETATE	010
NORETHINDRONE_ACETATE	027
NORETHINDRONE_ACETATE	129
NORETHINDRONE_ACETATE	165
NORETHINDRONE_ACETATE	195
NORETHINDRONE_ACETATE	219
NORETHINDRONE_ACETATE	256
NORETHINDRONE_ACETATE	278
NORETHINDRONE_ACETATE	351
NORETHINDRONE_ACETATE	382
NORETHINDRONE_ACETATE	385
NORETHINDRONE_ACETATE	396
NORETHINDRONE_ACETATE	427
IDEBENONE	165
IDEBENONE	236
OMEPRAZOLE	904
OMEPRAZOLE	906
ERGOTAMINE_TARTRATE	069
ERGOTAMINE_TARTRATE	077
LINAGLIPTIN	039
LINAGLIPTIN	073
LINAGLIPTIN	290
ENTACAPONE	006
ENTACAPONE	007
ENTACAPONE	010
ENTACAPONE	027
ENTACAPONE	038
ENTACAPONE	039
ENTACAPONE	052
ENTACAPONE	069
ENTACAPONE	073
ENTACAPONE	077
ENTACAPONE	082
ENTACAPONE	086
ENTACAPONE	090
ENTACAPONE	102
ENTACAPONE	105
ENTACAPONE	109
ENTACAPONE	118
ENTACAPONE	129
ENTACAPONE	153
ENTACAPONE	165
ENTACAPONE	170
ENTACAPONE	185
ENTACAPONE	190
ENTACAPONE	195
ENTACAPONE	215
ENTACAPONE	218
ENTACAPONE	219
ENTACAPONE	225
ENTACAPONE	236
ENTACAPONE	237
ENTACAPONE	250
ENTACAPONE	252
ENTACAPONE	256
ENTACAPONE	264
ENTACAPONE	268
ENTACAPONE	269
ENTACAPONE	278
ENTACAPONE	283
ENTACAPONE	290
ENTACAPONE	291
ENTACAPONE	306
ENTACAPONE	310
ENTACAPONE	323
ENTACAPONE	324
ENTACAPONE	332
ENTACAPONE	350
ENTACAPONE	352
ENTACAPONE	362
ENTACAPONE	370
ENTACAPONE	382
ENTACAPONE	385
ENTACAPONE	396
ENTACAPONE	398
ENTACAPONE	418
ENTACAPONE	421
ENTACAPONE	427
BROMOCRIPTINE_MESYLATE	027
BROMOCRIPTINE_MESYLATE	038
BROMOCRIPTINE_MESYLATE	039
BROMOCRIPTINE_MESYLATE	052
BROMOCRIPTINE_MESYLATE	069
BROMOCRIPTINE_MESYLATE	073
BROMOCRIPTINE_MESYLATE	077
BROMOCRIPTINE_MESYLATE	082
BROMOCRIPTINE_MESYLATE	278
BROMOCRIPTINE_MESYLATE	290
BROMOCRIPTINE_MESYLATE	323
BROMOCRIPTINE_MESYLATE	324
BROMOCRIPTINE_MESYLATE	332
BISACODYL	006
BISACODYL	007
BISACODYL	010
BISACODYL	027
BISACODYL	038
BISACODYL	039
BISACODYL	052
BISACODYL	069
BISACODYL	073
BISACODYL	077
BISACODYL	082
BISACODYL	086
BISACODYL	090
BISACODYL	098
BISACODYL	102
BISACODYL	105
BISACODYL	109
BISACODYL	118
BISACODYL	129
BISACODYL	165
BISACODYL	170
BISACODYL	185
BISACODYL	190
BISACODYL	195
BISACODYL	215
BISACODYL	218
BISACODYL	219
BISACODYL	220
BISACODYL	225
BISACODYL	236
BISACODYL	237
BISACODYL	250
BISACODYL	252
BISACODYL	256
BISACODYL	264
BISACODYL	268
BISACODYL	269
BISACODYL	278
BISACODYL	283
BISACODYL	290
BISACODYL	291
BISACODYL	304
BISACODYL	306
BISACODYL	310
BISACODYL	323
BISACODYL	324
BISACODYL	332
BISACODYL	350
BISACODYL	351
BISACODYL	352
BISACODYL	362
BISACODYL	370
BISACODYL	382
BISACODYL	385
BISACODYL	396
BISACODYL	398
BISACODYL	418
BISACODYL	421
BISACODYL	427
DANAZOL	006
DANAZOL	007
DANAZOL	010
DANAZOL	027
DANAZOL	038
DANAZOL	039
DANAZOL	052
DANAZOL	069
DANAZOL	073
DANAZOL	077
DANAZOL	082
DANAZOL	086
DANAZOL	090
DANAZOL	102
DANAZOL	105
DANAZOL	185
DANAZOL	195
DANAZOL	236
DANAZOL	237
DANAZOL	250
DANAZOL	310
DANAZOL	323
DANAZOL	332
DANAZOL	398
DANAZOL	427
ARTEMISININ	006
ARTEMISININ	007
ARTEMISININ	010
ARTEMISININ	027
ARTEMISININ	038
ARTEMISININ	039
ARTEMISININ	052
ARTEMISININ	069
ARTEMISININ	073
ARTEMISININ	077
ARTEMISININ	082
ARTEMISININ	086
ARTEMISININ	090
ARTEMISININ	098
ARTEMISININ	102
ARTEMISININ	129
ARTEMISININ	165
ARTEMISININ	170
ARTEMISININ	190
ARTEMISININ	215
ARTEMISININ	219
ARTEMISININ	220
ARTEMISININ	236
ARTEMISININ	237
ARTEMISININ	250
ARTEMISININ	252
ARTEMISININ	256
ARTEMISININ	264
ARTEMISININ	268
ARTEMISININ	269
ARTEMISININ	278
ARTEMISININ	283
ARTEMISININ	290
ARTEMISININ	291
ARTEMISININ	306
ARTEMISININ	310
ARTEMISININ	323
ARTEMISININ	324
ARTEMISININ	332
ARTEMISININ	370
ARTEMISININ	382
ARTEMISININ	385
ARTEMISININ	396
ARTEMISININ	398
ARTEMISININ	418
ARTEMISININ	421
TRANILAST	027
TRANILAST	038
TRANILAST	039
TRANILAST	052
TRANILAST	069
TRANILAST	073
TRANILAST	077
TRANILAST	082
TRANILAST	185
TRANILAST	195
TRANILAST	324
TRANILAST	908
APOMORPHINE_HYDROCHLORIDE	901
APOMORPHINE_HYDROCHLORIDE	908
RISPERIDONE	082
RISPERIDONE	170
PREDNISONE	027
PREDNISONE	039
PREDNISONE	052
PREDNISONE	069
PREDNISONE	082
PREDNISONE	102
PREDNISONE	118
PREDNISONE	165
PREDNISONE	185
PREDNISONE	219
PREDNISONE	220
PREDNISONE	236
PREDNISONE	256
PREDNISONE	278
PREDNISONE	283
PREDNISONE	332
PREDNISONE	382
PREDNISONE	421
PREDNISONE	427
LOVASTATIN	269
LOVASTATIN	283
LOVASTATIN	290
LOVASTATIN	324
LOVASTATIN	332
LOVASTATIN	908
